# Radiation therapy promotes unsaturated fatty acids to maintain survival of glioblastoma

**DOI:** 10.1101/2022.06.01.494338

**Authors:** Mara De Martino, Camille Daviaud, Hanna E. Minns, Nabeel Attarwala, Qiuying Chen, Noah Dephoure, Seung-Won Choi, Raùl Rabadàn, Robyn D. Gartrell, Evagelia C. Laiakis, Claire Vanpouille-Box

## Abstract

**Purpose:** Radiation therapy (RT) is essential for the management of glioblastoma (GBM). However, GBM frequently relapses within the irradiated margins, thus suggesting that RT might stimulate mechanisms of resistance that limits its efficacy. GBM is recognized for its metabolic plasticity, but whether RT-induced resistance relies on metabolic adaptation remains unclear.

**Methods:** We analyzed *in vitro* extracellular flux and profiled targeted metabolites as well as free fatty acids in two syngenic models of glioblastomas 24hrs post RT. Metabolic adaptation of irradiated GBM were confirmed *in vivo* by mass spectrometry imaging. The role of the fatty acid synthase (FASN) in RT-induced lipid metabolites was assessed by genetical and pharmacological inhibition of *Fasn* in irradiated GBM cells. The impact of FASN-mediated lipids on endoplasmic reticulum (ER) stress and apoptosis of irradiated GBM cells were performed by transmission electronic microscopy, western blot, clonogenic assay and flow cytometry. Inhibition of FASN combined with focal RT was assessed in mice. Analysis of a public dataset of GBM patients was performed to correlate preclinical findings.

**Results:** Here, we show *in vitro* and *in vivo* that irradiated GBM tumors switch their metabolic program to accumulate lipids, especially unsaturated fatty acids. This resulted in an increase formation of lipid droplets to prevent ER stress. We uncovered that FASN is critical for lipid accumulation of irradiated GBM and demonstrate that genetic suppression and pharmacological inhibition of FASN lead to mitochondrial dysfunction and apoptosis. Combination of FASN inhibition with focal RT improved the median survival of GBM-bearing mice. Supporting the translational value of these findings, retrospective analysis of the GLASS consortium dataset of matched GBM patients revealed an enrichment in lipid metabolism signature in recurrent GBM compared to primary.

**Conclusions:** Overall, these results demonstrate that RT drives GBM resistance by generating a lipogenic environment permissive to GBM survival. Targeting lipid metabolism might be required to develop more effective anti-GBM strategies.
