## Supplementary Table 1 for "Radiation therapy promotes unsaturated fatty acids to maintain survival of glioblastoma"

### Sheet: Polar Metabolites - GL261
Supplementary Table 1
Metabolite	0Gy – sample 1	0Gy – sample 2	0Gy – sample 3	0Gy – sample 4	0Gy – sample 5	0Gy – sample 6	6Gy – sample 1	6Gy – sample 2	6Gy – sample 3	6Gy – sample 4	6Gy – sample 5	6Gy – sample 6	10Gy – sample 1	10Gy – sample 2	10Gy – sample 3	10Gy – sample 4	10Gy – sample 5	10Gy – sample 6
2-Hydroxyvaleric acid	115415	85278.6	92434.4	146083	167416	132847	125252	115053	127976	154908	152603	147990	188515	145572	162004	227144	198238	236872
2-Ketobutyric acid	787429	915147	895452	784530	795938	996580	1.24996e+06	877194	1.30585e+06	930380	1.07651e+06	1.08372e+06	1.50685e+06	1.2626e+06	1.45173e+06	1.50542e+06	1.65961e+06	1.70644e+06
3-Hydroxybutyric acid	250718	111224	187159	154896	146586	120273	187893	142609	218259	130028	158630	133357	358860	250500	278199	212071	177234	212605
4-Acetamidobutanoic acid	114621	85647	95967.2	71568.6	65544.7	66659.4	104653	93942.5	102250	75910.6	84045.5	92494.8	187692	147982	144782	129477	107223	122340
4-Hydroxyproline	1.09986e+06	1.10543e+06	1.30127e+06	2.02064e+06	1.85951e+06	1.77225e+06	1.71549e+06	1.40599e+06	1.69647e+06	1.76632e+06	1.93385e+06	2.03686e+06	2.15489e+06	1.89286e+06	2.0641e+06	3.08116e+06	3194440	3.48509e+06
Adenine	405886	307714	515541	525599	628224	503683	795902	538626	966994	822395	829543	727848	902786	857411	1.11549e+06	2.2875e+06	1.17103e+06	1.56659e+06
Adenosine monophosphate	815568	1.01865e+06	963251	1.77579e+06	1.87843e+06	1.74274e+06	1.89061e+06	1.36534e+06	1.58957e+06	2.03038e+06	2.57997e+06	3.35566e+06	2.00381e+06	1.64991e+06	1.96529e+06	3.99454e+06	4.28083e+06	5.38511e+06
ADP-glucose	89564.6	103568	115471	159100	167653	127188	134615	138402	158131	165754	134252	152397	198601	188657	214521	223407	183622	247718
Allantoin	719227	656491	751656	485776	507881	561229	875599	790822	1.00734e+06	549236	613841	545980	1.33736e+06	1.11956e+06	1.07767e+06	720452	706237	955544
Aminoadipic acid	513978	522906	533057	582198	521151	549136	673833	626716	801304	559978	603096	570952	900999	802187	849480	852107	810146	1.06144e+06
Betaine	8.08856e+07	8.45035e+07	1.00093e+08	9.11371e+07	9.82378e+07	9.18201e+07	1.29988e+08	1.04697e+08	1.242e+08	1.07867e+08	1.16098e+08	109317500	1.61996e+08	1.54045e+08	144186413	1.65676e+08	159820000	1.90977e+08
CDP-Ethanolamine	425270	543332	443663	515710	667887	446779	704862	611758	678308	552933	461007	670503	622129	705365	831641	1.05714e+06	757170	933275
cis-Aconitic acid	3.66258e+06	4.41624e+06	4.32613e+06	3.90128e+06	4.20201e+06	3.55428e+06	5.71587e+06	4.47086e+06	5.02606e+06	2.77996e+06	3.45492e+06	3.26723e+06	6.87802e+06	7.07285e+06	6.09067e+06	4.25024e+06	4784005	4.69104e+06
Citric acid	2.54884e+07	2.47148e+07	2.77542e+07	1.5078e+07	1.54617e+07	1.57049e+07	3.31349e+07	3.3673e+07	3.38611e+07	1.68901e+07	1.75706e+07	1.70019e+07	4.78542e+07	4.91519e+07	4.36901e+07	2.50527e+07	2.19291e+07	2.61304e+07
Creatine	1.83028e+08	2.01867e+08	2.01556e+08	2.19825e+08	2.15544e+08	2.04091e+08	2.78097e+08	240118087	2.64626e+08	2.4132e+08	2.74546e+08	2.58934e+08	3.1638e+08	3.19168e+08	3.22345e+08	3.87078e+08	340689500	3.85127e+08
Creatinine	1.34758e+07	1.25138e+07	1.35887e+07	3.02485e+07	2.58381e+07	2.96827e+07	1.70487e+07	1.38413e+07	1.77668e+07	3.07282e+07	3.47595e+07	2.91514e+07	2.57656e+07	2.07957e+07	2.02137e+07	5.10401e+07	4.68155e+07	5.81257e+07
Cytidine monophosphate	275540	276130	270311	283295	309782	229734	371160	407411	385911	277573	305407	377862	441533	423796	462602	582715	459993	640514
D-2-Hydroxyglutaric acid	1.30732e+06	1.09905e+06	1.32589e+06	1.74114e+06	1.6335e+06	1.38408e+06	1.67527e+06	1.26068e+06	1.67982e+06	1.23423e+06	1.61859e+06	1.34416e+06	1.84841e+06	1.65476e+06	1.92302e+06	2.16627e+06	1968165	2.16666e+06
D-Ribulose	58012.8	41580.8	51032.5	34320.6	33275.6	29950.4	75211.3	59953	77069	19271.1	32892.8	30107	90676.7	92319.4	91277.7	50011	46093.7	56490.1
D-Sedoheptulose 7-phosphate	207655	223756	263745	231301	264664	225228	378338	294655	417372	249226	251471	264909	511581	449954	475581	416275	363358	406574
Deoxyadenosine triphosphate	5442.25	11429.1	10949.5	26389.7	22724.5	19885.8	11455	17507.3	25429.8	30058.7	34366	33628.4	32930.1	29628	34321.5	49133.4	36838.8	55471.6
Deoxyinosine	12158	11477.5	10003.3	81301	66860.7	68961.2	24852.8	16458	23847.6	80142.6	81787.2	71222.6	30722.9	29564.7	31692.6	115557	109213	159855
Gluconic acid	1.89264e+07	2.0834e+07	2.30414e+07	1.24043e+07	1.11081e+07	1.21759e+07	3.18156e+07	2.60735e+07	3.53959e+07	1.14971e+07	1.46141e+07	13250500	3.90311e+07	3.79959e+07	3.88775e+07	1.78402e+07	1.8113e+07	1.92487e+07
Glutathione	6.35559e+07	7.46965e+07	7.97258e+07	7.65023e+07	8.68954e+07	7.23304e+07	9.82699e+07	8.37295e+07	9.82172e+07	8.11497e+07	8.22938e+07	8.68241e+07	1.17129e+08	111311573	1.14937e+08	1.15351e+08	1.11257e+08	134729537
Glycerophosphocholine	6.20229e+07	6.74558e+07	6.9667e+07	8.58611e+07	7.8472e+07	6.98092e+07	94008000	7.10797e+07	8.32451e+07	6.5824e+07	7.94717e+07	7.65238e+07	1.00364e+08	1.07666e+08	104817663	1.06856e+08	9.71486e+07	101452037
Glycine	3.05134e+07	3.28951e+07	3.30214e+07	2.19046e+07	2.5202e+07	2.01139e+07	4.73699e+07	3.86441e+07	4.02993e+07	2.9964e+07	3.32923e+07	3.64011e+07	4.83924e+07	5.08056e+07	4.79173e+07	5.26999e+07	46050425	5.87959e+07
Guanidoacetic acid	2.87299e+06	3.3661e+06	3.10221e+06	3.25678e+06	2.98233e+06	3514320	4.52213e+06	3.25541e+06	5.80007e+06	4.12069e+06	4.79768e+06	3682880	5.98744e+06	5.528e+06	5.8244e+06	5.97465e+06	5947245	6.81057e+06
Guanine	78993.6	91455.2	97257.6	32501	39530.1	28264.3	152560	118992	143880	32529.7	34247.4	36028.5	192074	173134	206879	66382.1	62675.9	87950.4
Hexanoylcarnitine	97988.9	89472	117976	103054	81461.8	80597.7	131930	114634	146256	85879.1	84104.7	85146.3	192031	172842	183761	128739	120210	147425
L-Acetylcarnitine	30855400	3.53658e+07	3.95237e+07	4.54212e+07	3.75091e+07	3.90242e+07	5.06802e+07	4.04075e+07	51151200	41671000	4.84819e+07	4.24938e+07	55077000	5.69102e+07	5.77428e+07	5.78554e+07	5.69039e+07	7.37523e+07
L-Alanine	1.54182e+07	1.49211e+07	1.55932e+07	1.43753e+07	1.07963e+07	1.58932e+07	2.2843e+07	1.7846e+07	2.32339e+07	1.71069e+07	2.07538e+07	1.87934e+07	3.10321e+07	2.89131e+07	29469875	2.93012e+07	2.8543e+07	3.65422e+07
L-Arginine	2.43811e+07	2.02044e+07	2.23852e+07	5269500	1.25797e+06	5.86713e+06	2.61778e+07	2.57702e+07	2.822e+07	6.22017e+06	7.19177e+06	5.40925e+06	4.09137e+07	3.56687e+07	3.36606e+07	6.39327e+06	6.37199e+06	9607000
L-Asparagine	5.86797e+06	5.6347e+06	5.89497e+06	6.94975e+06	6.61255e+06	7.56681e+06	9.08445e+06	8.5276e+06	1.00741e+07	1.09652e+07	1.06455e+07	1.16943e+07	1.16604e+07	1.28694e+07	1.28671e+07	1.69404e+07	1.49365e+07	1.7676e+07
L-Carnitine	41169000	4.04777e+07	44181250	6.56336e+07	7.4534e+07	6.08217e+07	5.85617e+07	6.34024e+07	5.85049e+07	7.24263e+07	6.8609e+07	67811000	69300000	1.03856e+08	6.78712e+07	110689604	1.02264e+08	1.08277e+08
L-Cystathionine	180977	157636	202293	190074	198719	178607	293606	240710	376545	197468	181192	179357	429878	345333	391226	290375	304799	453166
L-Glutamic acid	2.88139e+08	2.84777e+08	291258125	3.04812e+08	3.31663e+08	3.23291e+08	3.67517e+08	3.31845e+08	3.88782e+08	2.85104e+08	3.1284e+08	3.13021e+08	4.41085e+08	4.60151e+08	4.33991e+08	5.17166e+08	4.15252e+08	4.93856e+08
L-Glutamine	2.46437e+08	2.19626e+08	2.72323e+08	2.37892e+08	1.95978e+08	2.17371e+08	3.21406e+08	2.77719e+08	3.36653e+08	228258908	3.06184e+08	257171625	4.39334e+08	4.2332e+08	4.40401e+08	4.01891e+08	3.07795e+08	4.44611e+08
L-Histidine	6.52836e+07	5.38562e+07	6.40368e+07	6.70327e+07	5.52529e+07	6.7337e+07	7.73006e+07	8.18207e+07	8.77178e+07	67750000	8.03817e+07	69343625	1.1931e+08	9.76071e+07	1.10185e+08	1.13739e+08	1.07762e+08	1.31611e+08
L-Proline	5.02978e+07	5.55449e+07	6.1705e+07	5.35444e+07	5.62158e+07	56650000	8.63934e+07	7.15324e+07	9.1925e+07	6.62161e+07	7.37396e+07	66804750	1.14196e+08	9.90374e+07	1.14147e+08	9.45902e+07	9.86403e+07	1.23113e+08
L-Threonine	2.61763e+07	3.81343e+07	38449375	7.47652e+07	4.6353e+07	4.80248e+07	5.33657e+07	4.09309e+07	5.75308e+07	5.77666e+07	5.94652e+07	5.2003e+07	5.92513e+07	4.71819e+07	6.24891e+07	8.93102e+07	8.52393e+07	9.66697e+07
L-Tryptophan	6.07746e+06	5.31887e+06	6.29587e+06	5.2078e+06	3.62025e+06	4.68378e+06	6.67442e+06	5.28876e+06	8.09835e+06	4.3771e+06	4.95657e+06	4.57759e+06	1.10724e+07	9.23516e+06	8.9884e+06	6.04153e+06	6.59196e+06	8.23159e+06
L-Tyrosine	1.37076e+07	1.10569e+07	1.37989e+07	1.15282e+07	1.01153e+07	1.26768e+07	1.63369e+07	1.40293e+07	1.94512e+07	1.23781e+07	1.40129e+07	13688100	2.23504e+07	2.14556e+07	1.99192e+07	1.84644e+07	19434800	2.20264e+07
L-Valine	3.77512e+07	3.32095e+07	3.85339e+07	2.22465e+07	1.47067e+07	2.24371e+07	4.42652e+07	3.7773e+07	4.65437e+07	2.31584e+07	2.53632e+07	2.34864e+07	6.26321e+07	5.5014e+07	5.41856e+07	3.12743e+07	3.26005e+07	3.82928e+07
Malic acid	5.70692e+07	6.19236e+07	6.41947e+07	4.4395e+07	1.87781e+07	4.86616e+07	8.60468e+07	65323000	9.09835e+07	5.17305e+07	6.57487e+07	5.98657e+07	9.75273e+07	9.42652e+07	1.0237e+08	7.30947e+07	6.85497e+07	9.39578e+07
Methionine sulfoxide	555434	491459	561482	335004	286652	330391	707283	513114	791671	273616	410257	371218	1.04011e+06	842396	840395	486041	535038	665176
Myoinositol	1.20883e+07	1.21227e+07	1.40903e+07	1.80409e+07	1.71947e+07	1.78751e+07	1.98607e+07	1.70733e+07	2.33601e+07	1.91529e+07	2.18175e+07	18839650	2.7102e+07	2.30486e+07	2.55084e+07	3.00345e+07	33122450	4.28687e+07
N-Acetyl-L-alanine	1.15346e+06	1.16477e+06	1.30183e+06	1.43986e+06	1.23521e+06	1.24673e+06	1.54592e+06	1.28154e+06	1.66503e+06	1.18335e+06	1.26066e+06	1.1671e+06	2.09886e+06	1.87862e+06	1.84533e+06	1.67463e+06	1.69825e+06	2.09929e+06
N-Acetyl-L-aspartic acid	7.66513e+07	8.15689e+07	8.30447e+07	8.07873e+07	9.04201e+07	7.28908e+07	1.15341e+08	1.00133e+08	1.14429e+08	79655000	9.13367e+07	91109125	1.32617e+08	1.32287e+08	1.32259e+08	141370099	1.18354e+08	1.27875e+08
N-Acetylasparagine	21624.5	28329.2	27903.6	38440	31530.4	27003.7	37895.9	32491.8	38412.5	38547.6	35642	40401.4	51300.1	46574	51677.8	55707.6	54096.7	60530.9
N-Acetylglutamic acid	2.40667e+06	2.6787e+06	2.73224e+06	742091	680454	562641	3624920	3.0436e+06	3.62359e+06	682178	666162	733509	4.09161e+06	4.20178e+06	3.50537e+06	1.14164e+06	942667	1.02558e+06
N6,N6,N6-Trimethyl-L-lysine	977933	723475	862407	409107	413046	423660	1.11159e+06	911524	1.18936e+06	389770	494380	432412	1771690	1.38326e+06	1.34253e+06	668592	659750	842620
NAD	4.84055e+06	4.91778e+06	5.57967e+06	5.04934e+06	5.79448e+06	4.96312e+06	6.46148e+06	6.5559e+06	7.56835e+06	5.40356e+06	5.64622e+06	5.2871e+06	1.0031e+07	9.17338e+06	1.06252e+07	6.94056e+06	7.30767e+06	9.16629e+06
Niacinamide	1.22897e+06	682788	1.04011e+06	635912	753661	755031	1.06615e+06	1.01866e+06	1.21292e+06	1.02715e+06	1.00057e+06	1.04525e+06	2.23821e+06	1.58445e+06	1.52771e+06	1.76198e+06	1.34473e+06	1.59309e+06
Nicotinamide ribotide	27645.5	37334.4	28915.1	34176.8	58845.9	25170.8	44348.4	42836	47397.2	41453.5	48202.9	34878.3	90004.5	55216	56046.4	94678.8	83260.2	82229.1
Oxidized glutathione	2.34539e+06	1.4436e+06	1.84938e+06	1.04524e+06	919653	698946	2.45053e+06	2.30955e+06	2.59838e+06	708144	806712	821238	3.69735e+06	3.39407e+06	2.89464e+06	1.3827e+06	1.31347e+06	1.6269e+06
Phenyllactic acid	51983.5	47101.2	44637.5	75528.7	52684.2	52894	60131.1	47938	63607	61623.9	59870.7	63161.4	81264.1	68471.2	81670.5	88830.8	93658.9	121731
Phosphorylcholine	1.59617e+08	1.69957e+08	187485000	1.99193e+08	222311407	2.09634e+08	2.4966e+08	2.36193e+08	2.90731e+08	2.25878e+08	2.31313e+08	205147750	3.53816e+08	3.14519e+08	2.97555e+08	3.35353e+08	317337500	407310463
Phosphoserine	273521	240273	244806	805613	404486	681352	455977	347697	437619	683502	814750	760193	901831	499122	551190	1.04344e+06	1.03178e+06	1.17869e+06
Pyroglutamic acid	9.45697e+06	6.87499e+06	7807375	6.21808e+06	3.93007e+06	3.86983e+06	9.45614e+06	1.05841e+07	9.90785e+06	5.29187e+06	4.61498e+06	5.3038e+06	1.58754e+07	1.64916e+07	13692125	7.70009e+06	6.63067e+06	8.40171e+06
Succinic acid	773193	612333	860555	920316	913903	960320	1.0746e+06	876923	1.08309e+06	1.07686e+06	1.65086e+06	1.2153e+06	1.32786e+06	1.04561e+06	1.31405e+06	1.95999e+06	1.64807e+06	2.13794e+06
Threonic acid	1.84623e+07	1.49535e+07	1.74694e+07	1.74031e+07	1.68844e+07	1.55997e+07	2.09976e+07	1.90698e+07	2.447e+07	1.58511e+07	1.80839e+07	16784450	34187000	2.68912e+07	2.95368e+07	2.41055e+07	2.4014e+07	2.95483e+07
Uracil	269574	235300	274249	287403	228419	244043	324238	301635	331496	284864	343614	289046	432839	410089	401088	457132	397500	421475
Uridine 5'-monophosphate	87640.7	161462	102274	396832	431494	335287	289509	198245	209727	463495	436168	531296	258427	252209	228927	768911	528548	646406
Uridine diphosphate glucose	6.64333e+06	5.98357e+06	7.43669e+06	8.55011e+06	8.02869e+06	8.00517e+06	8.80081e+06	8.96587e+06	9.99461e+06	7.42307e+06	9.49428e+06	8166800	1.25035e+07	1.14996e+07	1.28022e+07	1.18128e+07	1.04918e+07	1.47537e+07
Uridine diphosphate-N-acetylglucosamine	7.61807e+06	8.65589e+06	8.86531e+06	1.56341e+07	1.57807e+07	1.38483e+07	1.34618e+07	1.12442e+07	1.42074e+07	1.50099e+07	1.65754e+07	1.66641e+07	1.79583e+07	1.6882e+07	1.60031e+07	2.05908e+07	20381300	2.64624e+07
