## Supplementary Table 2 for "Radiation therapy promotes unsaturated fatty acids to maintain survival of glioblastoma"

### Sheet: FFA profiles - GL261
Supplementary Table 2
GL261	0Gy – sample 1	0Gy – sample 2	0Gy – sample 3	0Gy – sample 4	0Gy – sample 5	6Gy – sample 1	6Gy – sample 2	6Gy – sample 3	6Gy – sample 4	6Gy – sample 5	10Gy – sample 1	10Gy – sample 2	10Gy – sample 3	10Gy – sample 4	10Gy – sample 5
Saturated Fatty Acids
C10:0	627710	430883	425823	688365	493165	773270	808077	1.26657e+06	1.09146e+06	1.04605e+06	2.35121e+06	1.555e+06	1.53175e+06	986773	1.20863e+06
C12:0	4.08923e+06	3.42721e+06	2.39694e+06	3.63554e+06	3.68032e+06	5.06037e+06	7.41703e+06	5.8614e+06	4.30157e+06	5.45836e+06	1.41938e+07	6.5754e+06	9.34136e+06	5.77429e+06	7.0903e+06
C13:0	312275	284302	198765	356220	271414	537940	546206	629741	511277	564017	1.06111e+06	744790	778280	484204	583060
C14:0	9.23649e+06	1.02367e+07	8424680	1.16922e+07	9.16999e+06	1.86117e+07	1.99255e+07	2.50045e+07	2.42773e+07	2.31342e+07	47634720	2.46361e+07	2.8829e+07	1.92915e+07	2.25242e+07
C15:0	1.35258e+06	1.60479e+06	1.25674e+06	1.89575e+06	1.18475e+06	3.26221e+06	3.25957e+06	3.7376e+06	2.58786e+06	3.07273e+06	6.79689e+06	3.01047e+06	3.25191e+06	2.82232e+06	2.79055e+06
C16:0	1.14537e+08	1.57012e+08	9.69065e+07	1.16469e+08	9.54857e+07	2.71116e+08	3.66409e+08	3.62899e+08	2.17608e+08	3.37343e+08	6.20138e+08	195335489	1.78861e+08	265339267	2.11143e+08
C17:0	1.97897e+06	2.35163e+06	1504644	2.31072e+06	1.75917e+06	4.63868e+06	4.23675e+06	4.79962e+06	2.74839e+06	5.26031e+06	1.11567e+07	3.62757e+06	2.89472e+06	4.38342e+06	3.07575e+06
C18:0	1.1837e+08	179659084	8.37209e+07	1.22408e+08	9.12333e+07	3.23063e+08	3.71774e+08	3.49263e+08	1.50883e+08	3.61021e+08	755852000	1.73595e+08	1.10002e+08	3.05031e+08	170173064
C19:0	477513	543805	296442	551163	367896	1.01379e+06	1.05739e+06	1.18728e+06	593940	1.18595e+06	2.74093e+06	703933	489813	1.0993e+06	664871
C20:0	2.39726e+06	3.44024e+06	1.53024e+06	2.47794e+06	1.81423e+06	6.82963e+06	7.07911e+06	6.73444e+06	2.66826e+06	7.36211e+06	12518800	3.15005e+06	1.72057e+06	5.92413e+06	2.7597e+06
C22:0	1.46917e+06	2.09842e+06	1.08663e+06	1.97376e+06	1.44133e+06	3.54372e+06	3.35043e+06	4.29553e+06	1.7849e+06	3.88056e+06	8.19324e+06	2.42711e+06	1.45697e+06	3.48077e+06	1.76757e+06
C24:0	2.28993e+06	3.50767e+06	1.47834e+06	2.56508e+06	1.83956e+06	5.55948e+06	4.93285e+06	5.3284e+06	2.15648e+06	5.45411e+06	1.11455e+07	2.96163e+06	1.48684e+06	4.48131e+06	2.30639e+06
C26:0	428931	489101	242729	518456	274139	744980	825371	913508	396554	745352	1.40958e+06	630326	444251	564521	416515
C28:0	54240.9	66053.6	46016.3	57924.4	32102.5	125897	91376.5	120894	74259	212222	203519	0	36325.8	101722	46381.8
Mono-Unsaturated Fatty Acids
C14:1	1.69547e+06	1.35974e+06	1.30229e+06	1.66616e+06	1.28714e+06	2.25618e+06	2.67945e+06	3.52993e+06	3.35777e+06	3.18662e+06	5.99491e+06	3.73614e+06	4.85936e+06	2.69704e+06	3.76462e+06
C15:1	267218	265507	202388	326963	261834	553177	489487	569877	494372	516251	1.01087e+06	670930	633726	400367	538379
C16:1	2.61298e+07	2.88303e+07	2.15333e+07	2.7563e+07	2.42436e+07	4.70541e+07	5.73555e+07	5.48889e+07	6.22128e+07	6.70516e+07	140138000	6.13237e+07	7.54239e+07	5.43446e+07	6.3933e+07
C17:1	2.33724e+06	3.29719e+06	1.78061e+06	2.69939e+06	2.12661e+06	5.06507e+06	5.35459e+06	5.72588e+06	4.27974e+06	6.57893e+06	1.367e+07	4.56714e+06	4.82828e+06	5.07829e+06	4.42796e+06
C18:1	1.02161e+08	1.31868e+08	7.02403e+07	1.03768e+08	8.04289e+07	2.40742e+08	236802963	2.46253e+08	1.62674e+08	2.80273e+08	6.91135e+08	1.77024e+08	149952569	2.35948e+08	1.4775e+08
C20:1	6.71917e+06	1.08853e+07	4.29836e+06	8.04555e+06	4.84606e+06	2.14982e+07	1.82859e+07	2.03951e+07	8.14302e+06	2.14806e+07	49672960	8.09667e+06	3.56323e+06	1.65574e+07	6.14093e+06
C21:1	223674	388979	118695	301240	150456	691197	488305	506636	215590	608201	1.43039e+06	340264	83303.4	459669	181995
C22:1	2.01814e+06	3.04644e+06	1.15838e+06	2.06388e+06	1.27548e+06	5.3614e+06	5.21933e+06	5.11513e+06	1.88818e+06	5.65868e+06	1.24781e+07	1.97499e+06	759450	4.27548e+06	1.58454e+06
C24:1	4.21129e+06	6.31803e+06	2834576	4.86815e+06	3.2745e+06	1.03937e+07	9.5157e+06	1.05789e+07	4.49606e+06	1.15198e+07	21721720	4.69439e+06	1.50654e+06	8.8986e+06	3.85372e+06
C26:1	514427	778186	339155	640531	441659	1.11655e+06	1.01327e+06	1.0175e+06	404873	1.19174e+06	2.14143e+06	496991	264881	819277	397596
C28:1	54240.9	66053.6	46016.3	57924.4	32102.5	125897	91376.5	120894	74259	212222	203519	0	36325.8	101722	46381.8
Poly-Unsaturated Fatty Acids
C16:2	957907	1.09547e+06	761485	1.0518e+06	921302	1.55133e+06	1.87513e+06	1.77547e+06	2.47238e+06	2.16275e+06	3758592	2.11747e+06	2.72177e+06	1.71426e+06	2.58246e+06
C18:2	1.00725e+07	1.16165e+07	6382680	8.14328e+06	8.65268e+06	1.59175e+07	2.42276e+07	1.80771e+07	1.3925e+07	2.09584e+07	5.73079e+07	1.76035e+07	2.02261e+07	2.11519e+07	1.71596e+07
C18:3	645670	786486	473855	548426	660366	1.02632e+06	1.50387e+06	1.38254e+06	1.31796e+06	1.6097e+06	4.27052e+06	1.90028e+06	2.08585e+06	1.5818e+06	1.62839e+06
C18:4	43545.9	43549.4	25383.3	37358.6	32185.6	58009.1	65768.8	89439.8	129957	60771.3	306285	69156.7	129465	72364	81599.2
C20:2	2.92833e+06	4.24341e+06	1.93337e+06	3.02929e+06	2.64194e+06	6.66208e+06	6.813e+06	8.46417e+06	4.92218e+06	8.62885e+06	23928472	5.65703e+06	3.8443e+06	7.72596e+06	4.41785e+06
C20:3	3.04363e+06	4.35785e+06	2.27031e+06	3.55219e+06	2.84952e+06	7.68894e+06	7.65995e+06	1.00122e+07	7.04108e+06	9.69717e+06	4.26949e+07	1.19943e+07	8.63861e+06	1.34334e+07	9.02806e+06
C20:4	1.04554e+07	1.18515e+07	6.89035e+06	1.03396e+07	9.84546e+06	2.07738e+07	2.06028e+07	3.04241e+07	2.71794e+07	3.19061e+07	1.67387e+08	6.45528e+07	5.30694e+07	5.20173e+07	4.93565e+07
C20:5	1.22493e+06	1.27031e+06	909651	1.2161e+06	1.08625e+06	1.80651e+06	1.81763e+06	2.48066e+06	2.50361e+06	2.34943e+06	9.80439e+06	5.0313e+06	4.64947e+06	3.47505e+06	4.12898e+06
C22:2	452425	815640	285027	564720	414350	1.3727e+06	1.28692e+06	1.29461e+06	502969	1.38273e+06	3.41248e+06	574540	273353	1.14379e+06	421578
C22:3	552519	859544	325881	549712	390257	1.50573e+06	1.30589e+06	1.52026e+06	704406	1.35658e+06	4.10453e+06	812998	348531	1.34097e+06	488301
C22:4	1.0958e+06	1.88142e+06	788707	1.22699e+06	810955	2.74747e+06	2.81329e+06	2.9449e+06	1.84979e+06	3.09347e+06	8579104	1.90457e+06	1.49975e+06	2.82335e+06	1.59009e+06
C22:5	3.28008e+06	4.64369e+06	2.21877e+06	3.48158e+06	2609425	6.50265e+06	6.66092e+06	7.90303e+06	5.76374e+06	8.39356e+06	22371120	6.94059e+06	5.60106e+06	8.65017e+06	5.62105e+06
C22:6	4.17726e+06	5.69251e+06	3425820	5.0874e+06	3.95912e+06	8.45798e+06	8.47774e+06	9.82649e+06	8.00312e+06	1.0439e+07	29570880	1.05126e+07	1.00282e+07	9.43647e+06	8.36567e+06
C24:2	337688	577597	208563	371033	253783	921290	1.02366e+06	866600	362365	957880	2.14946e+06	387134	91427.6	766877	318128
C24:3	80176.4	250585	96198.2	196425	111377	352706	379232	311114	80239.1	423413	898276	106464	0	250905	60263.2

### Sheet: FFA profiles - CT2A
Supplementary Table 2
CT2A	0Gy – sample 1	0Gy – sample 2	0Gy – sample 3	0Gy – sample 4	0Gy – sample 5	6Gy – sample 1	6Gy – sample 2	6Gy – sample 3	6Gy – sample 4	6Gy – sample 5	10Gy – sample 1	10Gy – sample 2	10Gy – sample 3	10Gy – sample 4	10Gy – sample 5
Saturated Fatty Acids
C10:0	251484	262255	266738	295799	99049.8	480628	385580	585058	510972	374442	578878	1.00651e+06	685698	430079	469679
C12:0	1.98379e+06	1.20737e+06	1.92852e+06	1.65846e+06	580856	2.92881e+06	2.08952e+06	4.54636e+06	3.93904e+06	2.00258e+06	3.4051e+06	5.14804e+06	3.51694e+06	1.90441e+06	2.63013e+06
C13:0	156662	130114	137707	183961	76984.3	327792	262325	404310	252700	211443	295246	477415	413007	262070	281654
C14:0	3.34462e+06	2.51576e+06	3.01654e+06	4.0346e+06	1.32105e+06	8.15734e+06	4.87517e+06	8.86955e+06	5.85792e+06	6.55126e+06	9.13096e+06	1.48028e+07	1.55105e+07	1.20988e+07	9.33766e+06
C15:0	616687	671865	549748	830635	383159	1.61423e+06	1.18542e+06	1.53182e+06	1163570	1.16836e+06	1.52739e+06	2.39345e+06	2.40974e+06	2.02047e+06	1.2179e+06
C16:0	5.30212e+07	7.60672e+07	3.85788e+07	8.02214e+07	2.75391e+07	1.25785e+08	8.22096e+07	1.07632e+08	1.20689e+08	1.72362e+08	1.43738e+08	2.07922e+08	207283692	1.73784e+08	7.81399e+07
C17:0	1.36473e+06	1.58469e+06	810127	1.93005e+06	728457	4.13187e+06	2.03651e+06	2.95447e+06	3.29493e+06	3.10834e+06	3.41063e+06	5.45037e+06	5.02326e+06	4.13868e+06	2.04242e+06
C18:0	7.3695e+07	1.28527e+08	4.35881e+07	1.15852e+08	4.25505e+07	2.32941e+08	1.18463e+08	1.38577e+08	2.07687e+08	2.58382e+08	2.36056e+08	3.28889e+08	331509060	276819009	9.5815e+07
C19:0	300778	397513	170979	437083	177157	852348	511862	595768	816680	696362	824712	1.0023e+06	1.14821e+06	1.06002e+06	434912
C20:0	1.39386e+06	2.29915e+06	759160	1.94596e+06	824152	3.87254e+06	2.00329e+06	2.43018e+06	3.1809e+06	3.87267e+06	4.07393e+06	4.93355e+06	5.27829e+06	4.24475e+06	1.50429e+06
C22:0	774941	1.05126e+06	464823	972557	377047	2.64615e+06	1.42987e+06	1.86611e+06	2.03173e+06	2.08789e+06	1.76751e+06	2.01284e+06	2.13974e+06	1.71932e+06	848253
C24:0	647304	870231	373739	879492	362775	2.03919e+06	1.13e+06	1.3937e+06	1.41502e+06	1.30727e+06	1.83636e+06	2.21538e+06	2.17517e+06	2.00041e+06	848117
C26:0	155908	186024	114536	189376	102799	485626	354329	342393	276223	280300	443263	444059	395893	366393	237200
C28:0	53609.2	76615.8	41021.1	74274.1	37474.1	231832	106317	128444	108376	107526	145654	147263	151180	147290	97586.6
Mono-Unsaturated Fatty Acids
C14:1	256903	229643	258660	292475	101941	638637	392190	965040	477833	500280	672222	1.05817e+06	1.07372e+06	729695	805398
C15:1	63506.4	53497.2	59176.8	70624.8	48394.9	188475	130811	232737	131968	121276	149756	227776	254347	203737	175832
C16:1	4.5189e+06	3.35496e+06	3.86615e+06	5.17747e+06	1.73824e+06	1.16969e+07	6.53543e+06	1.11049e+07	7.97795e+06	8.72205e+06	1.20181e+07	1.98637e+07	2.02157e+07	1.68663e+07	1.12294e+07
C17:1	838603	925862	595451	1.25653e+06	349164	2.28066e+06	1.1976e+06	1.87352e+06	1.65244e+06	1.87348e+06	2.34e+06	3.79967e+06	3.83787e+06	3.33854e+06	1.64222e+06
C18:1	3.52464e+07	4.13876e+07	2.15743e+07	5.20936e+07	1.31714e+07	9.91875e+07	4.43032e+07	6.75135e+07	8.94625e+07	8.64269e+07	1.11365e+08	1.69442e+08	1.72252e+08	1.55258e+08	6.26098e+07
C20:1	2.88515e+06	4.43263e+06	1.57409e+06	5.37241e+06	1.3496e+06	1.07689e+07	4.11366e+06	5.79494e+06	1.01062e+07	9.56516e+06	1.22385e+07	1.6841e+07	1.77149e+07	1.62691e+07	4.91054e+06
C21:1	102668	162389	32385.9	154067	27984.2	367821	78153.4	167887	249567	246687	310260	396173	460931	416310	144104
C22:1	729945	1.20888e+06	372761	1.3466e+06	370074	2.61323e+06	1.11692e+06	1.39724e+06	2.37209e+06	2.17256e+06	3.02597e+06	3.76253e+06	4.25749e+06	3.86662e+06	1.12928e+06
C24:1	830637	1.27417e+06	396143	1.29035e+06	444674	2.31838e+06	1.20693e+06	1.59627e+06	2.05196e+06	2.00568e+06	2.53342e+06	3.5351e+06	3.44755e+06	3.06364e+06	1.10518e+06
C26:1	104240	156912	34415.2	177890	37094.3	278960	102842	126545	319950	221608	293353	421186	441861	381043	140507
C28:1	21160.4	33040.7	0	31957.6	13007.3	65022.1	0	42619.5	42422.3	54312.5	76229.3	83631.9	87274	71977.6	39380.8
Poly-Unsaturated Fatty Acids
C16:2	253278	180758	242573	298336	107078	701275	500349	830380	431969	475338	581228	1.01973e+06	916466	872963	656749
C18:2	3.7502e+06	2.81049e+06	2.64654e+06	3.78617e+06	1.27507e+06	8.0431e+06	4.24295e+06	7.39583e+06	7.98503e+06	5866900	8.4674e+06	1.02193e+07	1.14426e+07	8.52239e+06	5.30026e+06
C18:3	318581	207345	248964	256202	93487.6	510607	349728	611796	520670	389670	535275	812023	772633	627044	438439
C18:4	17270.7	17382.3	18326.9	20267.1	7509.25	43052.3	29717.5	39629.8	28067.8	37625.8	40266.2	80021.1	61257.7	41354.4	56785.5
C20:2	1.18134e+06	1.46807e+06	693568	1.76359e+06	476547	4.13582e+06	1.70581e+06	2.65567e+06	3.16233e+06	2.91042e+06	3.85161e+06	5.36635e+06	5.553e+06	5.42905e+06	2.14002e+06
C20:3	1.0035e+06	1.18659e+06	748618	1.54403e+06	348990	4562540	1.24389e+06	2.55424e+06	3.24183e+06	3.59886e+06	4.84135e+06	5.54625e+06	6.40187e+06	6.81441e+06	2.46469e+06
C20:4	2.94196e+06	2.76108e+06	2.9165e+06	4.46276e+06	992804	1.48507e+07	4.85917e+06	8.32803e+06	8.39282e+06	9.17533e+06	1.45911e+07	1.90414e+07	2.03471e+07	3.01916e+07	1.21238e+07
C20:5	349867	220857	218084	264444	94793.3	773200	397752	530535	468404	520371	750337	1.15679e+06	1.09297e+06	1.4393e+06	757096
C22:2	151174	257203	125848	322511	101769	730613	271114	401769	551216	569685	683717	1.05074e+06	1.16595e+06	883619	260202
C22:3	277246	351535	163164	383086	97558	926256	370268	487058	761989	544529	912834	1.37735e+06	1.20816e+06	1.1263e+06	384846
C22:4	441564	586606	300457	647764	177987	1.34807e+06	594650	929290	1.04936e+06	1.00476e+06	1.46592e+06	2.20297e+06	2.29807e+06	1.95018e+06	818540
C22:5	850312	852548	588665	1.17887e+06	271543	2.58564e+06	1.14334e+06	1.66216e+06	2.05812e+06	1.77442e+06	2.7322e+06	4.62671e+06	4.15876e+06	3.94797e+06	1.56165e+06
C22:6	830637	1.27417e+06	396143	1.29035e+06	444674	2.31838e+06	1.20693e+06	1.59627e+06	2.05196e+06	2.00568e+06	2.53342e+06	3.5351e+06	3.44755e+06	3.06364e+06	1.10518e+06
C24:2	116221	179634	94565.1	179773	36093.3	306479	115136	189565	349570	257381	359629	419841	473794	433267	144182
C24:3	34040.5	101305	24782	94117.1	17385.4	101062	51299	88485.6	200232	146164	195601	318172	185238	252954	55795.4
