## Supplementary Table 3 for "Radiation therapy promotes unsaturated fatty acids to maintain survival of glioblastoma"

### Sheet: MALDI-IMS_CT2A
Supplementary Table 3
CT2A Model - Negative Mode
Metabolite	m/z	0Gy - Mouse 1	0Gy - Mouse 2	0Gy - Mouse 3	10Gy - Mouse 1	10Gy - Mouse 2	10Gy - Mouse 3
Inorganic anion_Phosphate_H3O4P_M-H	96.9696	945577	873155	797010	1057559	983660	1.07963e+06
Metal _ salt_KCl_M+Cl	108.902	132729	154164	119342	138752	129549	129717
Glycolysis, Pentose PP and TCA_ Succinic Acid_C4H6O4_M-H	117.019	142745	69717.8	64932.1	174822	188502	193574
Amino acid_ Taurine_C2H7NO3S_M-H	124.007	1.0813e+07	1.07773e+07	1.29434e+07	9592705	9390545	9448324
Amino acid_ 5-Oxo-Proline_C5H7NO3_M-H	128.035	174397	149024	168393	205902	203468	205419
Amino acid_ 4-Hydroxy-Proline_C5H9NO3_M-H	130.051	4545.69	4520.56	1225	130876	133272	89934.7
Amino acid_ Glutaric Acid_C5H8O4_M-H	131.035	169817	140856	161607	197102	210421	206239
Ketoacid_Acetolactate_Glutaric acid_C5H8O4_M-H	131.035	169817	140856	161607	197102	210421	206239
Amino acid_ Aspartic Acid_C4H7NO4_M-H	132.03	690616	548942	488334	1.34335e+06	1.35345e+06	1.37023e+06
Inorganic anion_Phosphate_H3O4P_M+Cl	132.946	1.0255e+06	970029	911060	1.10322e+06	987528	1.12136e+06
Glycolysis, Pentose PP and TCA_ Malic Acid_C4H6O5_M-H	133.014	328983	434814	320300	524017	412273	406462
Purine and pyrimidine_ Hypoxanthine_C5H4N4O_M-H	135.031	261788	172904	194354	182204	185369	241394
Fatty acid and lipids_ O-Phosphoethanloamine_C2H8NO4P_M-H	140.012	2.15992e+06	2.49825e+06	1.95288e+06	1.69229e+06	1.87491e+06	2.10378e+06
Amino acid_ Glutamine_C5H10N2O3_M-H	145.062	643402	646513	374401	3247399	2.67779e+06	2.52326e+06
Amino acid_ Glutamic Acid_C5H9NO4_M-H	146.046	3.43343e+06	2.91002e+06	3272153	3.87709e+06	3.99197e+06	4.07325e+06
Purine and pyrimidine_ Xanthine_C5H4N4O2_M-H	151.026	313023	181721	268681	262171	380743	394592
Amino acid_ Histidine_C6H9N3O2_M-H	154.062	97835.6	79203.9	71587.1	123914	122576	112243
Amino acid_ Oxoadipic acid_C6H8O5_M-H	159.03	557623	520482	476542	677657	755647	724924
Metal _ salt_ZnCl2_M+Cl	170.833	56770.2	43339.7	69725.6	58993.4	33220.1	54456
Glycolysis, Pentose PP and TCA_ Glycerol 3-Phosphate_C3H9O6P_M-H	171.006	503048	466518	450459	1.30179e+06	1.00919e+06	990974
Glycolysis, Pentose PP and TCA_ Aconitic Acid_C6H6O6_M-H	173.009	106431	84661.4	109058	148960	147622	119807
Amino acid_ N-Acetylaspartic Acid_C6H9NO5_M-H	174.041	2.20509e+06	1.87685e+06	1.34156e+06	9399139	11115989	6500196
Cofactor_ Ascorbic Acid_C6H8O6_M-H	175.025	647941	546638	666126	938060	975906	727738
Fatty acid and lipids_ O-Phosphoethanolamine_C2H8NO4P_M+Cl	175.988	207836	236526	183046	177337	187432	202329
Amino acid_ Cys-Gly_C5H10N2O3S_M-H	177.034	81385.3	62854.7	88953	2701.27	1449.97	29643.3
Amino acid_Glutamine, _C5H10N2O3_M+Cl	181.039	29560.9	28725.7	6650.67	284776	239401	221757
Fatty acid and lipids_ Phosphoserine_C3H8NO6P_M-H	184.002	27212.3	37321.3	21289.7	102182	108417	81516.1
Amino acid_ O-Phosphoserine_C3H8NO6P_M-H	184.002	27212.3	37321.3	21289.7	102182	108417	81516.1
Glycolysis, Pentose PP and TCA_ 3-Phospho-Glycerate_C3H7O7P_M-H	184.986	701.926	0	100.105	91516.3	130322	26294.3
Glycolysis, Pentose PP and TCA_ Citric Acid_C6H8O7_M-H	191.02	315399	327837	300386	646339	638877	418097
Sugar and oxidation product_ Gluconic Acid_C6H12O7_M-H	195.051	1984892	1.78318e+06	3.34496e+06	221982	123390	712587
Cofactor_ Dehydroascorbic acid_C6H6O6_M+Cl	208.986	209497	147876	234382	247224	269106	197029
Cofactor_ D-Glucurono-6,3-lactone, Ascorbic acid_C6H8O6_M+Cl	211.001	395199	338594	396342	352736	343695	298679
Glycolysis, Pentose PP and TCA_ Deoxyribose 1-phosphate_C5H11O7P_M-H	213.017	673882	792771	569296	746911	704180	816519
Sugar and oxidation product_ L-Gulonolactone_C6H10O6_M+Cl	213.017	673882	792771	569296	746911	704180	816519
Fatty acid and lipids_ Glycerylphosphorylethanolamine_C5H14NO6P_M-H	214.049	8092233	8.35447e+06	7942111	6.46358e+06	6725607	6.86167e+06
Hexosamine_C6H13NO5_M+Cl	214.049	8092233	8.35447e+06	7942111	6.46358e+06	6725607	6.86167e+06
Glycolysis, Pentose PP and TCA_ Glucose+Cl_C6H13ClO6_M-H	215.033	9300287	11239896	6832086	9792341	9108437	12368216
Amino acid_ Glutarylglycine, N-Acetylglutamic acid_C7H11NO5_M+Cl	224.033	359764	361606	324924	527117	553580	485356
Amino acid_ Carnosine_C9H14N4O3_M-H	225.099	359403	463856	153582	1.0848e+06	686805	792107
Glycolysis, Pentose PP and TCA_ Ribose 5-Phosphate_C5H11O8P_M-H	229.012	77303.9	88236	31872.7	38640.9	35066.8	100143
Amino acid_ Anserine_C10H16N4O3_M-H	239.115	358453	616478	163915	1.27655e+06	680510	899889
Fatty acid and lipids_ Palmitic Acid_C16H32O2_M-H	255.233	50596.5	85364.2	45039.8	38389.6	28131.5	25160.9
Purine and pyrimidine_Methyluridine_C10H14N2O6_M-H	257.078	219042	211860	219055	175962	209188	205160
Purine and pyrimidine_ Ribothymidine_C10H14N2O6_M-H	257.078	219042	211860	219055	175962	209188	205160
Glycolysis, Pentose PP and TCA_ Hexose 6-Phosphate_C6H13O9P_M-H	259.022	465789	520613	409423	509091	576544	573270
Purine and pyrimidine_ Inosine_C10H12N4O5_M-H	267.073	491992	304477	411776	500330	486165	602980
Purine and pyrimidine_5,6-Dihydrouridine_C9H14N2O6_M+Cl	281.055	119618	92152	113602	10343.2	22954.5	76097.6
Fatty acid and lipids_ Oleic Acid_C18H34O2_M-H	281.249	132062	162608	132227	209454	194550	138596
Fatty acid and lipids_ Stearic Acid_C18H36O2_M-H	283.264	48338	83091.2	49872.5	100362	114742	91158.1
N-Acetylmuramate_C11H19NO8_M-H	292.104	42617.5	43478	33765.1	143557	135052	152988
Purine and pyrimidine_Adenosine_C10H13N5O4_M+Cl	302.066	3945.67	2635.07	5092.89	10045.6	37866.3	21572.2
Purine and pyrimidine_Inosine_C10H12N4O5_M+Cl	303.05	166848	103625	139042	165205	156357	197963
Amino acid_ N-Acetylaspartylglutamate_C11H16N2O8_M-H	303.083	15460.6	10029.5	6931.21	132576	219772	114709
Fatty acid and lipids_ Arachidonic Acid_C20H32O2_M-H	303.233	170463	198024	172699	234493	262245	252254
Cofactor_ GSH_C10H17N3O6S_M-H	306.077	12080636	10905348	12901810	5.32855e+06	4753926	7.16705e+06
Sugar and oxidation product_ N-Acetylneuraminic Acid_C11H19NO9_M-H	308.099	113159	106420	109542	288679	328513	332957
Purine and pyrimidine_ UMP_C9H13N2O9P_M-H	323.029	402996	469857	354011	180177	60121.4	179140
Fatty acid and lipids_ Docosahexaenoic Acid_C22H32O2_M-H	327.233	123912	176152	90854.1	311273	304155	238878
Fatty acid and lipids_ 3-Phosphoglyceroinositol_C9H19O11P_M-H	333.059	109749	116434	107092	40380.9	18385.2	104214
Amino acid_ Tyrosyl-Tyrosine_C18H20N2O5_M-H	343.13	362041	283955	389508	361373	409536	360416
Purine and pyrimidine_ AMP_C10H14N5O7P_M-H	346.056	1.01019e+06	836972	1.11804e+06	571549	718954	850586
Purine and pyrimidine_ IMP_C10H13N4O8P_M-H	347.04	66848	95718.1	17504	157268	26222	7921.96
LPA(16:0)_C19H39O7P	409.236	48760.5	78066.6	37549.6	61349.5	37595.3	56200.1
LPA(P-18:0)_C21H43O6P	421.272	122332	152142	101614	198832	204002	186506
LPA(18:1)_C21H41O7P	435.252	117019	145058	96467.9	266754	238678	171662
Fatty acid and lipids_ Lysophosphatidic Acid_C21H41O7P_M-H	435.252	117019	145058	96467.9	266754	238678	171662
LPA(18:0)_C21H43O7P	437.267	249528	285269	225045	363831	375495	332155
Fatty acid and lipids_ LysoPA(18:0)_C21H43O7P_M-H	437.267	249528	285269	225045	363831	375495	332155
LPE(16:1)_C21H42NO7P	450.263	152756	162756	140798	110298	108351	54891.9
Fatty acid and lipids_ LysoPE(16:1)_C21H42NO7P_M-H	450.263	150661	161532	137876	106105	106875	49210.9
LPE(16:0)_C21H44NO7P	452.278	394395	428182	321451	450269	482437	373309
LPA(20:4)_C23H39O7P	457.236	20297.6	35913	25618.8	57526.1	59184.5	66738.6
LPA(20:1)_C23H45O7P	463.283	403.466	0	47.715	17387.8	13400.5	2776.35
LPE(P-18:0)_C23H48NO6P	464.315	169737	211519	141859	271961	277076	251359
LPE(18:2)_C23H44NO7P	476.278	154302	134583	157850	91059.2	70143.8	49541.3
Fatty acid and lipids_ LysoPE(18:2)_C23H44NO7P_M-H	476.278	74891.3	68620.6	69078.2	55478.2	54752.5	37923.4
LPE(18:1)_C23H46NO7P	478.294	1.26226e+06	1.56443e+06	973746	3826037	3.61915e+06	2.03758e+06
LPE(18:0)_C23H48NO7P	480.31	367960	437768	325841	552489	586828	529633
Fatty acid and lipids_ LysoPE(18:0)_C23H48NO7P_M-H	480.31	367960	437768	325841	552489	586828	529633
LPA(22:6)_C25H39O7P	481.236	15696.6	34650	5873.14	103243	111452	76632.8
LPE(20:5)_C25H42NO7P	498.263	55363	97176.4	68055.9	25775.3	10272.8	63330.5
LPE(20:4)_C25H44NO7P	500.278	2.09468e+06	2.29727e+06	2.09722e+06	2.30663e+06	2.58249e+06	2.75169e+06
Fatty acid and lipids_ Glycocholic acid_C26H43NO6_M+Cl	500.278	2.09468e+06	2.29727e+06	2.09722e+06	2.30663e+06	2.58249e+06	2.75169e+06
Fatty acid and lipids_ Cholesterol sulfate_C27H46O4S_M+Cl	501.281	545990	600999	545471	615372	691172	733339
LPE(20:3)_C25H46NO7P	502.294	286556	290937	254234	159281	156995	120007
LPE(20:2)_C25H48NO7P	504.31	68179.8	77798.4	41130.2	62615.6	52571.6	11520.2
LPE(20:1)_C25H50NO7P	506.325	174701	233977	93147.6	844557	733409	384314
LPS(P-18:0)_C24H48NO8P	508.305	12423.6	22592	8395.55	56238.2	58946.7	44547.9
LPE(20:0)_C25H52NO7P	508.341	263.22	526.478	90.003	11030.6	13054.3	4202.18
LPE(22:6)_C27H44NO7P	524.278	1.50814e+06	2.04517e+06	1.14321e+06	3.34401e+06	3.42889e+06	2.65426e+06
LPE(22:5)_C27H46NO7P	526.294	314599	356928	374594	231998	183429	254097
LPE(22:4)_C27H48NO7P	528.309	777293	872350	716849	946079	1.07473e+06	838893
LPE(22:1)_C27H54NO7P	534.356	473.047	283.251	0	20461.1	11300.3	1012.71
PE(23:6)_C28H44NO8P	552.273	153375	209427	123721	192807	172533	192027
LPI(18:0)_C27H53O12P	599.32	35053.9	46847.3	45138.6	17001.1	11206.7	31609.9
PA(34:1)_C37H71O8P	673.481	141612	176541	133847	162640	133404	145555
PA(36:2)_C39H73O8P	699.497	76569.4	94678.5	75469.7	46123.8	44987	46401
PA(36:1)_C39H75O8P	701.513	180266	206568	188065	300058	295379	224446
PE(34:1)_C39H76NO8P	716.524	214593	248373	231062	127425	117795	129141
PE(34:0)_C39H78NO8P	718.539	7937.8	15764.4	5199.97	1394.19	3855.02	11921.2
PA(38:4)_C41H73O8P	723.497	73880.7	93887.3	71115.2	82129.6	104547	115301
PE(36:4)_C41H74NO8P	738.508	49244.1	80286.3	52958.4	62196.7	48422.7	83291.1
PE(36:2)_C41H78NO8P	742.539	160941	162275	186544	43698.4	31930	41755.8
PE(36:1)_C41H80NO8P	744.555	161339	198738	164929	178335	186075	156794
PA(40:6)_C43H73O8P	747.497	86093.9	116784	51144	207097	239366	173202
PE(38:6)_C43H74NO8P	762.508	75748.6	115118	51964.1	154776	130211	129285
PE(38:5)_C43H76NO8P	764.524	46662	64254.1	56004.7	25886	26747.4	30851.7
PE(38:4)_C43H78NO8P	766.539	302741	351259	293784	390107	456656	431591
PE(40:7)_C45H76NO8P	788.524	1191.22	1083.63	769.414	0	0	0
PS(36:1)_C42H80NO10P	788.545	63269.1	82235.3	75741.9	132480	107843	76922.7
PE(40:6)_C45H78NO8P	790.539	156143	197985	105235	348322	363117	280685
PE(40:4)_C45H82NO8P	794.571	12582.1	23964	13168.1	22792.3	21152.6	20378.8
PS(40:6)_C46H78NO10P	834.529	26679.8	36028.9	15069.8	113121	132276	73590.5
PI(38:4)_C47H83O13P	885.55	136876	160793	151169	131250	126987	149749
CT2A Model - Positive Mode
Metabolite	m/z	0Gy - Mouse 1	0Gy - Mouse 2	0Gy - Mouse 3	10Gy - Mouse 1	10Gy - Mouse 2	10Gy - Mouse 3
LPC 16:0_C24H50NO7P_[M+H]+	496.34	103187	101127	82853.2	188419	158787	105028
LPC 18:0_C26H54NO7P_[M+H-H2O]+	506.361	46505.1	73212.1	38038.1	146188	206577	56239.5
LPC O-16:2_C24H48NO6PK_[M+K]+	516.285	117503	195263	129380	177554	166898	228089
LPC 16:0_C24H50NO7PK_[M+K]+	534.296	823482	811642	754824	1.00979e+06	889635	1.19012e+06
LPC 32:4_C40H74NO7P_[M+H-H2O]+	694.517	2697.22	10213.5	6297.62	10695.8	122467	29719.9
SM 29:1;O6_C34H69N2O10P_[M+H]+	697.476	294048	278018	272224	444721	517201	323486
PC 30:4_C38H68NO8P_[M+H]+	698.476	20108.2	8502.15	10697.6	31704.7	34507.6	4904.45
SM 30:5;O5_C35H63N2O9PNa_[M+Na]+	709.416	65782.3	67871.4	54311.3	5854.91	23161.6	7386.82
LPC O-30:3_C38H74NO6PK_[M+K]+	710.489	66799.9	189834	130638	491239	926821	698328
SM 30:4;O5_C35H65N2O9PNa_[M+Na]+	711.432	1.30519e+06	1.44698e+06	1.43386e+06	333404	221670	490923
SM 30:1;O6_C35H71N2O10P_[M+H]+	711.492	23141	63911.2	37923.6	190328	377484	208400
SM 32:6;O5_C37H65N2O9P_[M+H]+	713.45	2.62698e+06	4.73706e+06	3.34599e+06	5.27526e+06	4.6224e+06	3.94584e+06
PC 28:1_C36H70NO8PK_[M+K]+	714.447	33105.9	47756.5	45479.8	70268.3	20738.3	18083.6
SM 30:2;O5_C35H69N2O9PNa_[M+Na]+	715.463	53305.5	90541.8	52210.2	80703.5	78296.8	39545.5
SM 31:2;O6_C36H71N2O10P_[M+H]+	723.492	447621	308072	333090	509474	589090	479253
PC 32:5_C40H70NO8P_[M+H]+	724.491	33990.5	28498.4	23948.9	23981.9	40997.8	35224
PC 32:0_C40H80NO8P_[M+H]+	734.569	402794	498459	406154	697153	664374	482328
SM 32:6;O5_C37H65N2O9PNa_[M+Na]+	735.432	136376	137660	129327	139666	164791	197507
SM 29:0;O6_C34H71N2O10PK_[M+K]+	737.448	404072	391634	375339	160991	126759	248936
SM 31:5;O5_C36H65N2O9PK_[M+K]+	739.406	39561	79089.3	56780.8	60747.5	79361.1	120093
SM 34:6;O6_C39H69N2O10P_[M+H-H2O]+	739.466	9.87013e+06	1.26759e+07	8.90635e+06	1.14026e+07	14398541	1.01269e+07
SM 32:3;O5_C37H71N2O9PNa_[M+Na]+	741.479	104258	121606	96620.8	137770	157935	195303
PC 35:8_C43H70NO8P_[M+H-H2O]+	742.481	129933	142211	128854	25314	35701.2	35885.5
PC 30:0_C38H76NO8PK_[M+K]+	744.494	1.6313e+06	1.80115e+06	1.52208e+06	647831	322604	634860
SM 33:5;O6_C38H69N2O10P_[M+H]+	745.476	13731.6	5410.01	3816.73	79950.7	161828	23717.4
PC 33:0_C41H82NO8P_[M+H]+	748.585	14464.5	38286.2	15568.5	56425.7	59904.7	12301.5
SM 30:1;O6_C35H71N2O10PK_[M+K]+	749.448	1154.01	1349.38	180.72	4605.33	6844.44	2270.19
SM 33:3;O6_C38H73N2O10P_[M+H]+	749.508	82716.7	18414	40784.9
SM 32:6;O5_C37H65N2O9PK_[M+K]+	751.406	335840	430041	418403	630027	450905	943302
SM 33:2;O6_C38H75N2O10P_[M+H]+	751.523	26593.9	24176.6	12643.9	63606.7	106139	24417.6
SM 38:4;O2_C43H81N2O6P_[M+H]+	753.591	4635.55	10485.7	7389.18	22126.3	207414	62274.1
PC 34:4_C42H76NO8P_[M+H]+	754.538	353023	292815	276301	151603	102355	164897
PC 36:8_C44H72NO8P_[M+H-H2O]+	756.496	116091	121866	90434.5	15445.8	14036.7	37649.3
PC 34:3_C42H78NO8P_[M+H]+	756.554	531959	523761	477365	762688	931245	703308
SM 36:4;O4_C41H77N2O8P_[M+H]+	757.549	61235	57243.4	64618.6	73484.1	106504	59382.2
PC 31:0_C39H78NO8PK_[M+K]+	758.51	54028.6	86306.8	62509.5	70392.3	90703.6	127236
PC 34:1_C42H82NO8P_[M+H]+	760.585	466566	571797	452691	918740	1.09936e+06	740181
SM 31:2;O6_C36H71N2O10PK_[M+K]+	761.448	357630	393816	365225	846436	1.28143e+06	1.01309e+06
SM 36:2;O4_C41H81N2O8P_[M+H]+	761.58	17484.1	14787.4	17162.5	36163.6	13107.3	11890.2
SM 31:1;O6_C36H73N2O10PK_[M+K]+	763.463	142711	115517	123118	136084	106461	107678
SM 33:6;O5_C38H67N2O9PK_[M+K]+	765.422	52485.9	91962.1	73594.7	90112.9	101403	160688
SM 34:4;O5_C39H73N2O9PNa_[M+Na]+	767.495	79820.6	103743	93511.6	204933	110771	67618.3
SM 36:2;O2_C41H81N2O6PK_[M+K]+	767.546	437.865	855.779	143.342		33977.1	7608.64
SM 34:1;O6_C39H79N2O10P_[M+H]+	767.554	194.071				3055
PC 33:1_C41H80NO8PNa_[M+Na]+	768.551	241.556	405.064			9718.25
SM 36:6;O5_C41H73N2O9P_[M+H]+	769.513	267.459	2624.33	533.416		12089.4
SM 36:1;O2_C41H83N2O6PK_[M+K]+	769.562	40782.2	118690	93419.1	443383	559130	606069
SM 34:0;O6_C39H81N2O10P_[M+H]+	769.57	20164.3	48607.6	32148.3	67790.5	98896.9	1900.11
PC 32:1 _C40H78NO8PK_[M+K]+	770.51	6.57881e+06	9.45917e+06	6.50217e+06	2.02807e+06	1.12653e+06	2585315
PC 35:3_C43H80NO8P_[M+H]+	770.569	10437.7	28226.5	19759.3	81492.7	199141	146150
PC 35:1_C43H84NO8P_[M+H]+	774.601	50117.9	120321	40093.3	130178	161557	105445
SM 41:5;O2_C46H85N2O6P_[M+H-H2O]+	775.611	350.331	3616.98	145.127		11643.6
PC 33:4_C41H74NO8PK_[M+K]+	778.478	86966	72296.4	62571	24463	65163.4	37468.5
SM 34:6;O5_C39H69N2O9PK_[M+K]+	779.437	258707	309518	292130	408361	384415	448929
PC 38:9_C46H74NO8P_[M+H-H2O]+	782.512	80789	74346.2	42011.4		6698.32	3366.67
PC 38:8_C46H76NO8P_[M+H-H2O]+	784.528	204639	276423	191308	213815	283604	245607
SM 33:4;O6_C38H71N2O10PK_[M+K]+	785.448	90797.2	126812	98278	339711	213548	215616
PC 36:2_C44H84NO8P_[M+H]+	786.601	71813.9	73900.6	41494.8	27115	9024.49
PC 36:1_C44H86NO8P_[M+H]+	788.616	21652	53762.4	18213.9	170928	195266	74973.3
PC O-36:10_C44H70NO7PK_[M+K]+	794.452	392857	490995	372843	230678	199879	349138
PC 39:9_C47H76NO8P_[M+H-H2O]+	796.528	1.55922e+06	1.9701e+06	1.23964e+06	457229	408835	645374
PC 39:8_C47H78NO8P_[M+H-H2O]+	798.543	18987746	26273310	17525468	23152494	30121296	22775154
PC 34:0_C42H84NO8PK_[M+K]+	800.557	108787	250788	178715	632553	960896	461913
SM 39:6;O3_C44H79N2O7PNa_[M+Na]+	801.552	12647.7	19771.5	8971.55	27298	22940.5	10897.8
PC 35:6_C43H74NO8PK_[M+K]+	802.478	23761.5	59660.1	34298.9	75534.7	92399.6	35420.9
PC 35:5_C43H76NO8PK_[M+K]+	804.494	106967	66048.7	59111	32999.4	58393.4	22363
PC 38:7_C46H78NO8P_[M+H]+	804.554	16640.9	21069.8	17808.7	164539	291555	116693
SM 39:4;O2_C44H83N2O6PK_[M+K]+	805.562	527.96	503.875	512.768	6263.38	49970.6	3081.1
PC 38:6_C46H80NO8P_[M+H]+	806.569	15650.2	10118.8	5179.4	27122.6	67854.9	4915.59
SM 35:6;O6_C40H71N2O10PK_[M+K]+	809.448	14345.7	26769	26068.6	56544.7	134229	53027.9
SM 39:2;O2_C44H87N2O6PK_[M+K]+	809.593	30116.4	14044.7	12369.5	4767.31	3007.99
PC 36:9_C44H70NO8PK_[M+K]+	810.447	438.494	419.804	1302.07		6080.33
PC 36:1_C44H86NO8PNa_[M+Na]+	810.598	124605	149001	101507	297308	483075	249308
PC 38:4_C46H84NO8P_[M+H]+	810.601	110042	147974	83355.3	291764	552161	213621
SM 39:1;O2_C44H89N2O6PK_[M+K]+	811.609	6327.52	10670.5	4985.01	39691.2	113563	8738.14
SM 35:4;O6_C40H75N2O10PK_[M+K]+	813.479	12145.8	15204.3	13025.7	59477.9	72991.6	26291.4
PC 39:9_C47H76NO8P_[M+H]+	814.538	20729	42633.3	12006.4	27628	35596.3	14935.3
PC 36:4_C44H80NO8PK_[M+K]+	820.525	426709	489950	461571	1.71551e+06	2.94446e+06	1.77833e+06
SM 38:5;O4_C43H79N2O8PK_[M+K]+	821.521	24591.7	34712.3	30939.3	129362	126298	171782
PC 36:3_C44H82NO8PK_[M+K]+	822.541	276529	225827	207926	25646.7	40311.2	71001.5
PC 37:9_C45H72NO8PK_[M+K]+	824.463	2054.41	6726.28	4004.18	12032.4	11312.4	3134.41
PC 36:2_C44H84NO8PK_[M+K]+	824.557	2.2712e+06	2.57979e+06	1.47307e+06	682324	543899	867145
PC 40:9_C48H78NO8P_[M+H]+	828.554	1512.41	7886.35	5125.53	21478.8	102622	13603.3
SM 41:6;O2_C46H83N2O6PK_[M+K]+	829.562	94.078		111.671		6142.18
PC 37:6_C45H78NO8PK_[M+K]+	830.51	50818.5	111997	85543.5	165883	223395	143660
PC 37:5_C45H80NO8PK_[M+K]+	832.525	1388.93		329.064
PC 40:7_C48H82NO8P_[M+H]+	832.585	10944.3	17720.1	12160.9	120263	235864	58003.5
SM 41:4;O2_C46H87N2O6PK_[M+K]+	833.593	310.665	422.247	338.842		28987.4
PC 37:4_C45H82NO8PK_[M+K]+	834.541	1511.88	511.786	1351.28	4649.29	21477.8
SM 40:2;O4_C45H89N2O8PNa_[M+Na]+	839.625	2825.17	28484	7009.65	55749.2	116339	29552.7
PC 38:5_C46H82NO8PK_[M+K]+	846.541	96191.9	83796.3	74760.7	149543	121961	118230
PC 38:4_C46H84NO8PK_[M+K]+	848.557	334403	412551	384997	1.12602e+06	2.34804e+06	956874
SM 44:6;O3_C49H89N2O7P_[M+H]+	849.648	2227.3	18341.6	4806.47	55708.2	85836.7	20213.2
PC 39:9_C47H76NO8PK_[M+K]+	852.494	13427.7	37780.7	32864.6	65545	144078	64898.9
PC 42:9_C50H82NO8P_[M+H]+	856.585			588.152		16429
SM 42:3;O4_C47H91N2O8PNa_[M+Na]+	865.64	767.701	5486.69	430.105		28311	1335.53
PC 39:10;O_C47H74NO9PK_[M+K]+	866.473	72624.6	97722.2	54579.2	98600.4	184820	152666
SM 44:5;O4_C49H91N2O8P_[M+H]+	867.659	1982.3	20529.5	4403.32	52454.2	66083.4	16650.3
PC 40:6_C48H84NO8PK_[M+K]+	872.557	26201.6	58054	45458.7	216450	237073	178907
PC 45:6_C53H94NO8PK_[M+K]+	942.635	85.1154				4342.46
PC 48:12_C56H88NO8PNa_[M+Na]+	956.614	409572	450938	373870	508695	540355	387399
SM 53:1;O3_C58H117N2O7P_[M+H]+	985.867	1.55901e+07	1.44748e+07	1.67085e+07	1.02582e+07	8.63272e+06	1.15362e+07
SM 52:0;O4_C57H117N2O8P_[M+H]+	989.862	2.43589e+06	2.02511e+06	2.67401e+06	1.09898e+06	650507	1.0001e+06
SM 54:3;O4_C59H115N2O8P_[M+H]+	1011.85	2.03194e+06	1.34158e+06	2.11666e+06	1.40022e+06	597738	811991
SM 53:3;O6_C58H113N2O10PNa_[M+Na]+	1051.8	377285	201375	327843	384708	285158	210882
