## Supplementary Table 4 for "Radiation therapy promotes unsaturated fatty acids to maintain survival of glioblastoma"

### Sheet: MALDI-IMS_Non tumor area
Supplementary Table 4
CT2A Model - Negative Mode
Metabolite	m/z	0Gy - Mouse 1	0Gy - Mouse 2	0Gy - Mouse 3	10Gy - Mouse 1	10Gy - Mouse 2	10Gy - Mouse 3
Inorganic anion_Phosphate_H3O4P_M-H	96.9696	999277	950562	1.16103e+06	995854	994666	1.07773e+06
Metal _ salt_KCl_M+Cl	108.902	147160	143901	110268	145416	140590	142863
Glycolysis, Pentose PP and TCA_ Succinic Acid_C4H6O4_M-H	117.019	179066	170041	227303	190949	207525	224511
Amino acid_ Taurine_C2H7NO3S_M-H	124.007	10996210	9871717	10787670	9994814	9883270	10385263
Amino acid_ 5-Oxo-Proline_C5H7NO3_M-H	128.035	261496	246377	275462	270645	253080	264425
Amino acid_ 4-Hydroxy-Proline_C5H9NO3_M-H	130.051	202035	202251	225235	203663	190313	206702
Amino acid_ Glutaric Acid_C5H8O4_M-H	131.035	282000	264726	292494	287955	274001	287385
Ketoacid_Acetolactate_Glutaric acid_C5H8O4_M-H	131.035	282000	264726	292494	287955	274001	287385
Amino acid_ Aspartic Acid_C4H7NO4_M-H	132.03	2.4511e+06	2.12537e+06	2.50038e+06	2330986	2.50354e+06	2.50891e+06
Inorganic anion_Phosphate_H3O4P_M+Cl	132.946	987385	916341	1.09411e+06	960191	991337	1.03254e+06
Glycolysis, Pentose PP and TCA_ Malic Acid_C4H6O5_M-H	133.014	524592	503596	484220	521071	410123	420196
Purine and pyrimidine_ Hypoxanthine_C5H4N4O_M-H	135.031	10206.3	39571.9	30998.2	12825.8	28553.9	56930.3
Fatty acid and lipids_ O-Phosphoethanloamine_C2H8NO4P_M-H	140.012	2.73537e+06	2384932	2.73205e+06	2.71607e+06	2.55281e+06	2659535
Amino acid_ Glutamine_C5H10N2O3_M-H	145.062	2.45215e+06	2.47897e+06	2479985	2.479e+06	2.22739e+06	2.38361e+06
Amino acid_ Glutamic Acid_C5H9NO4_M-H	146.046	5.2693e+06	5088125	5118367	5477178	5.22818e+06	5.35017e+06
Purine and pyrimidine_ Xanthine_C5H4N4O2_M-H	151.026	102519	88106.3	103277	62239.4	112957	128421
Amino acid_ Histidine_C6H9N3O2_M-H	154.062	8946.74	13166.1	2983.16	17959.7	16014.7	14063.6
Amino acid_ Oxoadipic acid_C6H8O5_M-H	159.03	491576	469780	512739	516556	455844	505996
Metal _ salt_ZnCl2_M+Cl	170.833	565.479	3357.14	0	855.7	6453.14	0
Glycolysis, Pentose PP and TCA_ Glycerol 3-Phosphate_C3H9O6P_M-H	171.006	300399	560577	738618	581383	586833	662429
Glycolysis, Pentose PP and TCA_ Aconitic Acid_C6H6O6_M-H	173.009	36638.6	49442.1	14198.3	58647.6	43341.9	31658.3
Amino acid_ N-Acetylaspartic Acid_C6H9NO5_M-H	174.041	21988470	21744380	21323434	21873390	21061212	21719622
Cofactor_ Ascorbic Acid_C6H8O6_M-H	175.025	782046	733993	683311	833316	692757	703284
Fatty acid and lipids_ O-Phosphoethanolamine_C2H8NO4P_M+Cl	175.988	263928	231103	242327	260777	249968	252562
Amino acid_ Cys-Gly_C5H10N2O3S_M-H	177.034	0	2695.71	0	687.091	406.915	2043.14
Amino acid_Glutamine, _C5H10N2O3_M+Cl	181.039	224091	221498	203732	221910	200728	206822
Fatty acid and lipids_ Phosphoserine_C3H8NO6P_M-H	184.002	167417	164583	174881	171326	159155	156588
Amino acid_ O-Phosphoserine_C3H8NO6P_M-H	184.002	167417	164583	174881	171326	159155	156588
Glycolysis, Pentose PP and TCA_ 3-Phospho-Glycerate_C3H7O7P_M-H	184.986	0	2590.57	1451.57	17493.8	50198.6	12595.3
Glycolysis, Pentose PP and TCA_ Citric Acid_C6H8O7_M-H	191.02	730140	591452	551432	527410	491230	460654
Sugar and oxidation product_ Gluconic Acid_C6H12O7_M-H	195.051	0	382.237	0	0	368.892	0
Cofactor_ Dehydroascorbic acid_C6H6O6_M+Cl	208.986	219086	206817	177527	235466	191329	201761
Cofactor_ D-Glucurono-6,3-lactone, Ascorbic acid_C6H8O6_M+Cl	211.001	272525	278707	281495	303922	273225	292668
Glycolysis, Pentose PP and TCA_ Deoxyribose 1-phosphate_C5H11O7P_M-H	213.017	353984	362428	334396	383627	360182	382915
Sugar and oxidation product_ L-Gulonolactone_C6H10O6_M+Cl	213.017	353984	362428	334396	383627	360182	382915
Fatty acid and lipids_ Glycerylphosphorylethanolamine_C5H14NO6P_M-H	214.049	3.17447e+06	3.43189e+06	3.28192e+06	3.58282e+06	3.41586e+06	3.46957e+06
Hexosamine_C6H13NO5_M+Cl	214.049	3.17447e+06	3.43189e+06	3.28192e+06	3.58282e+06	3.41586e+06	3.46957e+06
Glycolysis, Pentose PP and TCA_ Glucose+Cl_C6H13ClO6_M-H	215.033	3.44923e+06	3.69833e+06	3.49054e+06	3.95609e+06	3.77459e+06	4.05419e+06
Amino acid_ Glutarylglycine, N-Acetylglutamic acid_C7H11NO5_M+Cl	224.033	705141	695194	755225	709703	699677	708530
Amino acid_ Carnosine_C9H14N4O3_M-H	225.099	233887	254757	188000	284980	212922	206153
Glycolysis, Pentose PP and TCA_ Ribose 5-Phosphate_C5H11O8P_M-H	229.012	0	0	0	0	1726.79	1378.69
Amino acid_ Anserine_C10H16N4O3_M-H	239.115	239228	290368	206010	287333	216662	217326
Fatty acid and lipids_ Palmitic Acid_C16H32O2_M-H	255.233	52293.7	58203.7	34062.9	39280.9	41363.5	37900.7
Purine and pyrimidine_Methyluridine_C10H14N2O6_M-H	257.078	197559	189283	177929	231795	189791	205995
Purine and pyrimidine_ Ribothymidine_C10H14N2O6_M-H	257.078	197559	189283	177929	231795	189791	205995
Glycolysis, Pentose PP and TCA_ Hexose 6-Phosphate_C6H13O9P_M-H	259.022	392517	364776	395537	374435	387819	389359
Purine and pyrimidine_ Inosine_C10H12N4O5_M-H	267.073	208808	272773	259970	209781	259897	281428
Purine and pyrimidine_5,6-Dihydrouridine_C9H14N2O6_M+Cl	281.055	4242.65	11556.5	3210.58	3543.41	9868.91	12005.5
Fatty acid and lipids_ Oleic Acid_C18H34O2_M-H	281.249	221643	227554	220943	218332	206302	211230
Fatty acid and lipids_ Stearic Acid_C18H36O2_M-H	283.264	185819	177957	174421	169281	161557	164370
N-Acetylmuramate_C11H19NO8_M-H	292.104	233211	201527	211903	207188	198727	205431
Purine and pyrimidine_Adenosine_C10H13N5O4_M+Cl	302.066	343322	276571	289846	213522	322043	270178
Purine and pyrimidine_Inosine_C10H12N4O5_M+Cl	303.05	2894.83	33924.4	9762.21	10746.6	34591.9	29328
Amino acid_ N-Acetylaspartylglutamate_C11H16N2O8_M-H	303.083	292971	272078	280050	363754	273316	315506
Fatty acid and lipids_ Arachidonic Acid_C20H32O2_M-H	303.233	323984	300070	329046	316870	295200	311025
Cofactor_ GSH_C10H17N3O6S_M-H	306.077	3586752	3.75135e+06	3.51817e+06	3.95979e+06	3.79196e+06	3.82946e+06
Sugar and oxidation product_ N-Acetylneuraminic Acid_C11H19NO9_M-H	308.099	229062	212065	217712	207461	201832	212299
Purine and pyrimidine_ UMP_C9H13N2O9P_M-H	323.029	0	0	0	519.978	635.165	0
Purine and pyrimidine_Orotidine_C10H12N2O8_M+Cl	323.029	0	0	0	519.978	635.165	0
Fatty acid and lipids_ Docosahexaenoic Acid_C22H32O2_M-H	327.233	527504	478650	507057	452456	468106	453516
Fatty acid and lipids_ 3-Phosphoglyceroinositol_C9H19O11P_M-H	333.059	0	0	0	0	0	0
Amino acid_ Tyrosyl-Tyrosine_C18H20N2O5_M-H	343.13	241151	264545	243789	265948	252644	246153
Purine and pyrimidine_ AMP_C10H14N5O7P_M-H	346.056	549182	651457	829140	636687	661216	763180
Purine and pyrimidine_ IMP_C10H13N4O8P_M-H	347.04	0	0	0	0	0	0
LPA(16:0)_C19H39O7P	409.236	14713.2	28393.3	5401.32	15748	25694	13760.4
LPA(P-18:0)_C21H43O6P	421.272	236633	237432	230543	225253	223144	228466
LPA(18:1)_C21H41O7P	435.252	216525	258319	202499	238211	239767	225735
Fatty acid and lipids_ Lysophosphatidic Acid_C21H41O7P_M-H	435.252	202149	241898	188960	222565	224520	211201
LPA(18:0)_C21H43O7P	437.267	439752	450347	442076	432785	434337	422816
Fatty acid and lipids_ LysoPA(18:0)_C21H43O7P_M-H	437.267	433708	445341	440496	425591	426310	415510
LPE(16:1)_C21H42NO7P	450.263	35506.5	83062.1	24336.9	61509.8	57611.4	43834.8
Fatty acid and lipids_ LysoPE(16:1)_C21H42NO7P_M-H	450.263	34718.9	82586.8	23957.4	60560.4	57244.6	43067.2
LPE(16:0)_C21H44NO7P	452.278	550205	569723	537770	569852	554820	580338
LPA(20:4)_C23H39O7P	457.236	12453.8	38608.1	13524.4	29973.6	35749.8	29073
LPA(20:1)_C23H45O7P	463.283	3997.45	23056.5	3185.7	9275.71	24343.5	11070.2
LPE(P-18:0)_C23H48NO6P	464.315	347317	340427	330855	321793	330492	323909
LPE(18:2)_C23H44NO7P	476.278	30290.6	66035.8	11254.6	41874	50809.3	33738.6
Fatty acid and lipids_ LysoPE(18:2)_C23H44NO7P_M-H	476.278	26808.5	57273.1	9196.54	37019.3	44705.3	29692.2
LPE(18:1)_C23H46NO7P	478.294	2.96861e+06	3.76799e+06	2.8976e+06	3.34926e+06	3.50813e+06	3.30054e+06
LPE(18:0)_C23H48NO7P	480.31	675076	661722	632435	631553	643580	624931
Fatty acid and lipids_ LysoPE(18:0)_C23H48NO7P_M-H	480.31	609929	597865	571404	570607	581473	564624
LPA(22:6)_C25H39O7P	481.236	139646	137980	90889.7	112490	125285	102434
LPE(20:5)_C25H42NO7P	498.263	1946.75	3774.61	605.197	557.392	5553.42	2718.71
LPE(20:4)_C25H44NO7P	500.278	2888185	2978591	2822015	3.05811e+06	3.01524e+06	2.86869e+06
Fatty acid and lipids_ Glycocholic acid_C26H43NO6_M+Cl	500.278	2.00456e+06	2.10557e+06	2.00616e+06	2130308	2123300	2.01514e+06
Fatty acid and lipids_ Cholesterol sulfate_C27H46O4S_M+Cl	501.281	760729	780820	749936	806005	788138	758417
LPE(20:3)_C25H46NO7P	502.294	124138	165046	85845.8	145337	134420	125364
LPE(20:2)_C25H48NO7P	504.31	13129.7	52116.3	4608.22	39155.6	41748.1	28985.5
LPE(20:1)_C25H50NO7P	506.325	694989	913185	673870	805725	864799	796750
LPS(P-18:0)_C24H48NO8P	508.305	95237.7	104883	53805.4	76736.4	84568	75777.3
LPE(20:0)_C25H52NO7P	508.341	2705.65	20578.8	4567.1	17628.4	16638.9	16566.8
LPE(22:6)_C27H44NO7P	524.278	4.8394e+06	4668618	4264068	4.22317e+06	4.58494e+06	4194322
LPE(22:5)_C27H46NO7P	526.294	69092.5	100215	76294.6	109987	78583.8	78295.8
LPE(22:4)_C27H48NO7P	528.309	927893	1053631	899136	1.03643e+06	1.00863e+06	930734
LPE(22:1)_C27H54NO7P	534.356	4000.67	22748.2	2124.75	13594.4	12526.5	14717.4
PE(23:6)_C28H44NO8P	552.273	254112	235139	225643	216477	226587	226385
LPI(18:0)_C27H53O12P	599.32	546.499	1591.88	349.962	457.308	1398.89	947.524
PA(34:1)_C37H71O8P	673.481	150725	163046	99263.1	146440	140097	123914
PA(36:2)_C39H73O8P	699.497	64928	89681.1	31820	66360.6	77978.3	52155
PA(36:1)_C39H75O8P	701.513	186693	242176	177999	213030	214922	186043
PE(34:1)_C39H76NO8P	716.524	78914.8	94846.5	34649.5	65097.8	78589.2	51738.4
PE(34:0)_C39H78NO8P	718.539	3171.46	11099.8	871.549	4191.37	11374.1	241.331
PA(38:4)_C41H73O8P	723.497	27426.6	45694.4	12221	31305	36635.6	20124.4
PE(36:4)_C41H74NO8P	738.508	5603.71	10054.6	4662.38	6202.12	10742.9	6381.1
PE(36:2)_C41H78NO8P	742.539	51784.2	70569.2	18506.3	38247.7	55948	35392.3
PE(36:1)_C41H80NO8P	744.555	172018	189219	131612	174513	178240	144769
PA(40:6)_C43H73O8P	747.497	446329	420705	386285	400527	417885	373036
PE(38:6)_C43H74NO8P	762.508	167900	158779	111215	139191	149092	131312
PE(38:5)_C43H76NO8P	764.524	7152.79	12009	3668.66	6525.85	16506	6476.4
PE(38:4)_C43H78NO8P	766.539	479379	475407	437813	470749	471927	429535
PE(40:7)_C45H76NO8P	788.524	1430.5	2307.25	2295.28	2066.54	3240.54	574.38
PS(36:1)_C42H80NO10P	788.545	15939.8	42195.8	10586.5	25907	35185.3	26787.4
PE(40:6)_C45H78NO8P	790.539	555417	532356	491871	458193	530202	466096
PE(40:4)_C45H82NO8P	794.571	13371.1	17990.4	3604.72	7947.17	19130.3	5087.06
PS(40:6)_C46H78NO10P	834.529	280259	257261	264179	246025	251125	230222
PI(38:4)_C47H83O13P	885.55	73307.5	75741.6	44187.4	51674.6	64262.9	42789
CT2A Model - Positive Mode
Metabolite	m/z	0Gy - Mouse 1	0Gy - Mouse 2	0Gy - Mouse 3	10Gy - Mouse 1	10Gy - Mouse 2	10Gy - Mouse 3
TG O-64:7_C67H118O5_[M+H-H2O]+	985.895	0	0	0	0	0	0
PC 28:1_C36H70NO8PK_[M+K]+	714.447	11665.1	8777.34	6093.17	37986.4	41087	33218.4
PC 36:2_C44H84NO8P_[M+H]+	786.601	50670.8	16698.6	17680	63349.2	56815.8	57445.5
SM 38:5;O4_C43H79N2O8PK_[M+K]+	821.521	29466.2	27645.6	22809.4	51856.2	48681.9	58473.4
SM 41:5;O2_C46H85N2O6P_[M+H-H2O]+	775.611	40810.4	12839.5	13707	58269.9	44756.4	27661.6
PC 33:1_C41H80NO8PNa_[M+Na]+	768.551	13307.9	9078.32	7397.9	20987	22065.3	12190.7
PC 39:9_C47H76NO8P_[M+H]+	814.538	52677.8	44767.4	54184.9	85560.6	96406.3	88680.5
TG O-40:6_C43H72O5_[M+H-H2O]+	651.535	129158	73870.6	101462	163417	189607	182672
PC 35:8_C43H70NO8P_[M+H-H2O]+	742.481	82436.4	59933.7	65816.4	95933	130311	133954
TG 43:1;O2_C46H86O8Na_[M+Na]+	789.621	148675	69588.6	82783.8	176356	168987	157427
PC 38:9_C46H74NO8P_[M+H-H2O]+	782.512	56473.1	22373.5	18455.1	62882.5	42392.8	56532.8
PC 34:1_C42H82NO8P_[M+H]+	760.585	1.48568e+06	854786	913797	1.90497e+06	1.7567e+06	1643488
TG 42:3;O2_C45H80O8Na_[M+Na]+	771.574	38934.6	18075.1	24681.2	52868.7	47704.1	31209
SM 36:2;O2_C41H81N2O6PK_[M+K]+	767.546	53265.3	36554.4	42816.6	73682.9	73410.8	61798.1
PC 32:5_C40H70NO8P_[M+H]+	724.491	48272	51616.1	32546.3	69345.5	75128.6	64083.5
TG 49:10;O2_C52H80O8K_[M+K]+	871.548	50746.3	7838.94	18669.9	59106.8	41667.7	20748.5
TG 44:10_C47H70O6K_[M+K]+	769.48	22157.5	30560.1	11358.9	31311.2	38002.5	30311.1
PC 31:0_C39H78NO8PK_[M+K]+	758.51	40391.4	23687.5	25443.1	34049.6	44491.5	60594.8
TG 49:9;O2_C52H82O8K_[M+K]+	873.564	169076	75327.4	122385	202288	198692	169048
TG 45:9;O_C48H74O7Na_[M+Na]+	785.533	80118.6	41131.3	47387.5	98829.5	89328.1	73346
SM 36:6;O5_C41H73N2O9P_[M+H]+	769.513	62672.5	24349.3	33880.6	70721.6	57381.9	57169.4
CE 34:1_C61H110O2_[M+H-H2O]+	857.847	522126	517610	384583	637873	651744	880714
SM 32:3;O5_C37H71N2O9PNa_[M+Na]+	741.479	96851.9	87946	88277.4	123826	129302	161270
PC 33:0_C41H82NO8P_[M+H]+	748.585	168280	97875.9	110478	187844	198463	178209
TG 40:9;O_C43H64O7Na_[M+Na]+	715.454	75570	73187.6	87757.3	89261.7	122454	142601
TG 49:14_C52H72O6_[M+H-H2O]+	775.53	102193	53050.6	59813.6	123733	107506	89013.3
DGDG 29:0_C44H82O15Na_[M+Na]+	873.555	43591.1	18461.9	19995.4	26063.4	39538.8	55879.5
PC 37:5_C45H80NO8PK_[M+K]+	832.525	23571.9	7841.61	9897.8	25345.6	20674.5	14996.4
PC 36:1_C44H86NO8P_[M+H]+	788.616	270125	183547	200351	310789	328251	326174
SM 36:1;O2_C41H83N2O6PK_[M+K]+	769.562	1.11215e+06	736948	772319	1.33031e+06	1.28626e+06	1.22226e+06
PC 35:1_C43H84NO8P_[M+H]+	774.601	296128	177866	194048	328609	332098	316844
MGDG 41:10_C50H76O10K_[M+K]+	875.507	139040	62210.5	90377.8	153781	147436	115989
DGDG 26:0_C41H76O15Na_[M+Na]+	831.508	109135	80108.2	82652.8	144122	131077	111362
PC 37:6_C45H78NO8PK_[M+K]+	830.51	550370	372694	488365	647969	689452	665411
DGDG 27:0_C42H78O15Na_[M+Na]+	845.523	103344	71143.2	79220.9	105752	135855	117321
PC 40:6_C48H84NO8PK_[M+K]+	872.557	304858	143550	210890	304229	327938	295306
PC 38:6_C46H80NO8P_[M+H]+	806.569	110951	55828.6	56859.9	107605	114548	92202.6
TG 41:1;O2_C44H82O8Na_[M+Na]+	761.59	554872	374590	407209	653827	619253	600956
LPC O-30:3_C38H74NO6PK_[M+K]+	710.489	1.49834e+06	1.36286e+06	1.33139e+06	1589942	2.16453e+06	2112075
TG 44:9;O2_C47H72O8K_[M+K]+	803.486	69646.2	30734.4	31487.7	70258	61909.2	51684.2
SQDG 33:9_C42H62O12S_[M+H-H2O]+	773.393	49948.7	43741.9	31900.8	53629.4	60539	60368.9
DG 38:4_C41H72O5_[M+H-H2O]+	627.535	159625	135756	135880	180539	194082	224685
SM 44:6;O3_C49H89N2O7P_[M+H]+	849.648	140194	92232.3	97304.5	172581	141099	142666
TG 47:12_C50H72O6Na_[M+Na]+	791.522	62523.7	28863.8	36455.5	71856.8	53480.2	51391.1
LPC 16:0_C24H50NO7P_[M+H]+	496.34	143717	109428	112625	154185	164327	184408
PC 36:3_C44H82NO8P_[M+H]+	784.585	150952	118957	84878.2	162063	168386	157144
PC 39:9_C47H76NO8PK_[M+K]+	852.494	237930	261277	233554	310217	375029	320557
LPC 16:0_C24H50NO7P_[M+H-H2O]+	478.329	1518222	890013	1.00447e+06	1568294	1600164	1.48998e+06
SM 39:6;O3_C44H79N2O7PNa_[M+Na]+	801.552	54854.8	36591.4	38688.4	67467.9	57997.1	51150.3
SM 42:3;O4_C47H91N2O8PNa_[M+Na]+	865.64	79045.4	50039.8	34751	97363.1	69077.5	55548.6
PC 39:10;O_C47H74NO9PK_[M+K]+	866.473	93568.9	56783.4	69976.2	125657	93944.8	77066
PC 36:8_C44H72NO8P_[M+H-H2O]+	756.496	27275.4	9401.55	7853.35	17322.4	19837.6	21849.1
DGDG 32:3_C47H82O15K_[M+K]+	925.529	55121.1	14360.4	14851.5	51274.3	34425.7	25897.5
SM 40:2;O4_C45H89N2O8PNa_[M+Na]+	839.625	167192	107538	124089	196717	164973	163058
SM 33:6;O5_C38H67N2O9PK_[M+K]+	765.422	91995.6	81469.6	87551.1	92623.2	116629	132953
CAR 19:1_C26H49NO4K_[M+K]+	478.329	1.74501e+06	1.02768e+06	1.1653e+06	1.77578e+06	1.77635e+06	1.60143e+06
SM 44:5;O4_C49H91N2O8P_[M+H]+	867.659	180104	121908	119931	207409	178000	166543
PC 32:0_C40H80NO8P_[M+H]+	734.569	1.06207e+06	774231	778682	1156697	1.18103e+06	1.07742e+06
SM 39:2;O2_C44H87N2O6PK_[M+K]+	809.593	22088	11139.6	4541.97	23493.9	15399.1	10246.9
CAR 34:6;O4_C41H69NO8K_[M+K]+	742.466	52309.5	47690.9	49145.4	65955.6	66181.4	60916.8
PC O-43:9_C51H86NO7P_[M+H-H2O]+	838.611	131986	133415	109340	142363	177212	165171
SM 32:6;O5_C37H65N2O9PK_[M+K]+	751.406	607794	458653	511540	587684	688431	760649
DG O-52:0_C55H110O4Na_[M+Na]+	857.83	494953	534401	827036	654669	789257	942412
TG 47:8;O2_C50H80O8K_[M+K]+	847.548	133062	81688.1	104651	158784	133785	117164
TG 46:8;O_C49H78O7Na_[M+Na]+	801.564	576104	356853	434398	605185	585544	551720
TG 58:15;O_C61H88O7K_[M+K]+	971.616	146931	168757	129585	159728	209647	196452
TG 49:14_C52H72O6Na_[M+Na]+	815.522	163752	109034	111369	169299	158749	159916
PC 36:4_C44H80NO8PK_[M+K]+	820.525	1.28729e+06	948134	1.00778e+06	1.61156e+06	1.35643e+06	1116483
TG 43:3;O2_C46H82O8Na_[M+Na]+	785.59	38240.2	25806.6	11439	35762.6	36784.4	22488.8
TG 44:9;O_C47H72O7Na_[M+Na]+	771.517	109305	83500.1	70166	135321	106226	85964.9
PC 35:6_C43H74NO8PK_[M+K]+	802.478	250486	174446	204033	258185	262268	259073
TG 46:10;O_C49H74O7Na_[M+Na]+	797.533	91428	78006.2	61996.3	113541	91798.4	81106
PC 38:8_C46H76NO8P_[M+H-H2O]+	784.528	279985	207754	221150	300783	289944	284404
LPC 18:0_C26H54NO7P_[M+H-H2O]+	506.361	308638	232463	259276	332958	334358	320699
TG 39:0;O2_C42H80O8Na_[M+Na]+	735.574	363978	293796	316479	398101	413562	390426
TG O-45:12_C48H70O5K_[M+K]+	765.486	431463	316815	334912	443621	422577	464823
TG 50:12;O2_C53H78O8_[M+H-H2O]+	825.566	321682	212924	233649	341243	298754	299120
TG 55:14;O3_C58H84O9K_[M+K]+	963.575	118676	92780.5	101563	111904	131044	139172
TG 52:14;O2_C55H78O8_[M+H-H2O]+	849.566	655862	459376	484025	732572	639060	578489
PC 34:0_C42H84NO8PK_[M+K]+	800.557	2.37009e+06	1.11338e+06	1.49512e+06	2338955	2.05149e+06	1.67252e+06
SQDG 33:7_C42H66O12S_[M+H-H2O]+	777.424	816143	605507	681984	865112	837507	853819
TG O-42:10_C45H68O5Na_[M+Na]+	711.496	330806	401289	393120	394963	495434	474137
SM 31:1;O6_C36H73N2O10PK_[M+K]+	763.463	92754.4	111840	80780.1	99318.2	122398	123800
TG 43:4;O2_C46H80O8Na_[M+Na]+	783.574	981248	826865	560918	1135180	966344	754226
SM 36:4;O4_C41H77N2O8P_[M+H]+	757.549	94282.5	100948	78003.3	99433.9	111582	118111
PC 42:9_C50H82NO8P_[M+H]+	856.585	40214.7	20404	16347.1	39304.3	37847.6	15471.7
TG 49:14;O_C52H72O7Na_[M+Na]+	831.517	476807	274336	352922	460753	440547	423247
SQDG 35:7_C44H70O12S_[M+H-H2O]+	805.456	125213	83522.1	111395	120671	128027	135067
TG 67:14_C70H108O6K_[M+K]+	1083.78	224632	220345	282122	291984	292677	286933
PC 36:2_C44H84NO8PK_[M+K]+	824.557	923360	591530	661332	972005	840195	794750
TG 47:12;O_C50H72O7Na_[M+Na]+	807.517	323224	266975	270649	358232	333153	339269
TG 50:11;O2_C53H80O8_[M+H-H2O]+	827.582	2190103	1.17931e+06	1369057	2.36782e+06	1.7609e+06	1.51905e+06
TG 63:5_C66H118O6_[M+H-H2O]+	989.889	253502	270658	262852	177873	257541	501951
LPC O-16:2_C24H48NO6PK_[M+K]+	516.285	193009	139893	170658	198073	197227	204298
TG O-42:10_C45H68O5K_[M+K]+	727.47	57745.3	31590.9	44015.3	43863.5	51357.3	63458.2
PC O-36:10_C44H70NO7PK_[M+K]+	794.452	143144	103930	143829	142043	157026	165463
PC 35:3_C43H80NO8P_[M+H]+	770.569	404201	274382	272414	488836	388666	251894
SM 39:4;O2_C44H83N2O6PK_[M+K]+	805.562	35049	38266.5	18257.5	41454.2	36974.9	29916.8
SM 31:5;O5_C36H65N2O9PK_[M+K]+	739.406	77571.5	59623	74764	69629.1	89826.7	90352.8
TG O-36:1_C39H74O5_[M+H-H2O]+	605.55	399299	337994	303415	403125	406284	415069
PC 39:9_C47H76NO8P_[M+H-H2O]+	796.528	301579	250034	242677	318764	310606	299080
TG O-45:11_C48H72O5K_[M+K]+	767.501	3.21397e+06	1.96799e+06	2.03126e+06	3.21203e+06	2.67186e+06	2.52082e+06
PC 40:7_C48H82NO8P_[M+H]+	832.585	166542	170219	141536	194728	190260	171208
PC 36:1_C44H86NO8PNa_[M+Na]+	810.598	629159	584243	466055	706175	663035	581873
SM 33:2;O6_C38H75N2O10P_[M+H]+	751.523	100609	126815	93637.3	112033	126127	134593
SQDG 28:0_C37H70O12SK_[M+K]+	777.422	440729	391568	419143	400595	446856	604906
SM 30:1;O6_C35H71N2O10P_[M+H]+	711.492	571425	578862	576012	606460	699931	696893
LPC 18:1_C26H52NO7P_[M+H-H2O]+	504.345	787245	650162	637518	838951	813881	753800
SQDG 35:10_C44H64O12S_[M+H-H2O]+	799.409	109529	79617.2	84218.9	113929	97953.6	105087
CAR 21:2_C28H51NO4K_[M+K]+	504.345	785420	647614	634759	834884	809279	745439
LPC 32:4_C40H74NO7P_[M+H-H2O]+	694.517	198428	306091	206327	235281	303651	281332
PC 38:4_C46H84NO8P_[M+H]+	810.601	708121	619291	503839	794042	701584	616970
SQDG 29:5_C38H62O12S_[M+H-H2O]+	725.393	314117	276263	303034	306201	351378	372677
TG O-43:10_C46H70O5K_[M+K]+	741.486	908963	633781	741330	825592	896963	907720
DG 23:1;O_C26H48O6Na_[M+Na]+	479.334	282616	247984	239534	302326	299987	284357
SM 39:1;O2_C44H89N2O6PK_[M+K]+	811.609	199786	158641	134464	210892	191819	164513
TG 47:12;O_C50H72O7K_[M+K]+	823.491	161414	133724	153255	172656	167804	173388
DGDG 28:3_C43H74O15Na_[M+Na]+	853.492	69614.3	102161	68493.5	88556.6	100644	86093.4
PC 32:1_C40H78NO8PK_[M+K]+	770.51	384973	361822	309696	438360	394255	376609
TG 45:12;O3_C48H68O9Na_[M+Na]+	811.476	57489.5	26967	33655.6	60181.6	41838.3	31410.7
DGDG 26:3_C41H70O15K_[M+K]+	841.435	73599.4	55737.7	69722.5	83156.8	82172.5	59142.5
SM 31:2;O6_C36H71N2O10PK_[M+K]+	761.448	905740	857757	740410	906264	931930	985184
TG O-34:1_C37H70O5_[M+H-H2O]+	577.519	1.40007e+06	1.25274e+06	1.14128e+06	1.35381e+06	1.44173e+06	1.46646e+06
TG 42:12;O_C45H62O7K_[M+K]+	753.413	45651.5	31843.7	39363.3	47829.1	42780.1	40557.7
TG 50:14;O_C53H74O7Na_[M+Na]+	845.533	434360	285623	321067	441031	380962	343160
LPC 16:0_C24H50NO7PK_[M+K]+	534.296	297875	323607	283999	327735	341077	343153
PC 37:4_C45H82NO8PK_[M+K]+	834.541	73305.4	36347.5	45788.3	66631.4	65019.3	40953.4
SQDG 35:9_C44H66O12S_[M+H-H2O]+	801.424	239288	220696	211414	226917	240226	278091
SM 32:6;O5_C37H65N2O9P_[M+H]+	713.45	6.50146e+06	4.31613e+06	5282659	5669519	6.14125e+06	6.04786e+06
TG 48:12;O_C51H74O7Na_[M+Na]+	821.533	669601	527567	512063	717588	594917	576968
SM 34:6;O5_C39H69N2O9PK_[M+K]+	779.437	323474	309288	314689	309934	325271	411963
PC 48:12_C56H88NO8PNa_[M+Na]+	956.614	864396	762721	749963	878341	897102	844589
SM 30:2;O5_C35H69N2O9PNa_[M+Na]+	715.463	148937	136724	151930	157422	171591	151591
DGDG 36:10_C51H76O15K_[M+K]+	967.482	110622	72721.1	94113.3	109924	107191	85192.6
PC 38:5_C46H82NO8PK_[M+K]+	846.541	209940	144534	164781	221490	193143	147387
SM 34:1;O6_C39H79N2O10P_[M+H]+	767.554	18634	13149.6	19838.5	29558.1	17211	9083.52
SM 38:4;O2_C43H81N2O6P_[M+H]+	753.591	250148	292968	202018	253651	281627	267938
TG O-32:0_C35H68O5_[M+H-H2O]+	551.503	924623	839822	740719	875935	917228	897492
TG 44:8;O_C47H74O7Na_[M+Na]+	773.533	7.59448e+06	4880950	5269364	7761912	6.24976e+06	5.01961e+06
SQDG 31:6_C40H64O12S_[M+H-H2O]+	751.409	1.52864e+06	1.11814e+06	1.25471e+06	1.44676e+06	1.3761e+06	1.34965e+06
DGDG 31:8_C46H70O15_[M+H-H2O]+	845.468	364039	368959	353604	421025	394154	344960
PC 39:8_C47H78NO8P_[M+H-H2O]+	798.543	44763732	34158560	36355168	46134576	40188308	35470624
TG 46:9;O_C49H76O7Na_[M+Na]+	799.548	16115103	12008372	13026062	16988752	14367748	12085079
SM 29:0;O6_C34H71N2O10PK_[M+K]+	737.448	101673	111600	98584	106717	118874	103469
DG O-62:5_C65H120O4Na_[M+Na]+	987.908	682367	696275	654181	594136	695542	843276
SM 29:1;O6_C34H69N2O10P_[M+H]+	697.476	482393	722657	467546	442723	599099	711634
PC 35:5_C43H76NO8PK_[M+K]+	804.494	72922.5	67400.8	49571.8	67385.6	67295.1	64095.4
PC 38:7_C46H78NO8P_[M+H]+	804.554	224222	252132	173977	235814	230648	212958
SQDG 50:1_C59H112O12SK_[M+K]+	1083.75	291091	297484	417886	368123	345562	337787
SQDG 30:5_C39H64O12S_[M+H-H2O]+	739.409	92282	79466.4	88956.8	83012.3	91545.5	97314.5
DGDG 26:1_C41H74O15K_[M+K]+	845.466	207941	208718	178197	206910	218886	194138
TG 56:14;O_C59H86O7K_[M+K]+	945.601	164212	174285	132885	162467	166663	162099
DGDG 28:3_C43H74O15K_[M+K]+	869.466	950789	583619	623397	815788	737363	686686
TG 45:11_C48H70O6_[M+H-H2O]+	725.514	54740	76152.1	36603.7	41536.7	67127	64905.4
TG 47:13;O_C50H70O7K_[M+K]+	821.475	48622.2	17629.4	30931.5	41580	32526.3	26254
TG 38:4_C41H70O6K_[M+K]+	697.48	534352	841899	536462	550251	697328	725153
PC 36:4_C44H80NO8P_[M+H]+	782.569	4506859	4486158	2.63588e+06	4674005	4086075	3.20973e+06
TG 39:4_C42H72O6Na_[M+Na]+	695.522	45128	90782.9	43696.8	43376.7	70993.8	69564.1
DGDG 58:2_C73H136O15Na_[M+Na]+	1275.98	4223.02	17240.4	1628.92	8526.1	8576.74	6512.71
PC 30:0_C38H76NO8PK_[M+K]+	744.494	48323.4	37050.4	27907.4	48245	37726.3	29454.6
SM 34:6;O6_C39H69N2O10P_[M+H-H2O]+	739.466	23749024	21000004	21601244	22966626	23281978	21336994
PC 38:4_C46H84NO8PK_[M+K]+	848.557	2.73184e+06	1.84162e+06	1.73037e+06	2.82349e+06	1.96829e+06	1.53219e+06
SM 41:4;O2_C46H87N2O6PK_[M+K]+	833.593	38890.7	45953.8	18325.3	40908.1	38741.8	23539.4
PC 33:4_C41H74NO8PK_[M+K]+	778.478	43854.6	39166.2	26273.6	40353	40339.4	28032.9
SM 34:4;O5_C39H73N2O9PNa_[M+Na]+	767.495	198454	187900	254592	185884	255354	196095
PC 34:3_C42H78NO8P_[M+H]+	756.554	1.24284e+06	1.41559e+06	905247	1.24552e+06	1225093	1.06936e+06
PC 40:9_C48H78NO8P_[M+H]+	828.554	85395	90987	68938.3	77696.8	80106.5	84207.6
SM 32:6;O5_C37H65N2O9PNa_[M+Na]+	735.432	144549	176761	139426	133025	161390	159855
SM 35:4;O6_C40H75N2O10PK_[M+K]+	813.479	130514	97393	111091	130838	118737	75051.8
SQDG 44:6_C53H90O12SK_[M+K]+	989.578	56139.5	46394.3	46573.4	42697.6	38937.8	60805.5
TG 45:12;O_C48H68O7K_[M+K]+	795.46	15403.6	4985.31	11121	13058.1	7182.66	9485.97
SM 31:2;O6_C36H71N2O10P_[M+H]+	723.492	994578	1.40751e+06	793543	927647	1.04045e+06	1.03829e+06
SM 32:6;O6_C37H65N2O10P_[M+H-H2O]+	711.434	183991	212600	166313	169901	173473	185081
PC 36:3_C44H82NO8PK_[M+K]+	822.541	32333.9	25470.6	18886.1	32432.8	21205.4	18064
TG O-70:5_C73H134O5K_[M+K]+	1129.99	122144	159342	182052	150822	144194	135040
SM 53:3;O6_C58H113N2O10PNa_[M+Na]+	1051.8	176863	272447	231998	230434	212409	187577
SM 54:2;O5_C59H117N2O9PNa_[M+Na]+	1051.84	126430	194298	178165	163100	154820	142146
TG 46:10;O2_C49H74O8K_[M+K]+	829.501	84617.4	132542	70146.1	89937.6	85952.1	85321.6
SM 33:5;O6_C38H69N2O10P_[M+H]+	745.476	107905	150320	82581.3	104164	107113	97972.4
SM 33:3;O6_C38H73N2O10P_[M+H]+	749.508	5230.23	10961.8	1416.58	3874.72	5552.54	6229.22
PC 45:6_C53H94NO8PK_[M+K]+	942.635	30160.6	38404.2	10814.7	26427.8	28681.3	14517.9
SM 30:4;O5_C35H65N2O9PNa_[M+Na]+	711.432	111387	107108	88585.2	101172	93376.6	70592.5
TG 45:12;O3_C48H68O9K_[M+K]+	827.449	43936.8	25081.4	21816.9	34544.8	21984.1	21455.4
TG 48:12;O_C51H74O7K_[M+K]+	837.507	38860.6	65793.6	23698.4	45903.5	42060	21581.3
PC 37:9_C45H72NO8PK_[M+K]+	824.463	16379.7	39850.6	21908.5	16072.1	22669.7	27430.4
SM 35:6;O6_C40H71N2O10PK_[M+K]+	809.448	267163	252116	248699	220653	245634	178479
TG O-43:11_C46H68O5Na_[M+Na]+	723.496	1.16191e+06	2.01243e+06	1.10217e+06	1.09635e+06	1.26184e+06	1211617
PC 30:4_C38H68NO8P_[M+H]+	698.476	47861.5	48508.2	34735.2	44296.4	34398.5	29685.9
SM 36:2;O4_C41H81N2O8P_[M+H]+	761.58	29760.7	12191.5	17117.5	16997.6	14296.1	16816.5
SM 34:0;O6_C39H81N2O10P_[M+H]+	769.57	810756	641548	583601	758975	560109	332711
TG 45:11;O3_C48H70O9Na_[M+Na]+	813.491	176210	124870	141545	153818	118686	82577.4
TG 86:19;O3_C89H136O9_[M+H-H2O]+	1332.02	201126	454631	315692	177577	247925	319410
SM 33:4;O6_C38H71N2O10PK_[M+K]+	785.448	161070	213980	165625	121667	135627	146499
SQDG 64:3_C73H136O12SK_[M+K]+	1275.94	143628	212536	217551	127413	147375	147963
TG 65:8_C68H116O6_[M+H-H2O]+	1011.87	28297.6	50896.1	35345.3	31453.8	26740.1	23456.6
SM 41:6;O2_C46H83N2O6PK_[M+K]+	829.562	15193.2	15259.7	3707.14	12738.4	8499.29	3008.47
TG 70:0_C73H142O6_[M+H-H2O]+	1098.08	92106	203327	145439	117949	107216	87175
MGDG 67:2_C76H144O10_[M+H-H2O]+	1200.07	203494	291598	261326	155806	174273	194992
MGDG 64:1_C73H140O10Na_[M+Na]+	1200.03	361919	491682	459468	252047	286620	372681
SM 30:1;O6_C35H71N2O10PK_[M+K]+	749.448	15482	23640.4	16516.3	9062.4	16094.4	13219.8
PC 36:9_C44H70NO8PK_[M+K]+	810.447	43025.6	38583.3	39996.8	31659	31533.3	20087.3
SM 53:1;O3_C58H117N2O7P_[M+H]+	985.867	5689628	7944399	8632133	4472695	4.92045e+06	5.65115e+06
TG 69:1;O_C72H138O7_[M+H-H2O]+	1098.04	66911.1	153508	93472	82939.7	72797.1	50092.4
DGDG 29:8_C44H66O15_[M+H-H2O]+	817.437	15486.4	20791	19239.7	15311.3	11733.7	7391.4
SM 54:3;O4_C59H115N2O8P_[M+H]+	1011.85	76045.9	117000	107188	79974.2	64941.8	40717.9
SM 30:5;O5_C35H63N2O9PNa_[M+Na]+	709.416	17413.1	34080.5	14858.6	10257.5	14197.8	16237.4
TG 60:0_C63H122O6_[M+H-H2O]+	957.921	139497	312701	209281	103315	134398	165421
SQDG 30:0_C39H74O12SNa_[M+Na]+	789.479	231140	310118	273161	142600	148900	203954
TG O-61:2_C64H122O5_[M+H-H2O]+	953.926	1.65389e+06	3754093	2517730	1.30475e+06	1.58366e+06	1.82647e+06
DG O-61:2_C64H124O4Na_[M+Na]+	979.939	33347.9	93801.7	64457.3	37868.7	33172	18214.7
PC 34:4_C42H76NO8P_[M+H]+	754.538	5888.71	22173.6	3127.43	6511.84	3240.9	3462.42
CAR 34:6;O3_C41H69NO7Na_[M+Na]+	710.497	154050	320810	311001	172745	73976.3	18015.3
SM 52:0;O4_C57H117N2O8P_[M+H]+	989.862	300816	620840	539939	137212	152496	171763
TG 63:6_C66H116O6_[M+H-H2O]+	987.874	195234	485196	402617	98204.2	101736	134137
