## Supplementary Table 5 for "Radiation therapy promotes unsaturated fatty acids to maintain survival of glioblastoma"

### Sheet: PairedTPMSamples
Supplementary Table 5
tumor_pair_barcode	case_barcode	tumor_barcode_a	tumor_barcode_b	sample_type_a	sample_type_b	portion_a	portion_b	comparison_type	PFS	case_project	case_source	case_sex	case_age_diagnosis_years	case_vital_status	case_overall_survival_mo
GLSS-19-0267-TP-01-R1-01R-RNA	GLSS-19-0267	GLSS-19-0267-TP-01R-RNA-UETVPC	GLSS-19-0267-R1-01R-RNA-NCCNA9	TP	R1	1	1	longitudinal	10	GLSS	19	male	61	dead	14
GLSS-19-0268-TP-01-R1-01R-RNA	GLSS-19-0268	GLSS-19-0268-TP-01R-RNA-YXIXQF	GLSS-19-0268-R1-01R-RNA-A1U9K5	TP	R1	1	1	longitudinal	10	GLSS	19	male	64	dead	12
GLSS-19-0269-TP-01-R1-01R-RNA	GLSS-19-0269	GLSS-19-0269-TP-01R-RNA-MP0LYE	GLSS-19-0269-R1-01R-RNA-1ITEOF	TP	R1	1	1	longitudinal	10	GLSS	19	male	57	dead	16
GLSS-19-0271-TP-01-R1-01R-RNA	GLSS-19-0271	GLSS-19-0271-TP-01R-RNA-UD7X6J	GLSS-19-0271-R1-01R-RNA-ZGQFM3	TP	R1	1	1	longitudinal	12	GLSS	19	male	56	dead	14
GLSS-19-0272-TP-01-R1-01R-RNA	GLSS-19-0272	GLSS-19-0272-TP-01R-RNA-SJ0YBY	GLSS-19-0272-R1-01R-RNA-MW1TDZ	TP	R1	1	1	longitudinal	18	GLSS	19	male	49	dead	22
GLSS-19-0273-TP-01-R1-01R-RNA	GLSS-19-0273	GLSS-19-0273-TP-01R-RNA-89TZ9X	GLSS-19-0273-R1-01R-RNA-7LI1X7	TP	R1	1	1	longitudinal	10	GLSS	19	male	48	dead	29
GLSS-19-0275-TP-01-R1-01R-RNA	GLSS-19-0275	GLSS-19-0275-TP-01R-RNA-C7VBPY	GLSS-19-0275-R1-01R-RNA-72HPX6	TP	R1	1	1	longitudinal	9	GLSS	19	male	63	dead	19
GLSS-19-0278-TP-01-R1-01R-RNA	GLSS-19-0278	GLSS-19-0278-TP-01R-RNA-GRPJQ4	GLSS-19-0278-R1-01R-RNA-IZ869X	TP	R1	1	1	longitudinal	10	GLSS	19	male	47	dead	19
GLSS-19-0279-TP-01-R1-01R-RNA	GLSS-19-0279	GLSS-19-0279-TP-01R-RNA-R37O1O	GLSS-19-0279-R1-01R-RNA-J1DZC9	TP	R1	1	1	longitudinal	9	GLSS	19	male	34	dead	11
GLSS-19-0280-TP-01-R1-01R-RNA	GLSS-19-0280	GLSS-19-0280-TP-01R-RNA-WBZ8RC	GLSS-19-0280-R1-01R-RNA-CZ9ZTK	TP	R1	1	1	longitudinal	5	GLSS	19	female	58	dead	22
GLSS-CU-R001-TP-01-R1-01R-RNA	GLSS-CU-R001	GLSS-CU-R001-TP-01R-RNA-YFIDWZ	GLSS-CU-R001-R1-01R-RNA-SRFKW8	TP	R1	1	1	longitudinal	5	GLSS	CU	male	70	dead	7
GLSS-CU-R002-TP-01-R1-01R-RNA	GLSS-CU-R002	GLSS-CU-R002-TP-01R-RNA-7CO09H	GLSS-CU-R002-R1-01R-RNA-MH7LMQ	TP	R1	1	1	longitudinal	10	GLSS	CU	male	42	dead	18
GLSS-CU-R003-TP-01-R1-01R-RNA	GLSS-CU-R003	GLSS-CU-R003-TP-01R-RNA-690QLH	GLSS-CU-R003-R1-01R-RNA-TSQJII	TP	R1	1	1	longitudinal	9	GLSS	CU	male	67	dead	17
GLSS-CU-R004-TP-01-R1-01R-RNA	GLSS-CU-R004	GLSS-CU-R004-TP-01R-RNA-U0DEP1	GLSS-CU-R004-R1-01R-RNA-H8JS8M	TP	R1	1	1	longitudinal	6	GLSS	CU	female	50	dead	27
GLSS-CU-R005-TP-01-R1-01R-RNA	GLSS-CU-R005	GLSS-CU-R005-TP-01R-RNA-LOURPF	GLSS-CU-R005-R1-01R-RNA-5O1VW3	TP	R1	1	1	longitudinal	5	GLSS	CU	female	58	dead	13
GLSS-CU-R006-TP-01-R1-01R-RNA	GLSS-CU-R006	GLSS-CU-R006-TP-01R-RNA-VRCJGW	GLSS-CU-R006-R1-01R-RNA-4EGGFS	TP	R1	1	1	longitudinal	11	GLSS	CU	male	59	dead	18
GLSS-CU-R007-TP-01-R1-01R-RNA	GLSS-CU-R007	GLSS-CU-R007-TP-01R-RNA-P6YJGF	GLSS-CU-R007-R1-01R-RNA-QIALTQ	TP	R1	1	1	longitudinal	12	GLSS	CU	male	69	dead	21
GLSS-CU-R008-TP-01-R1-01R-RNA	GLSS-CU-R008	GLSS-CU-R008-TP-01R-RNA-YR7H68	GLSS-CU-R008-R1-01R-RNA-1UZMY7	TP	R1	1	1	longitudinal	10	GLSS	CU	female	46	dead	15
GLSS-CU-R009-TP-01-R1-01R-RNA	GLSS-CU-R009	GLSS-CU-R009-TP-01R-RNA-625BJL	GLSS-CU-R009-R1-01R-RNA-QREUYE	TP	R1	1	1	longitudinal	40	GLSS	CU	female	67	dead	46
GLSS-CU-R010-TP-01-R1-01R-RNA	GLSS-CU-R010	GLSS-CU-R010-TP-01R-RNA-SURYRR	GLSS-CU-R010-R1-01R-RNA-7LMTWC	TP	R1	1	1	longitudinal	17	GLSS	CU	male	50	dead	23
GLSS-CU-R012-TP-01-R1-01R-RNA	GLSS-CU-R012	GLSS-CU-R012-TP-01R-RNA-21UZH1	GLSS-CU-R012-R1-01R-RNA-JC21H3	TP	R1	1	1	longitudinal	32	GLSS	CU	male	49	dead	45
GLSS-CU-R019-TP-01-R1-01R-RNA	GLSS-CU-R019	GLSS-CU-R019-TP-01R-RNA-S5OA7D	GLSS-CU-R019-R1-01R-RNA-BGF7KM	TP	R1	1	1	longitudinal	9	GLSS	CU	male	48	dead	18
GLSS-HF-1DDC-TP-01-R1-01R-RNA	GLSS-HF-1DDC	GLSS-HF-1DDC-TP-01R-RNA-9YZGBJ	GLSS-HF-1DDC-R1-01R-RNA-BUA6E0	TP	R1	1	1	longitudinal	5	GLSS	HF	male	65	dead	20
GLSS-HF-2548-TP-01-R1-01R-RNA	GLSS-HF-2548	GLSS-HF-2548-TP-01R-RNA-4R6KR6	GLSS-HF-2548-R1-01R-RNA-F7XJ9B	TP	R1	1	1	longitudinal	32	GLSS	HF	male	52	dead	40
GLSS-HF-2919-TP-01-R1-01R-RNA	GLSS-HF-2919	GLSS-HF-2919-TP-01R-RNA-3AV46F	GLSS-HF-2919-R1-01R-RNA-R6L8SO	TP	R1	1	1	longitudinal	12	GLSS	HF	male	64	dead	19
GLSS-HF-2934-TP-01-R1-01R-RNA	GLSS-HF-2934	GLSS-HF-2934-TP-01R-RNA-WUQKHB	GLSS-HF-2934-R1-01R-RNA-IBE7TN	TP	R1	1	1	longitudinal	9	GLSS	HF	male	46	dead	17
GLSS-HF-3050-TP-01-R1-01R-RNA	GLSS-HF-3050	GLSS-HF-3050-TP-01R-RNA-DR0HT8	GLSS-HF-3050-R1-01R-RNA-7FET5L	TP	R1	1	1	longitudinal	16	GLSS	HF	male	63	dead	22
GLSS-HF-4D9A-TP-01-R1-01R-RNA	GLSS-HF-4D9A	GLSS-HF-4D9A-TP-01R-RNA-C8NU0J	GLSS-HF-4D9A-R1-01R-RNA-1NEQO3	TP	R1	1	1	longitudinal	9	GLSS	HF	male	43	dead	17
GLSS-HF-57AE-TP-01-R1-01R-RNA	GLSS-HF-57AE	GLSS-HF-57AE-TP-01R-RNA-D8DT15	GLSS-HF-57AE-R1-01R-RNA-QYF4I1	TP	R1	1	1	longitudinal	4	GLSS	HF	female	59	dead	11
GLSS-HF-6504-TP-01-R1-01R-RNA	GLSS-HF-6504	GLSS-HF-6504-TP-01R-RNA-5OSIEV	GLSS-HF-6504-R1-01R-RNA-BSOQQB	TP	R1	1	1	longitudinal	8	GLSS	HF	male	64	dead	26
GLSS-HF-6658-TP-01-R1-01R-RNA	GLSS-HF-6658	GLSS-HF-6658-TP-01R-RNA-QK2ECG	GLSS-HF-6658-R1-01R-RNA-6U0Z1B	TP	R1	1	1	longitudinal	5	GLSS	HF	male	60	dead	17
GLSS-HF-9A7A-TP-01-R1-01R-RNA	GLSS-HF-9A7A	GLSS-HF-9A7A-TP-01R-RNA-KGGESL	GLSS-HF-9A7A-R1-01R-RNA-RQWI9I	TP	R1	1	1	longitudinal	58	GLSS	HF	male	49	dead	75
GLSS-HF-B972-TP-01-R1-01R-RNA	GLSS-HF-B972	GLSS-HF-B972-TP-01R-RNA-4B7AA8	GLSS-HF-B972-R1-01R-RNA-JFLQPN	TP	R1	1	1	longitudinal	7	GLSS	HF	male	49	dead	21
GLSS-HF-DE05-TP-01-R1-01R-RNA	GLSS-HF-DE05	GLSS-HF-DE05-TP-01R-RNA-XEMNN8	GLSS-HF-DE05-R1-01R-RNA-SCGI6P	TP	R1	1	1	longitudinal	54	GLSS	HF	female	56	dead	70
GLSS-HF-DF35-TP-01-R1-01R-RNA	GLSS-HF-DF35	GLSS-HF-DF35-TP-01R-RNA-IH1LVD	GLSS-HF-DF35-R1-01R-RNA-KMLJLA	TP	R1	1	1	longitudinal	10	GLSS	HF	male	64	dead	13
GLSS-HF-EE74-TP-01-R1-01R-RNA	GLSS-HF-EE74	GLSS-HF-EE74-TP-01R-RNA-7O75ZV	GLSS-HF-EE74-R1-01R-RNA-0ZZ3C0	TP	R1	1	1	longitudinal	13	GLSS	HF	male	69	dead	21
GLSS-HK-0001-TP-01-R1-01R-RNA	GLSS-HK-0001	GLSS-HK-0001-TP-01R-RNA-BYEBS0	GLSS-HK-0001-R1-01R-RNA-QD9QOC	TP	R1	1	1	longitudinal	10	GLSS	HK	male	62	dead	25
GLSS-HK-0003-TP-01-R1-01R-RNA	GLSS-HK-0003	GLSS-HK-0003-TP-01R-RNA-Y29F2O	GLSS-HK-0003-R1-01R-RNA-34VZDE	TP	R1	1	1	longitudinal	13	GLSS	HK	female	67	dead	25
GLSS-LX-0304-TP-01-R1-01R-RNA	GLSS-LX-0304	GLSS-LX-0304-TP-01R-RNA-JOXRS1	GLSS-LX-0304-R1-01R-RNA-68YN4U	TP	R1	1	1	longitudinal	9	GLSS	LX	female	50	dead	24
GLSS-LX-0561-TP-01-R1-01R-RNA	GLSS-LX-0561	GLSS-LX-0561-TP-01R-RNA-0G61GD	GLSS-LX-0561-R1-01R-RNA-JXGAE0	TP	R1	1	1	longitudinal	12	GLSS	LX	male	54	dead	31
GLSS-MD-0022-TP-01-R1-01R-RNA	GLSS-MD-0022	GLSS-MD-0022-TP-01R-RNA-EDOJNO	GLSS-MD-0022-R1-01R-RNA-WC0V3T	TP	R1	1	1	longitudinal	4	GLSS	MD	male	68	dead	10
GLSS-MD-0026-TP-01-R1-01R-RNA	GLSS-MD-0026	GLSS-MD-0026-TP-01R-RNA-7PF2HB	GLSS-MD-0026-R1-01R-RNA-CSEWG6	TP	R1	1	1	longitudinal	34	GLSS	MD	male	77	dead	44
GLSS-MD-0035-TP-01-R1-01R-RNA	GLSS-MD-0035	GLSS-MD-0035-TP-01R-RNA-Z13ESW	GLSS-MD-0035-R1-01R-RNA-ZXNEZ3	TP	R1	1	1	longitudinal	20	GLSS	MD	male	44	dead	22
GLSS-MD-0042-TP-01-R1-01R-RNA	GLSS-MD-0042	GLSS-MD-0042-TP-01R-RNA-D2P9XH	GLSS-MD-0042-R1-01R-RNA-YL9QDQ	TP	R1	1	1	longitudinal	8	GLSS	MD	male	72	dead	11
GLSS-SN-0001-TP-01-R1-01R-RNA	GLSS-SN-0001	GLSS-SN-0001-TP-01R-RNA-TJEI6A	GLSS-SN-0001-R1-01R-RNA-PZAYRK	TP	R1	1	1	longitudinal	17	GLSS	SN	male	52	dead	21
GLSS-SN-0002-TP-01-R1-01R-RNA	GLSS-SN-0002	GLSS-SN-0002-TP-01R-RNA-F7DBXG	GLSS-SN-0002-R1-01R-RNA-1R2HV5	TP	R1	1	1	longitudinal	8	GLSS	SN	female	43	dead	15
GLSS-SN-0003-TP-01-R1-01R-RNA	GLSS-SN-0003	GLSS-SN-0003-TP-01R-RNA-QVRC11	GLSS-SN-0003-R1-01R-RNA-Y7F49T	TP	R1	1	1	longitudinal	9	GLSS	SN	female	67	dead	20
GLSS-SN-0004-TP-01-R1-01R-RNA	GLSS-SN-0004	GLSS-SN-0004-TP-01R-RNA-4JGHFD	GLSS-SN-0004-R1-01R-RNA-986YHA	TP	R1	1	1	longitudinal	33	GLSS	SN	female	44	dead	58
GLSS-SN-0006-TP-01-R1-01R-RNA	GLSS-SN-0006	GLSS-SN-0006-TP-01R-RNA-N5ULKZ	GLSS-SN-0006-R1-01R-RNA-EB8LM9	TP	R1	1	1	longitudinal	22	GLSS	SN	female	54	dead	47
GLSS-SN-0010-TP-01-R1-01R-RNA	GLSS-SN-0010	GLSS-SN-0010-TP-01R-RNA-E97Z4T	GLSS-SN-0010-R1-01R-RNA-8FJJ2W	TP	R1	1	1	longitudinal	11	GLSS	SN	male	74	dead	19
GLSS-SN-0016-TP-01-R1-01R-RNA	GLSS-SN-0016	GLSS-SN-0016-TP-01R-RNA-H317OA	GLSS-SN-0016-R1-01R-RNA-J5JX7F	TP	R1	1	1	longitudinal	8	GLSS	SN	male	57	dead	21
TCGA-06-0125-TP-01-R1-11R-RNA	TCGA-06-0125	TCGA-06-0125-TP-01R-RNA-RCQ5QS	TCGA-06-0125-R1-11R-RNA-EKH06U	TP	R1	1	11	longitudinal	27	TCGA	6	female	63	dead	48
TCGA-14-1034-TP-01-R1-01R-RNA	TCGA-14-1034	TCGA-14-1034-TP-01R-RNA-S6SBZH	TCGA-14-1034-R1-01R-RNA-GSNR8T	TP	R1	1	1	longitudinal	15	TCGA	14	female	60	dead	16
TCGA-19-0957-TP-01-R1-01R-RNA	TCGA-19-0957	TCGA-19-0957-TP-01R-RNA-KXSOY0	TCGA-19-0957-R1-01R-RNA-7WHBFU	TP	R1	1	1	longitudinal	14	TCGA	19	female	48	dead	22
TCGA-19-4065-TP-01-R1-11R-RNA	TCGA-19-4065	TCGA-19-4065-TP-01R-RNA-UGJCJV	TCGA-19-4065-R1-11R-RNA-7AFF5V	TP	R1	1	11	longitudinal	2	TCGA	19	male	36	dead	15

### Sheet: Addl_metadata
Supplementary Table 5
case_barcode	histology	grade	idh_status	codel_status	who_classification	mgmt_methylation	surgery_type	surgery_indication	surgery_extent_of_resection	surgery_laterality	surgery_location	treatment_tmz	treatment_tmz_cycles	treatment_tmz_cycles_6	treatment_tmz_cycles_notes	treatment_concurrent_tmz	treatment_radiotherapy	treatment_radiation_dose_gy	treatment_radiation_fractions	treatment_radiation_other	treatment_chemotherapy_other	treatment_chemotherapy_other_cycles	comments	idh_codel_subtype	treatment_alkylating_agent	mgmt_methylation_method
GLSS-19-0267	Glioblastoma	IV	NA	NA	Glioblastoma, NOS	U	Craniotomy	NA	Subtotal	Left	Temporal lobe	1	5	0	NA	1	1	60	30	IMRT	0	NA	NA	IDHwt	1	array
GLSS-19-0268	Glioblastoma	IV	NA	NA	Glioblastoma, NOS	NA	Craniotomy	NA	Subtotal	Left	Parietal lobe	1	5	0	NA	1	1	60	30	NA	0	NA	NA	IDHwt	1	NA
GLSS-19-0269	Glioblastoma	IV	NA	NA	Glioblastoma, NOS	NA	Craniotomy	NA	Total	Right	Parietal lobe	1	6	1	NA	1	1	60	30	IMRT	0	NA	NA	IDHwt	1	NA
GLSS-19-0271	Glioblastoma	IV	IDHwt	NA	Glioblastoma, IDH-wildtype	U	Craniotomy	NA	Total	Right	Parietal lobe	1	6	1	NA	1	1	60	30	IMRT	Bevacizumab	15	NA	IDHwt	1	array
GLSS-19-0272	Glioblastoma	IV	IDHwt	NA	Glioblastoma, IDH-wildtype	NA	Craniotomy	NA	Total	Right	Temporal lobe	1	5	0	NA	1	1	60	30	IMRT	Bevasizumab	25	NA	IDHwt	1	NA
GLSS-19-0273	Glioblastoma	IV	IDHwt	NA	Glioblastoma, IDH-wildtype	NA	Craniotomy	NA	Total	Right	Temporal lobe	1	6	1	NA	1	1	60	30	IMRT	DC vaccine	5	NA	IDHwt	1	NA
GLSS-19-0275	Glioblastoma	IV	NA	NA	Glioblastoma, NOS	NA	Craniotomy	NA	Total	Left	Frontal lobe	1	6	1	NA	NA	1	60	30	IMRT	Bezylguanine	6	gene transfer	NA	1	NA
GLSS-19-0278	Glioblastoma	IV	NA	NA	Glioblastoma, NOS	NA	Craniotomy	NA	Total	Left	Frontal lobe	0	NA	NA	NA	1	1	60	30	IMRT	NA	NA	NA	IDHwt	0	NA
GLSS-19-0279	Glioblastoma	IV	IDHmut	NA	Glioblastoma, IDH-mutant	NA	Craniotomy	NA	Total	Right	Frontal lobe	1	4	0	NA	1	1	60	30	IMRT	0	NA	NA	IDHmut-noncodel	1	NA
GLSS-19-0280	Glioblastoma	IV	NA	NA	Glioblastoma, NOS	NA	Craniotomy	NA	Subtotal	Right	Frontal lobe	0	NA	NA	NA	1	1	60	30	IMRT	Procarbazine, Optune device	3, 199 days	NA	IDHwt	NA	NA
GLSS-CU-R001	Glioblastoma	IV	IDHwt	noncodel	Glioblastoma, IDH-wildtype	NA	NA	NA	NA	NA	NA	0	NA	NA	NA	1	1	60	30	NA	NA	NA	NA	IDHwt	NA	NA
GLSS-CU-R002	Glioblastoma	IV	IDHwt	noncodel	Glioblastoma, IDH-wildtype	NA	NA	NA	NA	NA	NA	1	4	0	NA	1	1	60	30	NA	NA	NA	NA	IDHwt	1	NA
GLSS-CU-R003	Glioblastoma	IV	IDHwt	noncodel	Glioblastoma, IDH-wildtype	NA	NA	NA	NA	NA	NA	1	5	0	NA	1	1	60	30	NA	NA	NA	NA	IDHwt	1	NA
GLSS-CU-R004	Glioblastoma	IV	IDHwt	noncodel	Glioblastoma, IDH-wildtype	NA	NA	NA	NA	NA	NA	1	2	1	NA	1	1	60	30	NA	NA	NA	NA	IDHwt	1	NA
GLSS-CU-R005	Glioblastoma	IV	IDHwt	noncodel	Glioblastoma, IDH-wildtype	NA	NA	NA	NA	NA	NA	0	NA	NA	NA	1	1	60	30	NA	NA	NA	NA	IDHwt	NA	NA
GLSS-CU-R006	Glioblastoma	IV	IDHwt	noncodel	Glioblastoma, IDH-wildtype	NA	NA	NA	NA	NA	NA	1	5	0	NA	1	1	60	30	NA	NA	NA	NA	IDHwt	1	NA
GLSS-CU-R007	Glioblastoma	IV	IDHwt	noncodel	Glioblastoma, IDH-wildtype	NA	NA	NA	NA	NA	NA	1	4	0	NA	1	1	60	30	NA	NA	NA	NA	IDHwt	1	NA
GLSS-CU-R008	Glioblastoma	IV	IDHwt	noncodel	Glioblastoma, IDH-wildtype	NA	NA	NA	NA	NA	NA	1	5	1	NA	1	1	60	30	NA	NA	NA	NA	IDHwt	1	NA
GLSS-CU-R009	Glioblastoma	IV	IDHmut	noncodel	Glioblastoma, IDH-mutant	NA	NA	NA	NA	NA	NA	1	6	0	NA	1	1	60	30	NA	NA	NA	NA	IDHmut-noncodel	1	NA
GLSS-CU-R010	Glioblastoma	IV	IDHwt	noncodel	Glioblastoma, IDH-wildtype	NA	NA	NA	NA	NA	NA	1	3	0	NA	1	1	60	30	Systemic	NA	NA	NA	IDHwt	1	NA
GLSS-CU-R012	Glioblastoma	IV	IDHmut	noncodel	Glioblastoma, IDH-mutant	NA	NA	NA	NA	NA	NA	1	9	1	NA	1	1	60	30	NA	NA	NA	Secondary GBM	IDHmut-noncodel	1	NA
GLSS-CU-R019	Glioblastoma	IV	IDHwt	noncodel	Glioblastoma, IDH-wildtype	NA	NA	NA	NA	NA	NA	1	5	1	NA	NA	1	60	30	NA	NA	NA	NA	IDHwt	1	NA
GLSS-HF-1DDC	Glioblastoma	IV	IDHwt	noncodel	Glioblastoma, IDH-wildtype	M	Craniotomy	NA	Subtotal	Right	Frontal lobe	1	2	0	NA	1	1	60	NA	46Gy + 14Gy boost	May have received targeted therapy	NA	initial biopsy one month prior to this resection	IDHwt	1	PCR
GLSS-HF-2548	Glioblastoma	IV	IDHwt	noncodel	Glioblastoma, IDH-wildtype	M	Craniotomy	NA	Total	Left	Occipital lobe	1	21	1	NA	1	1	60	30	EBRT, 46Gy + 14Gy boost	Glioma vaccine	NA	TMZ+RT+12cycles; TMZ 9 cycles	IDHwt	1	PCR
GLSS-HF-2919	Glioblastoma	IV	IDHwt	noncodel	Glioblastoma, IDH-wildtype	U	Craniotomy	NA	Total	Right	Frontal lobe	1	5	0	NA	1	1	60	30	EBRT	Lomustine	NA	NA	IDHwt	1	PCR
GLSS-HF-2934	Glioblastoma	IV	IDHwt	noncodel	Glioblastoma, IDH-wildtype	U	Craniotomy	NA	Subtotal	Right	Parietal lobe	1	2	0	TMZ given with SRS	1	1	78	31	EBRT 60Gy + SRS 18Gy	None	NA	NA	IDHwt	1	PCR
GLSS-HF-3050	Glioblastoma	IV	IDHwt	noncodel	Glioblastoma, IDH-wildtype	U	Craniotomy	NA	Total	Right	Temporal lobe	1	12	1	NA	1	1	60	NA	EBRT, 46Gy + 14Gy boost	Other targeted therapy	NA	chemo dates unclear	IDHwt	1	PCR
GLSS-HF-4D9A	Glioblastoma	IV	IDHwt	noncodel	Glioblastoma, IDH-wildtype	M	Craniotomy	NA	Total	Left	Frontal lobe	1	4	0	NA	1	1	60	NA	46Gy + 14Gy boost	Glioma vaccine	NA	initial biopsy one month prior to this resection	IDHwt	1	array
GLSS-HF-57AE	Glioblastoma	IV	IDHwt	noncodel	Glioblastoma, IDH-wildtype	U	Craniotomy	NA	Total	Left	Temporal lobe	1	1	0	NA	1	1	60	NA	46Gy + 14Gy boost	None	NA	Pathology report shows IDH1 R132H mutation by IHC, though GLASS data shows IDHwt	IDHwt	1	PCR
GLSS-HF-6504	Glioblastoma	IV	IDHwt	noncodel	Glioblastoma, IDH-wildtype	U	Craniotomy	NA	Subtotal	Left	Temporal lobe	1	4	0	NA	1	1	60	NA	46Gy + 14Gy boost	None	NA	NA	IDHwt	1	PCR
GLSS-HF-6658	Glioblastoma	IV	IDHwt	noncodel	Glioblastoma, IDH-wildtype	U	Craniotomy	NA	Total	Left	Parietal lobe	1	0	0	NA	1	1	84	NA	24Gy fsRT in 3 fractions; 46Gy + 14Gy boost	None	NA	patient used various allopathic remedies	IDHwt	1	PCR
GLSS-HF-9A7A	Glioblastoma	IV	IDHwt	noncodel	Glioblastoma, IDH-wildtype	M	Craniotomy	NA	NA	Left	Occipital lobe	1	12	1	NA	1	1	60	NA	46Gy + 14Gy boost	Immune modulating therapy	NA	Optune used	IDHwt	1	PCR
GLSS-HF-B972	Glioblastoma	IV	IDHwt	noncodel	Glioblastoma, IDH-wildtype	U	Craniotomy	NA	Total	Left	Temporal lobe	1	2	0	NA	1	1	60	NA	IMRT	None	NA	NA	IDHwt	1	PCR
GLSS-HF-DE05	Glioblastoma	IV	IDHwt	noncodel	Glioblastoma, IDH-wildtype	M	Craniotomy	NA	Total	Right	Occipital lobe	1	12	1	NA	1	1	60	NA	46Gy + 14Gy boost	None	NA	NA	IDHwt	1	PCR
GLSS-HF-DF35	Glioblastoma	IV	IDHwt	noncodel	Glioblastoma, IDH-wildtype	U	Craniotomy	NA	Subtotal	Right	Frontal lobe	1	7	1	NA	1	1	60	NA	46Gy + 14Gy boost	None	NA	Optune used	IDHwt	1	PCR
GLSS-HF-EE74	Glioblastoma	IV	IDHwt	noncodel	Glioblastoma, IDH-wildtype	U	Craniotomy	NA	Subtotal	Left	Frontal lobe	1	9	1	NA	1	1	60	NA	46Gy + 14Gy boost	None	NA	NA	IDHwt	1	PCR
GLSS-HK-0001	Glioblastoma	IV	IDHwt	noncodel	Glioblastoma, IDH-wildtype	U	NA	NA	NA	NA	Cerebellum	1	NA	NA	NA	NA	1	60	NA	NA	NA	NA	NA	IDHwt	1	array
GLSS-HK-0003	Glioblastoma	IV	IDHwt	noncodel	Glioblastoma, IDH-wildtype	M	NA	NA	NA	Right	Frontal lobe	1	NA	NA	NA	1	1	60	NA	NA	NA	NA	NA	IDHwt	1	array
GLSS-LX-0304	Glioblastoma	IV	IDHwt	noncodel	Glioblastoma, IDH-wildtype	U	Craniotomy	NA	NA	Left	Frontal lobe	1	8	1	46d	1	1	60	30	46d	NA	NA	2x cycles concomitant followed by 6x cycles TMZ	IDHwt	1	array
GLSS-LX-0561	Glioblastoma	IV	IDHwt	noncodel	Glioblastoma, IDH-wildtype	U	Craniotomy	NA	NA	Left	Temporo-Occipital lobe	1	6	1	34d	1	1	60	29	25x2 Gy + 4x2.5 Gy (40d); 4x2.5 Gy by Cyberknife	NA	NA	4x2.5 Gy by Cyberknife, concomitant TMZ at 100mg, TMZ cycles at 350mg	IDHwt	1	array
GLSS-MD-0022	Glioblastoma	IV	IDHwt	noncodel	Glioblastoma, IDH-wildtype	NA	Craniotomy	Therapeutic	Total	Left	Temporal lobe	1	1	0	NA	1	1	60	30	IMRT	NA	NA	NA	IDHwt	1	NA
GLSS-MD-0026	Glioblastoma	IV	IDHwt	noncodel	Glioblastoma, IDH-wildtype	NA	Craniotomy	Therapeutic	Total	Right	Temporal lobe	1	11	1	NA	1	1	60	30	IMRT	NA	NA	NA	IDHwt	1	NA
GLSS-MD-0035	Glioblastoma	IV	IDHwt	noncodel	Glioblastoma, IDH-wildtype	NA	Craniotomy	Therapeutic	Total	Left	Insular lobe	1	12	1	NA	1	1	60	30	IMRT	Macitentan; Lapatinib; Tasadenoturev; Bevacizumab; Buparlisib; Lomustine; Pembrolizumab	12, 8, 12, 2.5, 1, 5, 12	NA	IDHwt	1	NA
GLSS-MD-0042	Glioblastoma	IV	IDHwt	noncodel	Glioblastoma, IDH-wildtype	NA	Craniotomy	Adjuvant	Total	Left	Occipital lobe	1	5	0	NA	1	1	60	30	IMRT	Pembrolizumab	1	NA	IDHwt	1	NA
GLSS-SN-0001	Glioblastoma	IV	IDHwt	noncodel	Glioblastoma, NOS	M	Craniotomy	NA	Subtotal	Right	Parietal lobe	1	6	1	NA	1	1	61.2	NA	NA	NA	NA	NA	IDHwt	1	PCR
GLSS-SN-0002	Glioblastoma	IV	IDHwt	noncodel	Glioblastoma, NOS	U	Craniotomy	NA	Subtotal	Right	Fronto-Parietal lobe	0	0	0	NA	1	1	61.2	NA	NA	NA	NA	NA	IDHwt	0	PCR
GLSS-SN-0003	Glioblastoma	IV	IDHwt	noncodel	Glioblastoma, NOS	M	Craniotomy	NA	Total	Left	Frontal lobe	1	6	1	NA	1	1	61.2	NA	NA	NA	NA	NA	IDHwt	1	PCR
GLSS-SN-0004	Glioblastoma	IV	IDHwt	noncodel	Glioblastoma, NOS	M	Craniotomy	NA	Subtotal	Left	Parietal lobe	1	6	1	NA	1	1	61.2	NA	NA	NA	NA	NA	IDHwt	1	PCR
GLSS-SN-0006	Glioblastoma	IV	IDHwt	noncodel	Glioblastoma, NOS	U	Craniotomy	NA	Subtotal	Right	Frontal lobe	1	6	1	NA	1	1	61.2	NA	NA	NA	NA	NA	IDHwt	1	PCR
GLSS-SN-0010	Glioblastoma	IV	IDHwt	noncodel	Glioblastoma, NOS	U	Craniotomy	NA	Total	Left	Frontal lobe	1	6	1	NA	1	1	61.2	NA	NA	NA	NA	NA	IDHwt	1	PCR
GLSS-SN-0016	Glioblastoma	IV	IDHwt	noncodel	Glioblastoma, NOS	U	Craniotomy	NA	Subtotal	Right	Parieto-Occipital lobe	1	3	0	NA	1	1	61.2	NA	NA	NA	NA	NA	IDHwt	1	PCR
TCGA-06-0125	Glioblastoma	IV	IDHwt	noncodel	Glioblastoma, IDH-wildtype	M	Craniotomy	NA	Subtotal	Left	Temporal lobe	1	12	1	NA	1	1	60	NA	50Gy + 10Gy boost	Lomustine; Other anti-cancer agent	NA	NA	IDHwt	1	array
TCGA-14-1034	Glioblastoma	IV	IDHwt	noncodel	Glioblastoma, IDH-wildtype	M	NA	NA	NA	NA	NA	NA	NA	NA	NA	NA	1	54	30	NA	NA	NA	NA	IDHwt	NA	array
TCGA-19-0957	Glioblastoma	IV	IDHwt	noncodel	Glioblastoma, IDH-wildtype	U	NA	NA	Total	NA	NA	1	6	1	NA	1	1	60	30	NA	NA	NA	THERE IS A RECURRENCE FOR THIS PATIENT	IDHwt	1	array
TCGA-19-4065	Glioblastoma	IV	IDHwt	noncodel	Glioblastoma, IDH-wildtype	U	NA	NA	Total	NA	NA	1	NA	NA	NA	1	1	60	NA	NA	NA	NA	NA	IDHwt	1	array
