## Supplementary Table 7 for "Radiation therapy promotes unsaturated fatty acids to maintain survival of glioblastoma"

### Sheet: DESeq_TPvsR1_MoL_ALL_11-30-2022
Supplementary Table 7
	baseMean	log2FoldChange(R1/TP)	lfcSE	stat	pvalue	padj
DPEP1	4.538	-2.75225	0.373019	7.37831	1.60307e-13	1.10291e-10
LRP2	8.11408	1.77204	0.358278	-4.94599	7.57573e-07	0.000260605
PIP4K2A	65.4959	1.10401	0.239948	-4.60104	4.20393e-06	0.000964101
SREBF1	75.0755	0.873562	0.203117	-4.30079	1.7019e-05	0.00292726
MFSD2A	35.8592	-0.682979	0.164194	4.15959	3.18815e-05	0.00371534
HMGCS1	39.562	-0.573187	0.137921	4.1559	3.24012e-05	0.00371534
ABCB4	3.28171	-0.946406	0.231639	4.08569	4.39452e-05	0.00431918
CPNE6	11.3099	1.62816	0.415069	-3.92261	8.75942e-05	0.0075331
ALOX15B	3.55991	1.35155	0.348649	-3.87652	0.000105961	0.0081001
LIPE	20.5255	0.954585	0.256496	-3.72163	0.00019794	0.0136183
PLA2G2A	30.0931	1.70529	0.464368	-3.67228	0.000240394	0.0150355
ACSL1	40.3304	0.616277	0.169559	-3.63458	0.000278439	0.0159638
CYP27A1	31.9807	0.695891	0.192978	-3.60606	0.000310885	0.016453
SYNJ2	26.9028	0.864622	0.24844	-3.4802	0.000501032	0.0238039
FAAH	12.5749	0.892962	0.258708	-3.45163	0.000557217	0.0238039
FABP7	320.192	-0.917994	0.266165	3.44897	0.000562734	0.0238039
LPCAT1	44.1068	-0.401146	0.116714	3.43701	0.000588178	0.0238039
MSMO1	34.3058	-0.631317	0.184636	3.41926	0.000627926	0.0240007
AGPAT4	20.1068	0.4705	0.142983	-3.29061	0.000999695	0.0361995
FA2H	13.4438	1.17197	0.35906	-3.26399	0.00109855	0.03779
PLIN1	1.59727	1.21557	0.378141	-3.21459	0.00130629	0.0427966
PLEKHA6	9.33748	0.735968	0.232037	-3.17176	0.00151516	0.0473831
PON2	242.094	-0.596138	0.189245	3.15009	0.00163222	0.0488246
CYP11A1	1.80102	0.927357	0.298432	-3.10743	0.00188721	0.0540999
SLC27A3	25.0106	-0.537623	0.176445	3.04697	0.00231164	0.0636164
MTMR7	6.75328	0.943709	0.311225	-3.03224	0.0024275	0.0642354
TNFRSF21	43.3907	-0.516985	0.172638	2.99463	0.0027478	0.070018
DBI	836.056	-0.577738	0.194697	2.96736	0.00300365	0.073804
SCD	144.366	0.670274	0.22896	-2.92748	0.00341725	0.078504
ELOVL2	22.9654	-0.774718	0.265227	2.92096	0.00348955	0.078504
BCHE	36.1022	-0.69849	0.239477	2.91673	0.00353725	0.078504
KDSR	34.2683	0.255426	0.0912714	-2.79853	0.00513356	0.110371
CYP51A1	57.6463	-0.367541	0.132446	2.77502	0.0055198	0.11508
NEU4	8.65543	-0.923513	0.336934	2.74093	0.00612649	0.118127
DPEP2	5.16003	0.622709	0.227685	-2.73496	0.00623874	0.118127
PTGDS	633.992	0.899959	0.329676	-2.72983	0.00633668	0.118127
FABP3	29.5963	0.611949	0.224239	-2.729	0.00635275	0.118127
LPGAT1	19.6073	0.471185	0.173593	-2.71431	0.00664142	0.120245
HSD17B3	5.86213	0.647273	0.241434	-2.68096	0.00734122	0.126841
PSAP	629.494	0.449887	0.167903	-2.67944	0.00737448	0.126841
AGPAT5	42.3545	-0.325462	0.121903	2.66984	0.00758872	0.127118
PI4K2A	9.22498	0.35025	0.131558	-2.66233	0.0077601	0.127118
PPT2	16.8944	-0.332981	0.125597	2.65119	0.00802092	0.128335
ACOT12	0.409294	-1.14489	0.435194	2.63075	0.00851956	0.130153
CH25H	8.62278	0.705605	0.269673	-2.61652	0.00888323	0.130153
ELOVL5	65.9795	-0.283703	0.10843	2.61646	0.00888479	0.130153
FADS2	160.382	-0.461952	0.176611	2.61564	0.00890596	0.130153
MTMR10	33.2981	0.370498	0.142007	-2.60901	0.00908042	0.130153
PLD3	173.567	0.374162	0.144388	-2.59136	0.0095598	0.132496
OSBPL1A	51.6469	0.424244	0.163872	-2.58887	0.00962907	0.132496
UGT8	37.884	0.745948	0.291711	-2.55714	0.0105535	0.141542
AKR1C2	2.64577	0.731517	0.286598	-2.55241	0.0106979	0.141542
PLD1	11.8961	0.518993	0.204411	-2.53897	0.0111181	0.143131
SPTLC2	26.2124	0.442264	0.174466	-2.53496	0.0112459	0.143131
PIK3R5	9.47969	0.536932	0.212319	-2.5289	0.0114421	0.143131
GLTP	48.3493	0.357911	0.146463	-2.44369	0.0145379	0.174611
STARD3NL	66.3779	-0.335794	0.137468	2.44271	0.0145774	0.174611
ECI2	67.1896	-0.262849	0.107761	2.43919	0.0147202	0.174611
STARD4	8.79287	-0.419886	0.172924	2.42815	0.0151762	0.17697
CDK19	23.9516	0.387311	0.160119	-2.4189	0.0155676	0.178508
PRKD1	15.9385	-0.429208	0.179016	2.39759	0.0165033	0.18437
CYP4F11	4.55919	0.507296	0.211804	-2.39512	0.0166148	0.18437
ARSJ	9.8606	-0.591098	0.249609	2.36809	0.0178799	0.19526
GM2A	37.6662	0.368084	0.156433	-2.35298	0.0186236	0.200204
OSBPL3	25.3057	-0.391035	0.167523	2.33422	0.0195842	0.204154
COL4A3BP	18.9729	0.215955	0.0925174	-2.33421	0.0195846	0.204154
GSTM4	25.689	-0.260985	0.112112	2.32789	0.019918	0.204531
CDS1	3.56314	0.710028	0.308742	-2.29974	0.0214627	0.216333
FDPS	87.4259	-0.254784	0.111153	2.2922	0.0218942	0.216333
PITPNM3	4.21248	0.668891	0.292068	-2.29019	0.0220106	0.216333
CROT	20.0152	-0.338004	0.148638	2.27401	0.0229657	0.220635
CRLS1	42.4167	-0.311154	0.136955	2.27195	0.0230898	0.220635
SPTSSA	22.0859	-0.53107	0.234604	2.26369	0.0235934	0.221819
RGL1	25.4902	0.25192	0.111499	-2.2594	0.0238585	0.221819
ELOVL1	79.0145	0.411692	0.1841	-2.23624	0.0253358	0.232414
SBF1	36.5389	0.353786	0.16112	-2.19579	0.0281067	0.25444
TXNRD1	53.1867	0.267422	0.123371	-2.16762	0.0301874	0.269726
PRKD3	20.8438	-0.31812	0.148154	2.14722	0.0317756	0.272723
CYP2J2	13.9453	0.456034	0.212872	-2.14229	0.0321704	0.272723
SQLE	19.8368	-0.278877	0.130309	2.14011	0.0323458	0.272723
AKR1C1	6.72751	0.593816	0.277672	-2.13855	0.0324718	0.272723
OLAH	1.91638	1.02379	0.478819	-2.13815	0.0325048	0.272723
PLA2G4A	6.36989	-0.429513	0.202561	2.12042	0.0339708	0.281589
RXRA	20.6996	0.26854	0.126961	-2.11513	0.0344185	0.281904
CYP46A1	12.7379	0.463597	0.220441	-2.10304	0.035462	0.287034
AGMO	4.0267	-0.544552	0.260413	2.09111	0.0365183	0.287864
STAR	0.639069	0.951196	0.455063	-2.09025	0.0365952	0.287864
MID1IP1	38.562	0.393423	0.188588	-2.08615	0.0369647	0.287864
NUDT19	6.69808	-0.365574	0.175492	2.08314	0.0372382	0.287864
MBOAT1	6.84966	0.552054	0.267582	-2.06312	0.0391009	0.298795
CYP4F3	2.82307	0.700072	0.340052	-2.05872	0.0395209	0.298795
B3GALNT1	18.8711	-0.271744	0.132326	2.05359	0.0400153	0.299245
PPARGC1A	12.4235	-0.56268	0.279087	2.01614	0.043785	0.323915
ACAT2	23.1109	-0.300424	0.151649	1.98105	0.0475856	0.338259
SLC44A1	69.1116	0.388317	0.196023	-1.98098	0.047594	0.338259
ANGPTL4	53.8858	0.627204	0.316797	-1.97983	0.0477227	0.338259
ACOT7	31.471	0.380337	0.192436	-1.97644	0.048105	0.338259
ACOT4	1.02566	0.619947	0.313777	-1.97576	0.0481823	0.338259
PLA2G5	24.5753	-0.54838	0.279925	1.95903	0.0501095	0.348235
PLA2R1	2.63159	-0.630951	0.323594	1.94983	0.0511969	0.352234
NR1H2	35.6201	0.228464	0.118862	-1.9221	0.0545932	0.364706
ELOVL7	5.27274	0.432707	0.225127	-1.92205	0.0545991	0.364706
CPNE7	2.98004	0.683332	0.355836	-1.92036	0.0548127	0.364706
PNPLA8	45.5386	-0.201495	0.105063	1.91785	0.05513	0.364706
RAB5A	59.2074	-0.215308	0.113163	1.90263	0.0570886	0.365484
PPARD	23.3076	-0.289469	0.152241	1.90139	0.0572514	0.365484
NRF1	16.2785	-0.205769	0.108244	1.90097	0.0573063	0.365484
POMC	0.998431	0.588675	0.309754	-1.90046	0.0573726	0.365484
SGMS1	18.6928	0.346191	0.18386	-1.8829	0.0597134	0.3767
DDHD2	53.8639	0.250589	0.133354	-1.87912	0.0602282	0.3767
HILPDA	71.8727	0.518312	0.277138	-1.87023	0.061452	0.377025
PLA1A	0.963714	0.796003	0.425812	-1.86938	0.0615704	0.377025
ACSS3	23.5705	-0.3775	0.202474	1.86444	0.0622602	0.377025
GPCPD1	20.4539	-0.222149	0.119345	1.8614	0.0626879	0.377025
TECR	150.623	0.253491	0.1364	-1.85844	0.0631069	0.377025
NR1H3	18.0395	0.296463	0.159802	-1.8552	0.0635682	0.377025
SEC24A	13.8512	-0.309152	0.167331	1.84755	0.064667	0.380264
SLCO1A2	27.5364	0.658914	0.357976	-1.84067	0.0656705	0.382892
ENPP6	8.369	0.490791	0.269817	-1.81898	0.0689152	0.398434
GBA2	44.0456	-0.245147	0.13594	1.80335	0.0713332	0.404247
PIK3R3	22.1041	-0.394921	0.219278	1.801	0.0717027	0.404247
PPP1CC	74.1139	-0.153572	0.0857286	1.79138	0.0732325	0.404247
INPPL1	69.5555	-0.273108	0.152876	1.78647	0.0740231	0.404247
NR1D1	13.476	0.393945	0.220555	-1.78616	0.0740736	0.404247
PLEKHA1	12.3655	0.287105	0.161035	-1.78287	0.0746075	0.404247
SRD5A1	11.2481	-0.251815	0.141359	1.78139	0.0748492	0.404247
ACSBG2	0.540686	0.845941	0.476517	-1.77526	0.0758554	0.404247
ABCA1	57.2334	0.399056	0.224962	-1.77388	0.0760827	0.404247
SLC25A17	19.7354	-0.202442	0.114178	1.77303	0.0762231	0.404247
HMGCLL1	2.1235	0.679685	0.383556	-1.77206	0.0763839	0.404247
AGK	26.4287	-0.219406	0.124701	1.75946	0.0784998	0.409729
PPP1CB	161.597	-0.192937	0.109809	1.75703	0.0789132	0.409729
SGPL1	19.6247	-0.20483	0.116692	1.75531	0.0792062	0.409729
ACSL3	75.414	-0.207877	0.119674	1.73703	0.0823824	0.422978
ABHD3	12.8736	-0.253419	0.146611	1.72851	0.0838961	0.42756
SUMO2	234.839	-0.180495	0.105089	1.71754	0.0858804	0.434454
FABP6	1.98066	0.572811	0.335	-1.70988	0.0872878	0.43835
DHCR7	24.7826	-0.311096	0.182561	1.70407	0.0883678	0.440558
EPHX2	12.9115	0.257546	0.152381	-1.69014	0.0910002	0.450418
PRKAB2	11.9877	0.222839	0.132622	-1.68025	0.0929086	0.456579
PLIN2	65.6714	0.450087	0.269381	-1.67082	0.0947573	0.462362
PIK3C2B	10.5845	0.368958	0.221461	-1.66602	0.0957093	0.463718
FHL2	14.4222	0.446298	0.268924	-1.65957	0.0970018	0.466694
GGT1	11.5758	-0.276798	0.168001	1.6476	0.0994358	0.472001
CERS2	108.339	0.213396	0.129654	-1.64589	0.0997863	0.472001
LPCAT4	18.0782	0.343602	0.209466	-1.64037	0.100928	0.472001
SLC25A1	32.5049	-0.224414	0.138158	1.62432	0.104307	0.472001
INPP5F	17.6891	0.292627	0.180852	-1.61804	0.105653	0.472001
ELOVL6	12.1098	-0.222696	0.137736	1.61683	0.105914	0.472001
PPP1CA	68.9997	-0.204607	0.126703	1.61486	0.106342	0.472001
PCCB	38.4758	-0.148947	0.0922617	1.61439	0.106442	0.472001
HSD17B14	23.764	0.281988	0.174861	-1.61264	0.106822	0.472001
CSNK2A2	33.3345	-0.223178	0.138418	1.61235	0.106886	0.472001
GDPD5	5.2958	0.270011	0.167561	-1.61142	0.107088	0.472001
SLC44A3	8.72823	0.27451	0.170795	-1.60725	0.108	0.472001
MORC2	17.5408	-0.214202	0.133277	1.60719	0.108012	0.472001
CDK8	10.3215	-0.200331	0.124766	1.60566	0.10835	0.472001
PIK3R6	1.33326	-0.442573	0.276204	1.60234	0.109081	0.472001
SC5D	28.146	-0.195536	0.122032	1.60233	0.109082	0.472001
PRKD2	17.0603	-0.244853	0.153507	1.59506	0.110699	0.476004
ACSL5	5.45944	0.270631	0.170155	-1.5905	0.111723	0.477423
STARD10	32.6307	0.349481	0.22027	-1.5866	0.112603	0.478216
HEXA	80.4153	0.221149	0.140538	-1.57359	0.115583	0.48786
MTMR8	0.515978	0.617811	0.394739	-1.56511	0.117557	0.493166
MED31	18.3035	-0.315237	0.204251	1.54338	0.122739	0.510159
ACOX2	11.0715	-0.287748	0.18664	1.54173	0.123139	0.510159
LPIN1	32.1976	0.258354	0.167884	-1.53889	0.123832	0.510159
FADS1	46.2488	-0.234497	0.152823	1.53444	0.124921	0.511581
MED12	18.5356	-0.232496	0.152965	1.51993	0.12853	0.523245
MED4	48.8526	-0.22949	0.151962	1.51018	0.130998	0.528461
INPP5J	1.63757	0.417066	0.27642	-1.50881	0.131347	0.528461
ACADM	52.1314	-0.181057	0.120755	1.49937	0.133777	0.535109
MED14	25.632	-0.230801	0.155109	1.488	0.136752	0.539388
PLA2G15	17.615	0.216325	0.145734	-1.48438	0.137708	0.539388
ACBD6	28.2208	-0.18816	0.126823	1.48365	0.137902	0.539388
FABP5	178.935	-0.440449	0.29693	1.48334	0.137983	0.539388
MBTPS2	9.87411	-0.20955	0.142289	1.47271	0.14083	0.547407
OSBPL6	12.6798	-0.224877	0.153195	1.46791	0.142129	0.549354
GDPD1	14.2746	-0.259662	0.178859	1.45177	0.146566	0.563334
SPHK1	7.34909	0.370006	0.255382	-1.44883	0.147384	0.563334
SPTLC1	52.5102	-0.129497	0.0897987	1.44208	0.149279	0.565679
PLD4	9.0196	-0.347676	0.24212	1.43597	0.151012	0.565679
ABHD4	30.6663	-0.168776	0.117568	1.43557	0.151125	0.565679
GPD1	16.0611	0.448303	0.31241	-1.43498	0.151292	0.565679
OXCT2	0.897979	0.500031	0.349153	-1.43212	0.152109	0.565679
DEGS2	1.26434	0.423977	0.297898	-1.42323	0.154671	0.567093
SCP2	119.582	-0.228493	0.16084	1.42062	0.155426	0.567093
DHRS7B	28.5142	-0.188335	0.132676	1.41951	0.155752	0.567093
KPNB1	117.218	-0.125381	0.0883343	1.41939	0.155786	0.567093
NEU3	6.46879	0.247636	0.176105	-1.40618	0.159669	0.578171
CPT1A	18.513	-0.19708	0.141478	1.39301	0.163616	0.58936
HPGD	0.656678	-0.607286	0.438657	1.38442	0.16623	0.591818
SAMD8	20.7403	0.166203	0.120054	-1.3844	0.166236	0.591818
SAR1B	112.816	-0.32977	0.23869	1.38159	0.167099	0.591818
PLEKHA5	22.2485	0.266946	0.193624	-1.37868	0.167994	0.591818
ARNTL	19.6109	-0.168671	0.122562	1.37621	0.168757	0.591818
RAN	208.452	-0.190444	0.138779	1.37229	0.169974	0.591818
CTSA	101.175	-0.172942	0.126127	1.37118	0.17032	0.591818
EHHADH	4.59524	0.212539	0.155761	-1.36452	0.172404	0.59605
MED20	12.0213	-0.13912	0.102361	1.35911	0.174112	0.598944
CPNE1	93.7709	-0.193069	0.142511	1.35477	0.175491	0.600684
ALDH3B1	9.89896	0.258811	0.191752	-1.34972	0.177107	0.601309
PIK3R2	27.2624	-0.166597	0.123947	1.34409	0.178918	0.601309
SMPD2	5.99109	0.170861	0.127373	-1.34143	0.179781	0.601309
MED27	18.6349	-0.136769	0.101969	1.34128	0.179831	0.601309
MCEE	13.2361	-0.203594	0.151992	1.33951	0.180405	0.601309
ABHD5	17.1921	-0.160461	0.120134	1.33568	0.181655	0.601309
UBE2I	67.5809	-0.143514	0.108132	1.32722	0.184436	0.601309
PI4KA	51.938	0.215214	0.162172	-1.32707	0.184485	0.601309
MED24	47.8801	-0.171652	0.129357	1.32697	0.18452	0.601309
HSD11B2	1.36096	-0.390537	0.294487	1.32616	0.184787	0.601309
CSNK2B	137.652	-0.146299	0.110444	1.32465	0.185287	0.601309
VDR	1.47279	-0.5063	0.384423	1.31704	0.187825	0.606684
ANKRD1	0.384186	0.924077	0.709756	-1.30196	0.192928	0.620256
SLC25A20	14.6306	-0.177686	0.137627	1.29107	0.196678	0.625441
PTEN	38.6998	-0.217232	0.168383	1.29011	0.197013	0.625441
ARF3	105.169	0.180636	0.140136	-1.289	0.197396	0.625441
MED1	20.5713	-0.159443	0.124024	1.28558	0.198589	0.625441
MED21	26.5679	-0.194496	0.151458	1.28416	0.199087	0.625441
ASAH2	3.20551	-0.431863	0.337238	1.28059	0.200338	0.626513
MTMR6	15.6016	0.183116	0.145592	-1.25773	0.20849	0.646576
MED23	14.3828	-0.120803	0.0960788	1.25733	0.208634	0.646576
PPARG	5.10638	0.309505	0.24701	-1.253	0.210205	0.648524
STARD7	89.2452	-0.0840417	0.0677082	1.24123	0.21452	0.658882
LTA4H	32.9332	0.117483	0.0949292	-1.23758	0.21587	0.660083
MTMR14	21.6286	0.113049	0.0915669	-1.23461	0.216976	0.66053
SLC27A5	23.8492	-0.191059	0.155777	1.22649	0.220015	0.66683
FDXR	9.43607	0.154253	0.126164	-1.22263	0.221468	0.667715
FAR1	38.9603	0.164197	0.134615	-1.21975	0.222559	0.667715
MAPKAPK2	37.3665	-0.133824	0.10987	1.21801	0.223219	0.667715
SGMS2	6.5491	0.364916	0.30155	-1.21013	0.226228	0.673786
GGT5	21.218	-0.237966	0.197396	1.20553	0.228	0.674236
PITPNB	29.6822	-0.145496	0.120779	1.20465	0.228339	0.674236
HSD11B1	2.66176	0.342752	0.285175	-1.2019	0.229401	0.674478
CREBBP	39.3065	-0.24148	0.201401	1.199	0.230528	0.674908
FDX1	8.46352	-0.216165	0.181495	1.19102	0.233645	0.676349
PIK3CB	20.4471	-0.172228	0.144883	1.18874	0.234542	0.676349
DECR1	83.0319	-0.182929	0.154088	1.18717	0.235161	0.676349
LSS	40.4789	0.229638	0.193769	-1.18511	0.235974	0.676349
CLOCK	13.3547	0.185614	0.156632	-1.18503	0.236004	0.676349
CERS4	52.1358	0.163256	0.138119	-1.182	0.237207	0.676349
AKR1C3	10.0772	0.267533	0.226868	-1.17924	0.238301	0.676349
PNPLA7	4.34993	0.254332	0.216702	-1.17365	0.240536	0.676349
PLA2G4C	60.4926	0.293334	0.25008	-1.17296	0.240812	0.676349
CPT2	11.8337	-0.116421	0.0992624	1.17286	0.240851	0.676349
EBP	23.9445	-0.157345	0.135145	1.16426	0.244317	0.683294
ACADS	9.30838	0.177334	0.152734	-1.16106	0.245616	0.684145
DECR2	12.179	-0.175749	0.152279	1.15412	0.24845	0.686726
SMARCD3	65.7296	-0.182129	0.157847	1.15383	0.24857	0.686726
FAR2	13.587	-0.164137	0.142717	1.15009	0.250108	0.686726
THEM5	0.647897	0.674867	0.58838	-1.14699	0.251385	0.686726
MTF1	7.24519	0.150014	0.130994	-1.14519	0.25213	0.686726
CRAT	28.612	-0.13731	0.120003	1.14422	0.252532	0.686726
TNFAIP8L3	6.78056	0.239482	0.210389	-1.13828	0.255003	0.689579
PLEKHA8	7.64815	-0.14495	0.127586	1.1361	0.255914	0.689579
RAB14	36.4063	-0.143219	0.12624	1.13449	0.256588	0.689579
HDAC3	37.7268	-0.124816	0.110981	1.12466	0.260731	0.697495
CHKA	40.7367	0.178157	0.158685	-1.12271	0.261561	0.697495
ASAH1	148.762	0.183702	0.164369	-1.11762	0.263728	0.698027
CYP2R1	12.6525	-0.161419	0.144585	1.11643	0.26424	0.698027
PNPLA3	1.09327	-0.363047	0.325571	1.11511	0.264804	0.698027
SRD5A3	12.9093	0.133363	0.120019	-1.11118	0.266492	0.698949
PIK3R4	19.9714	-0.161721	0.145751	1.10957	0.267185	0.698949
CCNC	33.1472	-0.12628	0.11459	1.10202	0.270454	0.700796
NCOA6	22.2187	-0.18284	0.166046	1.10114	0.270836	0.700796
PIP5K1B	2.97953	-0.292543	0.265734	1.10088	0.270947	0.700796
SCD5	206.248	-0.187142	0.170394	1.09829	0.272079	0.701086
NCOA3	14.9556	-0.202363	0.185251	1.09237	0.27467	0.705122
PPARA	9.57918	0.157606	0.145596	-1.08249	0.279035	0.713258
B4GALNT1	18.7763	0.33859	0.31336	-1.08052	0.279912	0.713258
TIAM2	24.1783	-0.254589	0.237429	1.07227	0.283597	0.717277
ARSB	10.3121	-0.16109	0.151361	1.06428	0.287203	0.717277
CYP2U1	10.29	-0.147371	0.138525	1.06386	0.287394	0.717277
SUMF1	22.6449	0.126495	0.11904	-1.06263	0.287951	0.717277
PLBD1	7.87632	0.235291	0.221787	-1.06089	0.288741	0.717277
TSPO	54.298	0.198393	0.187389	-1.05872	0.289728	0.717277
ARNT2	53.639	0.150675	0.142714	-1.05578	0.291067	0.717277
ESYT2	32.526	0.124958	0.118489	-1.0546	0.291611	0.717277
INPP5E	7.68071	-0.152334	0.144741	1.05246	0.292588	0.717277
PCYT1A	32.7007	0.0757512	0.0719965	-1.05215	0.29273	0.717277
CYP17A1	1.35596	0.618831	0.588771	-1.05106	0.293233	0.717277
FAAH2	1.65517	0.274456	0.263362	-1.04212	0.297354	0.717277
TBL1X	12.9995	0.133342	0.128104	-1.04089	0.297928	0.717277
PIK3CD	6.21198	0.164216	0.157932	-1.03979	0.298438	0.717277
PNPLA6	55.0083	0.120149	0.115653	-1.03888	0.29886	0.717277
INSIG2	24.2539	0.173965	0.16749	-1.03866	0.298962	0.717277
CSNK1G2	30.4919	-0.142929	0.13806	1.03527	0.300543	0.717277
ACACB	18.0964	0.225485	0.21851	-1.03192	0.302109	0.717277
CYP7B1	5.09494	0.351616	0.340944	-1.0313	0.3024	0.717277
PIK3CA	20.049	-0.181966	0.17664	1.03015	0.30294	0.717277
OXCT1	59.4212	0.272503	0.264771	-1.02921	0.303383	0.717277
ACAD10	15.071	-0.114535	0.111837	1.02413	0.305775	0.720457
NDUFAB1	83.6297	-0.1589	0.155908	1.01919	0.308112	0.720757
AGT	180.19	-0.21286	0.209079	1.01808	0.308638	0.720757
CSNK2A1	93.9864	-0.176664	0.173673	1.01723	0.309046	0.720757
ACOT9	21.3485	-0.121541	0.121062	1.00396	0.315398	0.733086
STARD5	1.97192	0.21517	0.21574	-0.997358	0.318591	0.738015
MED13	39.9331	-0.204761	0.206377	0.992169	0.321115	0.741366
TGS1	10.604	-0.121414	0.123025	0.986908	0.323688	0.743075
SEC24B	16.8836	-0.113001	0.11479	0.984417	0.32491	0.743075
ACER1	0.760826	-0.974962	0.990774	0.984041	0.325095	0.743075
PTDSS1	39.3884	-0.129634	0.132448	0.978752	0.327703	0.746554
MBOAT2	41.5859	-0.131311	0.135734	0.967409	0.33334	0.75689
HSD17B4	121.962	0.124734	0.129626	-0.962258	0.33592	0.76024
SCAP	39.191	-0.120201	0.1273	0.94424	0.345047	0.777693
AGPAT2	9.42131	0.178434	0.189473	-0.94174	0.346326	0.777693
CPNE3	53.932	-0.117615	0.125072	0.940379	0.347023	0.777693
BDH1	21.7246	-0.170876	0.183138	0.933041	0.350799	0.779692
LPIN3	2.3062	0.231686	0.248331	-0.932973	0.350834	0.779692
CERS5	58.6443	-0.163363	0.175274	0.932042	0.351315	0.779692
ME1	8.7138	0.228004	0.247419	-0.92153	0.356774	0.789261
RUFY1	33.457	-0.0825966	0.0903049	0.914641	0.36038	0.794685
TNFAIP8L1	7.26584	-0.231438	0.254897	0.907967	0.363896	0.797325
MED11	27.1975	-0.125519	0.138321	0.907448	0.36417	0.797325
HSD17B13	1.40424	0.520106	0.574211	-0.905776	0.365054	0.797325
GLB1L	10.7409	-0.162619	0.180365	0.901611	0.367263	0.797619
PIK3C3	50.4255	-0.120379	0.133611	0.900967	0.367606	0.797619
ECHS1	42.543	0.122444	0.13703	-0.893552	0.371562	0.797619
DEGS1	70.6397	-0.0926082	0.103723	0.892845	0.37194	0.797619
CYP2E1	2.07245	0.226931	0.254293	-0.8924	0.372179	0.797619
PTGR2	13.5799	0.110435	0.124013	-0.890512	0.373191	0.797619
LBR	29.2672	-0.136369	0.153535	0.888192	0.374437	0.797619
PISD	19.3076	0.0847123	0.0953813	-0.888144	0.374463	0.797619
PTGES3	135.116	-0.134009	0.151546	0.88428	0.376545	0.799577
LPIN2	24.0802	0.0925539	0.106366	-0.870143	0.384222	0.811356
CYP2D6	2.07621	0.293557	0.338062	-0.868354	0.385201	0.811356
AKR1D1	0.951081	-1.00625	1.15985	0.867569	0.38563	0.811356
CHD9	72.697	0.16848	0.195933	-0.859884	0.389853	0.817741
PTGIS	2.24256	-0.228899	0.267909	0.854393	0.392887	0.821082
CYP39A1	2.10254	-0.249727	0.292871	0.852687	0.393833	0.821082
MBOAT7	38.6848	0.108655	0.128055	-0.848501	0.396159	0.823436
ACOT11	7.61894	0.169976	0.202059	-0.841223	0.400223	0.829378
PIK3R1	94.2999	-0.160316	0.191114	0.83885	0.401554	0.829637
SBF2	39.2124	-0.115442	0.139424	0.827991	0.407676	0.839763
ACP6	12.3799	-0.128277	0.15773	0.813267	0.416065	0.852649
NFYC	33.2156	-0.0792619	0.097715	0.811154	0.417277	0.852649
TBL1XR1	45.378	-0.120332	0.148465	0.810507	0.417649	0.852649
PCCA	23.4082	-0.0945645	0.117451	0.805141	0.420739	0.856415
PEX11A	10.8671	-0.149735	0.187905	0.796865	0.42553	0.863612
DHCR24	27.955	0.172804	0.219593	-0.78693	0.431323	0.867735
RAB4A	35.0621	-0.0773662	0.0990723	0.780907	0.434857	0.867735
FITM2	5.45338	-0.117656	0.15071	0.780682	0.434989	0.867735
SLC44A2	96.0297	-0.0939257	0.120332	0.780555	0.435064	0.867735
OCRL	12.0904	0.0803299	0.102942	-0.780339	0.435191	0.867735
AMACR	8.81627	-0.0980621	0.125779	0.77964	0.435603	0.867735
PCYT1B	7.98515	0.118085	0.152072	-0.776509	0.437449	0.867735
FITM1	0.382623	-0.327938	0.422511	0.776165	0.437651	0.867735
CHPT1	52.6917	-0.107635	0.140338	0.766969	0.4431	0.876013
OSBPL5	13.8106	-0.110728	0.145508	0.760974	0.446672	0.878618
ECI1	32.71	-0.104997	0.138222	0.759625	0.447479	0.878618
GNPAT	28.6953	-0.0977118	0.129278	0.755826	0.449754	0.878618
ESYT3	1.66305	0.233346	0.309291	-0.754455	0.450576	0.878618
CYP24A1	0.395482	-0.557382	0.73992	0.7533	0.45127	0.878618
ALOX5	19.021	0.142771	0.190973	-0.7476	0.454702	0.878618
LIPH	0.585488	0.356239	0.479069	-0.743608	0.457114	0.878618
AHRR	1.46522	0.195824	0.263507	-0.743145	0.457394	0.878618
PIP4K2C	17.1825	0.109918	0.14873	-0.739042	0.459882	0.878618
IDI1	28.1032	-0.115584	0.157017	0.73612	0.461658	0.878618
GPD2	22.8531	-0.107452	0.14604	0.735771	0.46187	0.878618
TMEM86B	3.29447	0.152736	0.208306	-0.73323	0.463418	0.878618
SIN3A	21.2383	-0.094511	0.129028	0.732487	0.463871	0.878618
ACER3	19.7878	0.0871721	0.119121	-0.731794	0.464294	0.878618
PON1	0.580508	-0.431089	0.591061	0.729348	0.465789	0.878618
DGAT1	19.0413	-0.101464	0.139139	0.729225	0.465864	0.878618
ACOT13	28.2914	-0.161335	0.221372	0.728794	0.466128	0.878618
ACAA2	46.9551	-0.145713	0.200513	0.726701	0.467409	0.878627
HADHA	76.4155	-0.0797935	0.110245	0.723786	0.469197	0.879585
SIN3B	37.9505	-0.117524	0.163688	0.717975	0.472773	0.882414
NSDHL	12.2753	-0.0808533	0.112874	0.716312	0.473799	0.882414
CARM1	26.6716	-0.0911948	0.127529	0.715089	0.474554	0.882414
TRIB3	10.6543	0.163504	0.229378	-0.712814	0.475961	0.882644
LHB	0.543217	0.351854	0.495661	-0.709869	0.477786	0.883037
PIP5K1A	51.2342	-0.106627	0.150533	0.708331	0.47874	0.883037
PI4KB	43.0839	-0.0510375	0.0724898	0.704064	0.481393	0.883345
SEC23A	50.3831	-0.150378	0.213625	0.703933	0.481474	0.883345
PTGES2	24.5753	-0.0895015	0.129298	0.692212	0.488804	0.893024
PLA2G2D	0.494209	0.560502	0.811014	-0.691113	0.489495	0.893024
SLC27A2	0.321819	0.422871	0.613493	-0.689285	0.490644	0.893024
NPAS2	20.375	-0.144758	0.211409	0.684729	0.493515	0.893684
ETNPPL	31.503	0.262867	0.38398	-0.684587	0.493605	0.893684
GGPS1	30.3702	-0.0862174	0.12682	0.679842	0.496605	0.896756
CYP4B1	2.96139	0.441671	0.660576	-0.668615	0.503741	0.906698
PCYT2	17.6145	0.0848103	0.127144	-0.667041	0.504746	0.906698
PI4K2B	16.077	0.117476	0.176873	-0.664183	0.506573	0.906769
EP300	18.4329	-0.12821	0.19342	0.662858	0.507421	0.906769
ACBD5	28.0677	0.0912523	0.139999	-0.651807	0.514526	0.917083
MED22	17.4367	-0.0747833	0.115661	0.646575	0.517907	0.919761
PIK3C2A	37.502	-0.104521	0.162032	0.645061	0.518888	0.919761
ARSA	19.4368	0.0992605	0.155724	-0.637415	0.523855	0.919761
CBR1	125.149	0.108049	0.170237	-0.6347	0.525624	0.919761
TPTE2	0.289967	-0.32332	0.509795	0.634216	0.52594	0.919761
SLC44A5	5.76589	-0.190406	0.300666	0.633281	0.52655	0.919761
ACLY	70.4783	-0.0897584	0.141776	0.633099	0.526669	0.919761
AGPAT1	52.6141	-0.0657192	0.103931	0.632334	0.527169	0.919761
PGS1	25.0384	-0.0811752	0.129129	0.628637	0.529587	0.919761
CYP21A2	2.02372	0.175246	0.279435	-0.627145	0.530564	0.919761
AGPAT3	37.2744	0.0627309	0.100368	-0.625012	0.531963	0.919761
SEC24D	19.332	-0.0950163	0.152087	0.624749	0.532136	0.919761
PON3	2.3632	-0.184827	0.297594	0.62107	0.534554	0.919761
ACOX1	37.0275	-0.0872369	0.140528	0.62078	0.534745	0.919761
ACAT1	68.8072	-0.0759299	0.124017	0.612256	0.540368	0.92192
PRKACB	61.0978	0.106268	0.173728	-0.611692	0.540741	0.92192
ESYT1	30.4627	0.0674927	0.111091	-0.607542	0.543491	0.92192
ARSD	12.7121	-0.0869394	0.143272	0.606814	0.543974	0.92192
MVK	7.68067	0.0866476	0.144079	-0.601389	0.547581	0.92192
ABCC3	58.3004	-0.187592	0.312185	0.600901	0.547906	0.92192
GLB1	44.3214	-0.0755524	0.125908	0.60006	0.548466	0.92192
THRAP3	67.8223	-0.0685873	0.114544	0.598785	0.549316	0.92192
LGMN	99.9485	0.126175	0.211007	-0.597969	0.54986	0.92192
MTMR2	23.0948	0.0596775	0.0998422	-0.597718	0.550028	0.92192
PIKFYVE	14.4155	-0.0825884	0.138829	0.594893	0.551915	0.92192
FABP4	2.1634	0.223617	0.378835	-0.590276	0.555005	0.92192
SEC24C	25.3286	0.0609245	0.103495	-0.58867	0.556082	0.92192
HACL1	13.3227	-0.0603256	0.102523	0.588412	0.556256	0.92192
ALB	0.853544	0.194082	0.331311	-0.5858	0.55801	0.92192
ACBD7	32.1391	-0.237076	0.404945	0.585451	0.558244	0.92192
GPD1L	13.3943	-0.0827829	0.141593	0.584654	0.55878	0.92192
SMPD1	35.838	0.068769	0.118295	-0.581337	0.561013	0.922557
CAV1	69.3124	0.148405	0.257235	-0.576922	0.563992	0.922557
PHYH	18.9392	0.0866001	0.150351	-0.575987	0.564624	0.922557
PPM1L	9.33721	0.100712	0.175425	-0.574101	0.5659	0.922557
PRKACA	45.9992	-0.079071	0.139641	0.566247	0.571226	0.922557
INSIG1	19.5954	-0.0696792	0.123076	0.566147	0.571294	0.922557
LTC4S	4.93224	-0.149965	0.2649	0.566118	0.571314	0.922557
ACOT6	0.304817	0.371569	0.662169	-0.56114	0.574702	0.922557
MTMR1	18.1326	-0.068428	0.122057	0.560623	0.575055	0.922557
PLEKHA3	15.7008	0.0672757	0.12002	-0.560538	0.575113	0.922557
ACOT2	21.9944	-0.0721153	0.128874	0.559582	0.575765	0.922557
MCAT	10.1501	-0.0650817	0.116727	0.557554	0.577149	0.922557
PTGS2	7.23357	0.171877	0.309723	-0.554939	0.578936	0.922557
ACAA1	56.3603	-0.0634224	0.114934	0.551813	0.581076	0.922557
TNFAIP8	7.30666	0.10894	0.197597	-0.551326	0.58141	0.922557
AKR1B15	5.30088	0.19209	0.348609	-0.551019	0.58162	0.922557
PLA2G6	21.9361	0.0966802	0.176082	-0.549065	0.582961	0.922557
ARSK	7.59801	-0.102863	0.187512	0.548567	0.583303	0.922557
MED17	52.1366	0.129413	0.236827	-0.546446	0.584759	0.922739
APOA2	0.32066	0.387059	0.72197	-0.536114	0.591879	0.931838
CBR4	15.923	-0.0618086	0.11832	0.522387	0.601401	0.939717
FAM120B	28.7561	0.0842237	0.161277	-0.522229	0.601511	0.939717
CYP2C9	3.05932	0.281542	0.545752	-0.51588	0.605939	0.939717
MVD	27.3029	-0.0786432	0.152863	0.514467	0.606925	0.939717
CERS1	76.2258	0.0885247	0.172213	-0.514042	0.607222	0.939717
CD36	6.47598	-0.138899	0.2711	0.512352	0.608405	0.939717
PTPMT1	52.8007	-0.0707716	0.138661	0.510393	0.609776	0.939717
SULT2A1	0.642802	-0.419724	0.824731	0.508922	0.610807	0.939717
TECRL	0.565635	0.251436	0.495701	-0.507233	0.611991	0.939717
CYP4F2	0.272847	0.349895	0.690115	-0.50701	0.612148	0.939717
LCLAT1	17.343	-0.0849966	0.168686	0.503875	0.614349	0.939717
HPGDS	6.18315	-0.106408	0.211375	0.503409	0.614677	0.939717
MED13L	31.5495	-0.0898019	0.178424	0.503306	0.614749	0.939717
MLYCD	6.61873	0.0676551	0.134901	-0.501518	0.616007	0.939717
FABP9	0.422304	0.454005	0.922247	-0.492282	0.62252	0.946867
HADHB	81.259	-0.0659573	0.13434	0.490973	0.623446	0.946867
AACS	15.9504	0.0928638	0.190512	-0.487444	0.625944	0.948567
ACSL6	22.5542	0.107602	0.222544	-0.483512	0.628732	0.949326
MED16	23.5852	-0.0742441	0.153763	0.482847	0.629205	0.949326
PITPNM1	17.6334	0.08588	0.178929	-0.479966	0.631252	0.950331
CHAT	0.240733	-0.355846	0.752509	0.47288	0.636299	0.954869
DGAT2	2.73528	0.1112	0.236419	-0.470351	0.638104	0.954869
CYP19A1	3.10503	-0.124581	0.265587	0.469079	0.639013	0.954869
MTMR12	14.2585	0.0655696	0.14012	-0.467954	0.639818	0.954869
PPARGC1B	2.79942	0.0957371	0.206622	-0.463343	0.643118	0.956762
ACSF3	16.2512	-0.0413143	0.0893671	0.462298	0.643867	0.956762
FASN	37.2281	-0.0855775	0.186914	0.457845	0.647064	0.95944
GPAT2	2.16903	0.135252	0.305019	-0.443421	0.657461	0.97276
PIAS4	19.9447	0.0665649	0.150896	-0.44113	0.659119	0.973119
DPEP3	0.157367	0.397067	0.909083	-0.436778	0.662272	0.974423
PIP4K2B	47.9946	0.0582305	0.13362	-0.435793	0.662987	0.974423
SMPD3	5.99932	-0.130834	0.301424	0.434052	0.664251	0.974423
MED29	37.91	-0.0445279	0.103285	0.431117	0.666383	0.975121
PLA2G1B	0.191576	0.344636	0.802416	-0.429498	0.667561	0.975121
ALOXE3	0.144982	0.446642	1.04673	-0.426703	0.669595	0.97602
MTMR4	24.6253	-0.0548727	0.131333	0.417812	0.676085	0.983396
MED19	20.8279	-0.0462101	0.111356	0.414975	0.67816	0.984334
SPTLC3	10.8201	0.117325	0.28677	-0.409126	0.682448	0.986986
PMVK	30.3954	-0.071301	0.174514	0.408568	0.682857	0.986986
GBA	53.9274	0.0420995	0.10516	-0.400336	0.688909	0.991229
GRHL1	1.6985	-0.103271	0.260419	0.396555	0.691696	0.991229
CIDEA	0.169949	0.392334	0.99676	-0.393609	0.69387	0.991229
PPT1	109.771	0.048508	0.123681	-0.392203	0.694908	0.991229
VAPA	169.007	-0.0370255	0.094693	0.391006	0.695793	0.991229
INPP5K	26.1956	0.041495	0.106226	-0.39063	0.69607	0.991229
MED8	24.0326	-0.0419318	0.107629	0.389595	0.696836	0.991229
TM7SF2	25.1004	-0.0566058	0.148346	0.381581	0.702772	0.991229
OSBP	20.0556	0.0294148	0.0774459	-0.37981	0.704086	0.991229
TBXAS1	28.3981	0.0592689	0.156507	-0.378697	0.704913	0.991229
ETNK2	7.80838	0.0545136	0.146919	-0.371046	0.710603	0.991229
CYP1B1	10.9794	0.110454	0.300627	-0.367412	0.713312	0.991229
PIP5K1C	24.9963	0.0526783	0.143864	-0.366166	0.714241	0.991229
VAC14	28.8067	0.0483044	0.132147	-0.365535	0.714712	0.991229
ARSI	2.5493	0.120942	0.331238	-0.36512	0.715022	0.991229
PLA2G4B	4.77137	-0.0947905	0.26048	0.363907	0.715927	0.991229
SREBF2	33.6666	0.0640264	0.175982	-0.363824	0.715989	0.991229
FABP1	0.14972	0.289257	0.79964	-0.361734	0.717551	0.991229
MED10	29.662	-0.0556428	0.153987	0.361348	0.717839	0.991229
AGPS	11.2822	-0.039429	0.109243	0.360928	0.718153	0.991229
ACSM3	3.93612	-0.0999174	0.27824	0.359105	0.719517	0.991229
AKR1B1	131.312	-0.0517662	0.144422	0.358438	0.720015	0.991229
ALOX12B	0.132017	0.289257	0.809221	-0.357451	0.720754	0.991229
PLEKHA2	24.8114	-0.0547888	0.155993	0.351225	0.725419	0.991229
MTMR3	28.1219	-0.0537492	0.153273	0.350675	0.725832	0.991229
INPP4B	6.17876	-0.0672091	0.191734	0.350534	0.725938	0.991229
CGA	0.14434	0.450155	1.31091	-0.343391	0.731304	0.991229
NFYB	25.0952	0.0340569	0.0998026	-0.341243	0.732921	0.991229
HSD17B12	81.5545	-0.0423909	0.124401	0.340761	0.733283	0.991229
BDH2	50.0122	-0.0491538	0.144572	0.339995	0.73386	0.991229
SLC44A4	0.290754	0.237068	0.697956	-0.33966	0.734113	0.991229
PIK3CG	4.21713	0.076051	0.225003	-0.338	0.735363	0.991229
GLA	23.5389	-0.053492	0.159579	0.335208	0.737468	0.991229
ACSL4	20.359	0.0472831	0.142127	-0.332682	0.739374	0.991229
PEMT	24.8089	-0.0419236	0.12618	0.332253	0.739698	0.991229
ACER2	1.9476	0.0885384	0.267005	-0.331599	0.740192	0.991229
ABCD1	7.32916	0.0506259	0.152774	-0.331379	0.740359	0.991229
PLD2	23.3558	0.0451196	0.138633	-0.32546	0.744833	0.991229
PTGR1	33.467	0.0586143	0.181145	-0.323577	0.746258	0.991229
PHOSPHO1	1.51615	-0.114168	0.353352	0.323101	0.746619	0.991229
NCOA1	41.5027	-0.0450954	0.139877	0.322392	0.747156	0.991229
PLA2G12A	20.2148	0.0353251	0.110473	-0.319762	0.749149	0.991229
CERS6	9.58492	-0.0517309	0.16202	0.319288	0.749508	0.991229
MED18	10.6488	-0.0411297	0.130236	0.315809	0.752147	0.991229
GPX2	1.01174	0.156867	0.498807	-0.314484	0.753153	0.991229
SGPP1	10.7487	-0.0412819	0.13205	0.312623	0.754567	0.991229
PLB1	6.03334	0.0574551	0.185038	-0.310504	0.756177	0.991229
GPAM	6.67378	0.0510924	0.166217	-0.307384	0.758551	0.991229
ACSF2	18.2522	-0.0566453	0.184382	0.307217	0.758678	0.991229
MED25	23.0975	0.0419678	0.136642	-0.307137	0.758739	0.991229
SLC10A1	0.306844	0.236795	0.791202	-0.299285	0.764722	0.991229
PLD6	2.8417	-0.0737018	0.246516	0.298974	0.76496	0.991229
MECR	22.6984	-0.0265029	0.0901749	0.293905	0.76883	0.991229
ARV1	24.0106	0.0462519	0.157433	-0.293789	0.768919	0.991229
GALC	35.2873	-0.0437298	0.150653	0.290268	0.771611	0.991229
HADH	24.1886	-0.033127	0.114408	0.289551	0.77216	0.991229
AHR	26.9953	-0.0768733	0.265593	0.289441	0.772244	0.991229
APOA1	0.202788	0.184306	0.641527	-0.287293	0.773888	0.991229
PNPLA2	24.9208	0.053067	0.186873	-0.283974	0.776431	0.991229
HELZ2	12.0703	-0.0567948	0.20054	0.283209	0.777016	0.991229
NCOR1	105.525	-0.0522288	0.184801	0.282621	0.777467	0.991229
PECR	12.7362	-0.0397141	0.142081	0.279518	0.779847	0.991229
ACACA	41.0303	-0.0525762	0.190355	0.276202	0.782393	0.991229
LPCAT3	28.3341	-0.0350451	0.127063	0.27581	0.782694	0.991229
MED26	5.71118	-0.0342625	0.124257	0.275738	0.782749	0.991229
FIG4	14.601	0.0274461	0.0995551	-0.275688	0.782788	0.991229
SLC27A1	26.8252	0.0446999	0.164661	-0.271466	0.786033	0.991229
MMAA	5.46602	0.0355868	0.131806	-0.269994	0.787165	0.991229
MTM1	13.9202	-0.0325003	0.125403	0.259167	0.795507	0.991229
MBTPS1	34.8574	-0.0205396	0.0795275	0.25827	0.796198	0.991229
FDFT1	58.7351	-0.0355781	0.137854	0.258086	0.796341	0.991229
SACM1L	26.2698	-0.0175042	0.0685506	0.255347	0.798455	0.991229
CYP3A4	0.311269	0.184333	0.724602	-0.254393	0.799192	0.991229
HMGCR	404.097	0.123289	0.487063	-0.253127	0.80017	0.991229
LPCAT2	20.7336	0.0564045	0.226565	-0.248955	0.803396	0.991229
TPTE	0.136697	0.394181	1.58696	-0.248387	0.803835	0.991229
GLIPR1	34.1914	0.0599197	0.242668	-0.246921	0.804969	0.991229
ALAS1	23.1185	-0.0225682	0.0914886	0.246678	0.805158	0.991229
ACOXL	0.934987	-0.132596	0.544485	0.243526	0.807598	0.991229
GDPD3	2.91837	0.0578816	0.237842	-0.243362	0.807725	0.991229
BAAT	0.15366	-0.28782	1.20551	0.238753	0.811297	0.991229
NCOA2	20.8419	-0.0465728	0.197008	0.236401	0.813122	0.991229
OSBPL2	20.9787	0.0178599	0.0755706	-0.236334	0.813173	0.991229
CERK	17.0759	-0.0301243	0.128814	0.233859	0.815095	0.991229
FABP12	0.30319	0.191067	0.817078	-0.233842	0.815107	0.991229
ALDH3A2	55.6215	0.0215515	0.0936351	-0.230164	0.817964	0.991229
ALOX5AP	77.3554	-0.0498375	0.217232	0.22942	0.818542	0.991229
HEXB	91.3822	0.0477381	0.208163	-0.22933	0.818612	0.991229
HSD17B1	6.46194	-0.0697174	0.3053	0.228357	0.819369	0.991229
ACADVL	233.176	-0.0322423	0.141832	0.227328	0.820169	0.991229
ETNK1	29.7104	0.0346159	0.155505	-0.222603	0.823845	0.991229
ACHE	8.39156	-0.0507937	0.228202	0.222582	0.823861	0.991229
OSBPL10	34.3146	0.0841546	0.378098	-0.222574	0.823867	0.991229
GK	12.7953	-0.0356639	0.160914	0.221633	0.8246	0.991229
ACOX3	13.241	-0.0264514	0.119594	0.221176	0.824955	0.991229
MTMR9	11.2188	0.0277422	0.125434	-0.221169	0.824961	0.991229
SGPP2	1.92136	0.0508072	0.233216	-0.217854	0.827543	0.991229
IDI2	0.149141	0.236796	1.10208	-0.214862	0.829875	0.991229
VAPB	31.9728	0.0247981	0.118189	-0.209817	0.83381	0.991229
PLIN3	48.5881	-0.0317732	0.152687	0.208093	0.835156	0.991229
THEM4	12.1636	0.0463885	0.224248	-0.206862	0.836118	0.991229
ARSF	4.50479	0.0667325	0.327006	-0.204071	0.838298	0.991229
MGLL	51.4433	-0.0348135	0.171491	0.203005	0.839131	0.991229
GPX1	279.621	0.0327245	0.162434	-0.201464	0.840336	0.991229
ACOT1	7.34435	-0.0428661	0.216433	0.198057	0.843001	0.991229
SPTSSB	2.12498	-0.0609004	0.312267	0.195027	0.845372	0.991229
HSD3B7	8.49658	0.0333979	0.171292	-0.194976	0.845412	0.991229
PITPNM2	7.27652	0.0292526	0.150751	-0.194045	0.84614	0.991229
CHKB	30.7033	-0.0307774	0.158695	0.193941	0.846222	0.991229
STARD6	0.725834	-0.068503	0.357158	0.1918	0.847899	0.991229
NFYA	11.7076	-0.0203825	0.107249	0.190048	0.849271	0.991229
SPHK2	16.4874	-0.0251209	0.13249	0.189606	0.849618	0.991229
G0S2	11.5214	-0.0650267	0.34398	0.189042	0.85006	0.991229
SUMF2	103.342	0.0197813	0.104929	-0.188521	0.850468	0.991229
ACOT8	23.3979	0.0181154	0.097102	-0.18656	0.852005	0.991229
ALOX12	1.17392	-0.10001	0.541974	0.18453	0.853598	0.991229
ACSBG1	41.0871	0.0405264	0.22078	-0.18356	0.854359	0.991229
PNPLA5	0.250122	0.130368	0.73096	-0.178351	0.858447	0.994296
PLEKHA4	35.3425	0.0356449	0.203796	-0.174905	0.861155	0.99464
CEPT1	27.738	0.0167953	0.0963628	-0.174292	0.861636	0.99464
MOGAT3	0.927264	-0.104034	0.61365	0.169534	0.865377	0.995627
TAZ	22.4954	-0.0250552	0.147798	0.169523	0.865385	0.995627
ELOVL4	3.85846	0.037766	0.236226	-0.159873	0.872981	0.998109
ESRRA	15.8058	-0.0210597	0.133122	0.158198	0.874301	0.998109
OSBPL8	32.0163	-0.0271103	0.171615	0.157972	0.874479	0.998109
FABP2	0.148347	0.184334	1.24753	-0.147759	0.882533	0.998109
PRKAA2	2.286	-0.0338626	0.23303	0.145315	0.884462	0.998109
MED28	25.4895	0.0179072	0.124835	-0.143447	0.885937	0.998109
MED15	32.2373	0.0182914	0.129366	-0.141393	0.88756	0.998109
INPP4A	21.2044	0.0186434	0.132663	-0.140532	0.88824	0.998109
TNFAIP8L2	7.81392	-0.0322051	0.229591	0.140272	0.888445	0.998109
PRKAG2	18.9089	0.0182332	0.133344	-0.136739	0.891237	0.998109
ORMDL3	37.285	-0.0161399	0.11915	0.135459	0.892249	0.998109
ARF1	217.494	-0.016013	0.120047	0.13339	0.893885	0.998109
PTPN13	22.3433	-0.020134	0.153833	0.130882	0.895869	0.998109
CYP2C19	0.0497757	0.236797	1.81374	-0.130558	0.896125	0.998109
ARSE	5.20218	-0.0229814	0.176385	0.130291	0.896336	0.998109
PTGES	2.00923	-0.038027	0.295262	0.128791	0.897523	0.998109
HMGCL	25.2483	0.0191091	0.15131	-0.126291	0.899502	0.998109
RXRB	23.9388	-0.0150912	0.121948	0.123751	0.901512	0.998109
ORMDL2	22.3115	-0.0182456	0.15098	0.120848	0.903812	0.998109
MED9	13.1658	-0.0139234	0.116742	0.119266	0.905065	0.998109
OSBPL9	33.5988	0.0150586	0.128115	-0.11754	0.906432	0.998109
CDS2	49.1285	0.0142891	0.122587	-0.116563	0.907206	0.998109
SP1	22.407	-0.0155572	0.135727	0.114621	0.908746	0.998109
NEU1	29.6252	0.01509	0.137126	-0.110045	0.912373	0.998109
SYNJ1	23.6744	-0.0216297	0.200903	0.107662	0.914264	0.998109
GPS2	49.6606	-0.0144853	0.134617	0.107604	0.91431	0.998109
PTGS1	11.1168	-0.0197765	0.185661	0.106519	0.91517	0.998109
CERS3	0.244778	0.0794103	0.763822	-0.103964	0.917198	0.998109
CPT1B	12.4529	0.0213786	0.218622	-0.097788	0.922101	0.998109
SLC22A5	8.21162	-0.0128181	0.131695	0.0973317	0.922463	0.998109
RORA	21.6497	-0.0189569	0.197945	0.0957689	0.923704	0.998109
CYP8B1	0.0903369	-0.235351	2.45949	0.0956909	0.923766	0.998109
SMPD4	30.6865	-0.0138539	0.147364	0.0940115	0.9251	0.998109
GPX4	276.6	0.011976	0.132736	-0.0902244	0.928109	0.998109
ABCC1	12.44	-0.0147748	0.168241	0.0878192	0.93002	0.998109
MED6	20.8582	-0.00818013	0.0936991	0.0873021	0.930431	0.998109
CUBN	1.60262	-0.0204866	0.242577	0.0844541	0.932695	0.998109
HSD3B2	0.0507269	0.184338	2.18644	-0.0843093	0.932811	0.998109
PLA2G4E	0.131037	0.131874	1.57967	-0.0834819	0.933468	0.998109
NR1H4	0.0445587	0.184338	2.24521	-0.0821025	0.934565	0.998109
ELOVL3	0.0394933	0.184338	2.28426	-0.0806993	0.935681	0.998109
BMX	0.132463	-0.077974	0.985445	0.0791257	0.936933	0.998109
MOGAT1	0.0483354	0.131874	1.66783	-0.0790694	0.936977	0.998109
AWAT1	0.209257	0.0794109	1.06933	-0.0742623	0.940802	0.998109
PLA2G4D	0.0996713	-0.130433	1.78704	0.0729882	0.941815	0.998109
CYP27B1	2.93894	0.0320713	0.441691	-0.0726103	0.942116	0.998109
PLA2G10	1.30535	-0.0307431	0.449491	0.0683953	0.945471	0.998109
CYP4A11	0.0592286	0.131875	1.93109	-0.0682907	0.945554	0.998109
CYP1A2	0.556774	0.041266	0.70796	-0.0582885	0.953519	0.998109
SLCO1B1	0.0664187	0.131877	2.31921	-0.0568629	0.954654	0.998109
PIK3C2G	0.0863547	-0.0779722	1.5395	0.0506477	0.959606	0.998109
STS	4.00464	0.00824515	0.164046	-0.0502613	0.959914	0.998109
MED7	11.4236	-0.00586819	0.117058	0.0501307	0.960018	0.998109
CDIPT	37.8944	0.00695438	0.140358	-0.0495473	0.960483	0.998109
NCOR2	100.794	0.0104333	0.212553	-0.0490857	0.960851	0.998109
DDHD1	12.9235	-0.00709984	0.147172	0.0482419	0.961523	0.998109
ARSG	9.93346	-0.00793109	0.171809	0.0461621	0.963181	0.998109
CYP4A22	0.0177873	0.13188	2.91147	-0.0452967	0.963871	0.998109
HSD17B8	9.7735	-0.00702866	0.162501	0.043253	0.9655	0.998109
HSD17B7	12.3952	0.00600911	0.13993	-0.0429438	0.965746	0.998109
ORMDL1	54.6624	0.00747408	0.196658	-0.0380054	0.969683	0.998109
MED30	15.2368	0.00542037	0.145906	-0.0371498	0.970366	0.998109
PCTP	7.90097	-0.00501475	0.136494	0.0367396	0.970693	0.998109
GK3P	0.460292	-0.0266252	0.785865	0.0338801	0.972973	0.998109
ACBD4	8.66496	-0.00571591	0.179508	0.031842	0.974598	0.998109
PTDSS2	21.9144	-0.00389795	0.135115	0.0288492	0.976985	0.998109
LIPI	0.0436765	-0.0779649	2.83091	0.0275406	0.978029	0.998109
ALOX15	0.254115	-0.0157941	0.577085	0.0273687	0.978166	0.998109
SLCO1B3	0.0475761	0.0794192	2.91147	-0.027278	0.978238	0.998109
HAO2	0.0123921	0.0794192	2.91147	-0.027278	0.978238	0.998109
AWAT2	0.00858605	0.0794192	2.91147	-0.027278	0.978238	0.998109
ARSH	0.00615856	0.0794192	2.91147	-0.027278	0.978238	0.998109
STARD3	37.1789	0.00273855	0.126574	-0.021636	0.982738	0.998109
INPP5D	27.6794	0.00316744	0.160039	-0.0197916	0.98421	0.998109
ABCB11	0.0783006	0.0269513	1.70706	-0.0157881	0.987403	0.998109
THRSP	0.0804433	-0.0255087	2.03147	0.0125567	0.989981	0.998109
CIDEC	0.0697068	-0.0255084	2.0796	0.0122661	0.990213	0.998109
ACADL	2.63467	0.00356518	0.290808	-0.0122596	0.990219	0.998109
HSD3B1	0.0633595	0.0269544	2.33889	-0.0115244	0.990805	0.998109
HSD17B2	0.0409354	0.0269555	2.53735	-0.0106235	0.991524	0.998109
CYP2C8	0.800137	0.00386576	0.38852	-0.00994995	0.992061	0.998109
ARNT	22.469	-0.00121849	0.12863	0.00947284	0.992442	0.998109
AKR1C4	0.0544044	-0.0255046	2.70317	0.00943505	0.992472	0.998109
DGAT2L6	0.029092	0.026958	2.91147	-0.00925924	0.992612	0.998109
GC	0.0143684	-0.0255029	2.91147	0.00875947	0.993011	0.998109
HSD17B11	37.8759	0.000817205	0.133922	-0.00610209	0.995131	0.998109
UGCG	26.1032	0.000833097	0.151673	-0.00549273	0.995617	0.998109
PNPLA4	9.48597	-0.000946253	0.180508	0.00524216	0.995817	0.998109
GDE1	44.3615	0.000698767	0.166818	-0.0041888	0.996658	0.998109
ACAD11	17.1473	9.0924e-05	0.113186	-0.000803318	0.999359	0.999359
SRD5A2	0	#VALUE!	NA	NA	NA	NA
PLA2G4F	0	#VALUE!	NA	NA	NA	NA
CYP1A1	0	#VALUE!	NA	NA	NA	NA
CYP11B1	0	#VALUE!	NA	NA	NA	NA
ALDH3B2	0	#VALUE!	NA	NA	NA	NA
ENPP7	0	#VALUE!	NA	NA	NA	NA
PLA2G3	0	#VALUE!	NA	NA	NA	NA
AC003665.1	0	#VALUE!	NA	NA	NA	NA
APOA5	0	#VALUE!	NA	NA	NA	NA
HMGCS2	0	#VALUE!	NA	NA	NA	NA
CYP7A1	0	#VALUE!	NA	NA	NA	NA
CYP4F8	0	#VALUE!	NA	NA	NA	NA
PRKACG	0	#VALUE!	NA	NA	NA	NA
ALPI	0	#VALUE!	NA	NA	NA	NA
CYP11B2	0	#VALUE!	NA	NA	NA	NA
GK2	0	#VALUE!	NA	NA	NA	NA
CYP4F22	0	#VALUE!	NA	NA	NA	NA
PLA2G2F	0	#VALUE!	NA	NA	NA	NA
PLA2G2E	0	#VALUE!	NA	NA	NA	NA
MOGAT2	0	#VALUE!	NA	NA	NA	NA
NEU2	0	#VALUE!	NA	NA	NA	NA
AC092724.1	0	#VALUE!	NA	NA	NA	NA
SLC10A2	0	#VALUE!	NA	NA	NA	NA
UGT1A9	0	#VALUE!	NA	NA	NA	NA
