## Supplementary Table 8 for "Radiation therapy promotes unsaturated fatty acids to maintain survival of glioblastoma"

### Sheet: Sheet1
Supplementary Table 8
case	REACTOME_FATTY_ACIDS score TP	REACTOME_FATTY_ACIDS score R1
GLSS_19_0267	-0.132985	0.285755
GLSS_19_0268	-0.610233	0.132652
GLSS_19_0269	-0.163435	-0.391453
GLSS_19_0271	-0.0364576	0.13682
GLSS_19_0272	-0.567106	0.132396
GLSS_19_0273	-0.339133	0.0070987
GLSS_19_0275	-0.0318291	0.0846375
GLSS_19_0278	-0.343787	0.492947
GLSS_19_0279	-0.495118	-0.542628
GLSS_19_0280	-0.433145	-0.0686862
GLSS_CU_R001	0.315786	0.559275
GLSS_CU_R002	0.38859	0.428388
GLSS_CU_R003	0.403401	0.468022
GLSS_CU_R004	0.312984	0.410513
GLSS_CU_R005	0.263879	0.116882
GLSS_CU_R006	-0.142698	-0.527379
GLSS_CU_R007	0.536063	0.3462
GLSS_CU_R008	0.311517	0.168138
GLSS_CU_R009	-0.51285	-0.265426
GLSS_CU_R010	0.297594	0.175411
GLSS_CU_R012	0.137341	0.358002
GLSS_CU_R019	-0.579592	0.00347162
GLSS_HF_1DDC	-0.523923	-0.332631
GLSS_HF_2548	-0.193264	0.0809298
GLSS_HF_2919	-0.0145739	-0.047546
GLSS_HF_2934	-0.0697745	-0.119306
GLSS_HF_3050	-0.36808	-0.0317178
GLSS_HF_4D9A	-0.50653	-0.346698
GLSS_HF_57AE	-0.356765	0.0124206
GLSS_HF_6504	-0.373364	-0.114191
GLSS_HF_6658	-0.473678	0.160642
GLSS_HF_9A7A	-0.712409	-0.351386
GLSS_HF_B972	-0.379292	0.0529186
GLSS_HF_DE05	-0.522899	-0.343631
GLSS_HF_DF35	-0.719887	-0.304743
GLSS_HF_EE74	-0.147711	0.0073305
GLSS_HK_0001	-0.307912	-0.15725
GLSS_HK_0003	0.0628673	-0.395782
GLSS_LX_0304	-0.549392	-0.287209
GLSS_LX_0561	-0.00817333	0.269529
GLSS_MD_0022	-0.22596	0.0968699
GLSS_MD_0026	-0.372302	-0.48622
GLSS_MD_0035	0.183309	-0.378069
GLSS_MD_0042	-0.0713346	-0.0409468
GLSS_SN_0001	-0.303697	0.475149
GLSS_SN_0002	-0.344137	-0.546878
GLSS_SN_0003	-0.231145	0.12446
GLSS_SN_0004	-0.478672	0.33428
GLSS_SN_0006	0.262325	0.246982
GLSS_SN_0010	-0.249952	-0.413525
GLSS_SN_0016	-0.0393206	0.314302
TCGA_06_0125	-0.0892084	-0.266873
TCGA_14_1034	-0.50273	-0.226504
TCGA_19_0957	-0.516033	-0.378239
TCGA_19_4065	-0.61074	-0.363479
